# Human iPSC gene signatures and X chromosome dosage impact response to WNT inhibition and cardiac differentiation fate

**DOI:** 10.1101/644633

**Authors:** Agnieszka D’Antonio-Chronowska, Margaret K. R. Donovan, Paola Benaglio, William W. Greenwald, Michelle C. Ward, Hiroko Matsui, Kyohei Fujita, Sherin Hashem, Francesca Soncin, Mana Parast, Eric Adler, Erin N. Smith, Matteo D’Antonio, Kelly A. Frazer

## Abstract

Non-genetic variability in human induced pluripotent stem cell (iPSC) lines impacts their differentiation outcome, limiting their utility for genetic studies and clinical applications. Despite the importance of understanding how non-genetic molecular variability influences iPSC differentiation outcome, large-scale studies capable of addressing this question have not yet been conducted. Here, we performed 258 directed differentiations of 191 iPSC lines using established protocols to generate iPSC-derived cardiovascular progenitor cells (iPSC-CVPCs). We observed cellular heterogeneity across the iPSC-CVPC samples due to varying fractions of two cell types: cardiomyocytes (CMs) and epicardium-derived cells (EPDCs). Analyzing the transcriptomes of CM-fated and EPDC-fated iPSCs discovered that 91 signature genes and X chromosome dosage differences influence WNT inhibition response during differentiation and are associated with cardiac fate. Analysis of an independent set of 39 iPSCs differentiated to the cardiac lineage confirmed shared sex and transcriptional differences that impact cardiac fate outcome. The scale and systematic approach of our study enabled novel insights into how iPSC transcriptional and X chromosome gene dosage differences influence WNT signaling during differentiation and hence cardiac cell fate.
