## Supplementary material for "Human iPSC gene signatures and X chromosome dosage impact response to WNT inhibition and cardiac differentiation fate": Table S1

### Sheet: Table_S1
iPSCORE_ID	Subject_UUID	Family_ID	Twin_ID_dbGap	Twin_type_dbGap	Father_subject_ID_dbGap	Mother_subject_ID_dbGap	Sex	Age_at_enrollment	Self.reported_Race.Ethnicity	Recorded_Ethnicity_Grouping	Most_similar_1KGP_population
iPSCORE_1_3	2f63f491-a9f2-4177-b2a1-c3d21ed9c247	1	0	0	1_001	ced86967-63fe-4cf5-ad91-d57c0e991522	Female	57	Mexican	Hispanic	EUR
iPSCORE_1_13	4dea55b7-22ec-4274-9813-81eaa4f382e0	1	0	0	1_002	1_003	Male	58	Black	African American	AFR
iPSCORE_1_2	5d86bbdd-4854-449f-b99d-0d04d0ce4ee8	1	0	0	1_001	ced86967-63fe-4cf5-ad91-d57c0e991522	Female	61	Hispanic	Hispanic	EUR
iPSCORE_1_10	5eefb852-e78f-4acb-b19e-5220cf41693a	1	0	0	89dfb325-b613-4d76-a45f-945d21e170aa	1_004	Female	30	Hispanic	Hispanic	EUR
iPSCORE_1_8	6740411e-0edd-4097-9880-dbcdceb087ea	1	0	0	1_005	5d86bbdd-4854-449f-b99d-0d04d0ce4ee8	Female	21	Hispanic	Hispanic	EUR
iPSCORE_1_11	8cc554f2-a5d2-4b44-94e8-0dfe3e300734	1	0	0	89dfb325-b613-4d76-a45f-945d21e170aa	1_004	Female	34	Hispanic	Hispanic	EUR
iPSCORE_1_5	a140d6d1-9fbf-4645-a083-b870bf2f0f67	1	0	0	1_001	ced86967-63fe-4cf5-ad91-d57c0e991522	Female	53	Mexican American	Multiple ethnicities reported	EUR
iPSCORE_1_7	b846beb8-f53c-4b69-bd2e-901dc53ce8bb	1	0	0	1_001	ced86967-63fe-4cf5-ad91-d57c0e991522	Male	52	White Hispanic	Multiple ethnicities reported	EUR
iPSCORE_1_14	e562a8bc-cc91-46fe-ba2f-aa8ab62fefe9	1	0	0	1_002	1_007	Female	42	African American	African American	AFR
iPSCORE_1_1	eb79f47b-d933-4144-8d61-83104493418e	1	0	0	1_001	ced86967-63fe-4cf5-ad91-d57c0e991522	Female	58	Hispanic / Caucasian	Multiple ethnicities reported	EUR
iPSCORE_2_5	2a81d225-42f6-43cf-904a-be64bf3fd2d7	2	0	0	6a784dd7-9c48-4841-93f9-930b9de49cc4	ae3637d4-493e-482e-bc48-6915e30ffb9c	Female	45	Caucasian / Asian	Multiple ethnicities reported	EAS
iPSCORE_2_11	5b8ca416-c75e-4341-b160-3b9be09f6ef5	2	0	0	de9c74e8-d399-465e-92cd-904a0e323bca	2_001	Female	20	White	European	EUR
iPSCORE_2_7	6a784dd7-9c48-4841-93f9-930b9de49cc4	2	0	0	0	0	Male	77	Chinese	Asian	EAS
iPSCORE_2_2	83dacb11-4180-4807-b099-05fd1561a722	2	0	0	f549b5fa-a6c0-49fb-8a07-dda4f72ff076	e932e556-59a6-4f70-9b4c-ef5f69dac3ce	Female	21	Caucasian / Chinese	Multiple ethnicities reported	EUR
iPSCORE_2_6	ae3637d4-493e-482e-bc48-6915e30ffb9c	2	0	0	0	0	Female	74	Caucasian	European	EUR
iPSCORE_2_4	bd04a8cc-5d63-45bc-a2cc-91b0c7cb6e01	2	0	0	6a784dd7-9c48-4841-93f9-930b9de49cc4	ae3637d4-493e-482e-bc48-6915e30ffb9c	Female	47	Asian / Caucasian	Multiple ethnicities reported	EAS
iPSCORE_2_8	de9c74e8-d399-465e-92cd-904a0e323bca	2	0	0	6a784dd7-9c48-4841-93f9-930b9de49cc4	ae3637d4-493e-482e-bc48-6915e30ffb9c	Male	50	Caucasian	European	EUR
iPSCORE_2_3	e932e556-59a6-4f70-9b4c-ef5f69dac3ce	2	0	0	6a784dd7-9c48-4841-93f9-930b9de49cc4	ae3637d4-493e-482e-bc48-6915e30ffb9c	Female	48	White / Chinese	Multiple ethnicities reported	EAS
iPSCORE_2_9	f549b5fa-a6c0-49fb-8a07-dda4f72ff076	2	0	0	0	0	Male	52	Caucasian	European	EUR
iPSCORE_2_1	f772212a-cd98-40f9-bdcd-e75740c1f6be	2	0	0	f549b5fa-a6c0-49fb-8a07-dda4f72ff076	e932e556-59a6-4f70-9b4c-ef5f69dac3ce	Female	18	White	European	EUR
iPSCORE_3_1	10479353-d46d-478d-86f0-c6be025de81b	3	2	MZ	9b3584b3-a27f-4be1-9a69-56f251e237bd	1593705e-30b4-4a9b-82a3-d5022a6dd6c1	Female	26	Caucasian*	European	EUR
iPSCORE_3_3	1593705e-30b4-4a9b-82a3-d5022a6dd6c1	3	0	0	3_001	3_002	Female	55	Japanese Filipino German Dutch	Multiple ethnicities reported	EUR
iPSCORE_3_2	21681dd8-da3c-47c9-904c-3b8a91b2c3eb	3	2	MZ	9b3584b3-a27f-4be1-9a69-56f251e237bd	1593705e-30b4-4a9b-82a3-d5022a6dd6c1	Female	26	Caucasian*	European	EUR
iPSCORE_3_7	3bc3e7ee-9130-4da5-b8f1-52d38bfc3c70	3	0	0	0	0	Male	56	Caucasian	European	EUR
iPSCORE_3_9	8dbd3466-e4dd-40a3-9c49-2e947a9bc113	3	0	0	3bc3e7ee-9130-4da5-b8f1-52d38bfc3c70	fabb1fba-dea1-44a5-a9c2-e40b46011c7a	Female	23	Caucasian	European	EUR
iPSCORE_3_8	a69570c6-8972-4397-8635-63beace6672c	3	0	0	3bc3e7ee-9130-4da5-b8f1-52d38bfc3c70	fabb1fba-dea1-44a5-a9c2-e40b46011c7a	Female	26	Caucasian	European	EUR
iPSCORE_3_5	b48d5663-b599-4d02-a70b-6bd12546041f	3	0	0	9b3584b3-a27f-4be1-9a69-56f251e237bd	1593705e-30b4-4a9b-82a3-d5022a6dd6c1	Female	21	White	European	EUR
iPSCORE_3_6	fabb1fba-dea1-44a5-a9c2-e40b46011c7a	3	0	0	3_001	3_002	Female	57	Caucasian	European	EUR
iPSCORE_4_1	214ad59b-7245-4ca7-bf42-84cc2e09bbbe	4	13	MZ	e6c010c7-dffa-40ba-86ca-355507b47e86	74809453-1b01-40bb-9071-47a93de70c78	Male	48	Filipino	Asian	EAS
iPSCORE_4_4	74809453-1b01-40bb-9071-47a93de70c78	4	0	0	0	0	Female	74	Asian	Asian	EAS
iPSCORE_4_3	9409a6cc-0711-4583-9949-b679f66a823e	4	0	0	e6c010c7-dffa-40ba-86ca-355507b47e86	74809453-1b01-40bb-9071-47a93de70c78	Male	39	Filipino	Asian	EAS
iPSCORE_4_5	e6c010c7-dffa-40ba-86ca-355507b47e86	4	0	0	0	0	Male	75	Asian	Asian	EAS
iPSCORE_5_1	11877e41-6c2d-44aa-8483-87955153e548	5	0	0	5_006	5_005	Female	43	Caucasian	European	EUR
iPSCORE_5_4	336ef507-cbf3-4f5b-b12a-3e1c99008866	5	0	0	5_009	5_008	Male	15	Not Reported	European	EUR
iPSCORE_5_3	d6646110-a6f3-4176-bf1a-92a51ed6f4bc	5	0	0	5_010	11877e41-6c2d-44aa-8483-87955153e548	Male	9	Caucasian	European	EUR
iPSCORE_6_4	44e11fbd-e240-45eb-82da-ca08cf26950d	6	0	0	6_001	9ab06fba-a1bb-4736-930e-15ede9f493c7	Female	37	White	European	EUR
iPSCORE_6_2	6814c7bb-72dc-4760-bee5-dacdb499c255	6	0	0	6_001	9ab06fba-a1bb-4736-930e-15ede9f493c7	Male	41	White	European	EUR
iPSCORE_6_5	9ab06fba-a1bb-4736-930e-15ede9f493c7	6	0	0	0	0	Female	67	Caucasian	European	EUR
iPSCORE_6_1	ac14fb34-0c8b-4264-9f93-5ce47c071a66	6	0	0	6_001	9ab06fba-a1bb-4736-930e-15ede9f493c7	Female	43	White	European	EUR
iPSCORE_6_3	ef8f2c6c-8363-471e-9436-252fcef3ac43	6	0	0	6_001	9ab06fba-a1bb-4736-930e-15ede9f493c7	Male	36	Caucasian	European	EUR
iPSCORE_7_3	7efe2fbe-251e-4c1a-9616-438a26f42a5d	7	0	0	0	0	Male	71	White	European	EUR
iPSCORE_7_4	861b37d9-64e6-4d19-8e91-96401b18a9a4	7	0	0	7efe2fbe-251e-4c1a-9616-438a26f42a5d	7_001	Male	51	White	European	EUR
iPSCORE_7_2	9e7013ce-054f-46ae-bc49-4abe5d53d88a	7	0	0	0	0	Female	71	White	European	EUR
iPSCORE_8_3	56f0f073-725f-4cec-b8cb-db6ad0dc2ac0	8	0	0	8_001	8_002	Female	68	White	European	EUR
iPSCORE_8_4	e0793a72-9694-4711-a2c6-d2ff9071d05f	8	0	0	8_003	f0b9b314-5e83-4975-af42-54ee03bcc459	Female	45	White	European	EUR
iPSCORE_8_2	eb1309e6-5567-437b-82d7-549c1c8d5493	8	3	MZ	8_001	8_002	Female	65	White	European	EUR
iPSCORE_8_1	f0b9b314-5e83-4975-af42-54ee03bcc459	8	3	MZ	8_001	8_002	Female	65	White	European	EUR
iPSCORE_9_3	17911abe-0893-4919-b45e-5df3d3fe63c8	9	0	0	0	0	Male	80	Caucasian	European	EUR
iPSCORE_9_2	21f44f41-69ee-427c-933b-a0afdc16a0bf	9	0	0	5bdb8207-56ec-4f2e-add3-3ce3fbd4b1e0	672a11ca-d882-43a1-bcf2-8539a9f84769	Male	52	White	European	EUR
iPSCORE_9_4	4d7c824b-1b6b-40d7-a48f-f0635aebc459	9	0	0	17911abe-0893-4919-b45e-5df3d3fe63c8	7153b049-b7dc-4359-8d30-e04848a5af34	Female	47	Caucasian	European	EUR
iPSCORE_9_1	5bdb8207-56ec-4f2e-add3-3ce3fbd4b1e0	9	0	0	0	0	Male	77	White	European	EUR
iPSCORE_10_4	49e6ade9-4681-4533-9665-39362a71f43a	10	0	0	0	0	Male	68	White	European	EUR
iPSCORE_10_3	639f158b-0cf7-47a2-bbd7-7599437df15c	10	0	0	0	0	Female	64	Caucasian / Asian*	Multiple ethnicities reported	EUR
iPSCORE_10_1	d1a68069-eb49-411a-9652-98f5834c4d73	10	0	0	49e6ade9-4681-4533-9665-39362a71f43a	639f158b-0cf7-47a2-bbd7-7599437df15c	Female	40	Caucasian	European	EUR
iPSCORE_10_2	f8d3cea0-5f3f-4298-b4a9-145571ba840e	10	0	0	49e6ade9-4681-4533-9665-39362a71f43a	639f158b-0cf7-47a2-bbd7-7599437df15c	Female	27	White	European	EUR
iPSCORE_11_4	201da1fb-3779-4344-af69-6e3bf1c58261	11	0	0	0	0	Female	74	Filipino	Asian	EAS
iPSCORE_11_1	b7af5d94-4b4a-4130-94ee-fc1f23c5824a	11	0	0	11_001	201da1fb-3779-4344-af69-6e3bf1c58261	Female	44	Asian	Asian	EAS
iPSCORE_11_3	bfee9a02-5ec3-4e11-a8e2-ebd47623caa0	11	0	0	11_001	201da1fb-3779-4344-af69-6e3bf1c58261	Female	47	Filipino	Asian	EAS
iPSCORE_12_4	0c0a6edd-427f-4882-acfd-d21456416649	12	0	0	0	0	Male	53	Filipino	Asian	EAS
iPSCORE_12_2	aaf0f250-d1af-444f-941b-9d165e1bc2b6	12	0	0	0c0a6edd-427f-4882-acfd-d21456416649	d6172ad1-6cf8-41af-a88e-26c43ebe2464	Male	23	Pacific Islander	Asian	EAS
iPSCORE_12_3	d6172ad1-6cf8-41af-a88e-26c43ebe2464	12	0	0	0	0	Female	54	Filipino	Asian	EAS
iPSCORE_13_2	5595871f-2997-41d2-b749-6ad518e89bd4	13	6	MZ	bd4643a6-9742-4a25-8029-a967cc2a84c7	a385666a-9318-47a1-8884-3a4cd2d897ef	Female	53	White	European	EUR
iPSCORE_13_4	a385666a-9318-47a1-8884-3a4cd2d897ef	13	0	0	0	0	Female	76	White	European	EUR
iPSCORE_13_3	bd4643a6-9742-4a25-8029-a967cc2a84c7	13	0	0	0	0	Male	80	White	European	EUR
iPSCORE_13_1	f0173728-58cb-4d7d-b28d-02355b49b9ed	13	6	MZ	bd4643a6-9742-4a25-8029-a967cc2a84c7	a385666a-9318-47a1-8884-3a4cd2d897ef	Female	53	White	European	EUR
iPSCORE_14_2	24a05048-39b7-4e5a-b4cc-2543d4186748	14	0	DZ	14_001	d3608f01-38c7-499b-bce3-772f747b3042	Female	40	White	European	EUR
iPSCORE_14_1	2fdcaed0-53ec-419b-8779-6a826d8c10bb	14	0	DZ	14_001	d3608f01-38c7-499b-bce3-772f747b3042	Female	40	White	European	EUR
iPSCORE_14_3	46f471f8-8860-428a-8880-74e0fe670b17	14	0	0	14_001	d3608f01-38c7-499b-bce3-772f747b3042	Male	44	White	European	EUR
iPSCORE_15_3	17e14381-d098-400d-a4c8-9e635a55293a	15	0	0	15_001	2a5dd220-7333-4e3f-b523-23f571da6f85	Male	47	White	European	EUR
iPSCORE_15_2	88338579-5e7e-4de7-a3cc-bf2eb308aa9f	15	0	0	15_001	2a5dd220-7333-4e3f-b523-23f571da6f85	Male	51	White	European	EUR
iPSCORE_15_1	ed143b7b-3236-415d-b8a2-bed63489f372	15	0	0	15_001	2a5dd220-7333-4e3f-b523-23f571da6f85	Male	55	White	European	EUR
iPSCORE_16_2	1efcbc5a-723d-4d7d-90d7-82a3f231c5fa	16	0	0	0	0	Female	47	Asian / Indian	Multiple ethnicities reported	SAS
iPSCORE_16_3	83a1b295-b907-4233-b0a8-df753b2cee16	16	0	0	97f20ecc-a17b-4d10-b689-908f5b9f3ddc	1efcbc5a-723d-4d7d-90d7-82a3f231c5fa	Male	15	Indian*	Indian	SAS
iPSCORE_16_1	97f20ecc-a17b-4d10-b689-908f5b9f3ddc	16	0	0	0	0	Male	51	Asian	Indian	SAS
iPSCORE_17_2	1c858ef3-c305-4c6e-a3ac-594e9b9b98b2	17	0	0	0	0	Male	66	Japanese	Asian	EAS
iPSCORE_17_3	59ba8d64-a92b-4ae2-bcb4-847de2fdf1dd	17	0	0	1c858ef3-c305-4c6e-a3ac-594e9b9b98b2	8c9ce6f6-06f6-4d70-885a-3c07d3ef8f91	Male	18	Japanese American	Multiple ethnicities reported	EUR
iPSCORE_17_1	8c9ce6f6-06f6-4d70-885a-3c07d3ef8f91	17	0	0	0	0	Female	53	Caucasian	European	EUR
iPSCORE_18_3	5482a5d3-6f16-483b-9c14-ca2f838d6af9	18	0	0	0	0	Male	70	Filipino	Asian	EAS
iPSCORE_18_1	7df93333-f21c-4775-8679-c2518e05bce4	18	0	0	5482a5d3-6f16-483b-9c14-ca2f838d6af9	d15cdce3-1f22-4224-8ae3-0ff1b878e111	Male	33	Filipino	Asian	EAS
iPSCORE_18_2	d15cdce3-1f22-4224-8ae3-0ff1b878e111	18	0	0	0	0	Female	64	Asian	Asian	EAS
iPSCORE_19_2	4f2a904d-793c-4db7-b1da-39d1aaeb1d01	19	0	0	19_001	19_002	Female	86	White	European	EUR
iPSCORE_19_1	fc1dff0a-6a95-42fe-9dc4-362e27330bf9	19	0	0	19_001	19_002	Female	88	White	European	EUR
iPSCORE_20_2	26a78ad0-744c-4399-853f-4fd0fd2b7c14	20	0	0	20_001	20_002	Female	61	White	European	EUR
iPSCORE_20_3	64c58f58-a121-413d-8257-294b229dd4c0	20	0	0	20_001	20_002	Female	67	Caucasian	European	EUR
iPSCORE_20_1	b86c786d-f8d8-4e6b-9504-95f8f4c807e0	20	0	0	20_001	20_002	Female	70	Caucasian	European	EUR
iPSCORE_21_3	cfd3b543-2da8-4262-ae36-7ee27c0b5c6b	21	0	0	9b16fb9b-2d3c-41cb-8512-e3b5aa332e2a	f378e99d-b59e-43a6-ae60-5b2b180209c3	Male	15	Caucasian*	European	EUR
iPSCORE_21_2	f378e99d-b59e-43a6-ae60-5b2b180209c3	21	0	0	0	0	Female	47	Caucasian*	European	EUR
iPSCORE_22_1	1a8bce86-bd08-4d39-9e63-9448e6326f29	22	0	0	22_001	22_002	Female	26	Caucasian/Japanese	Multiple ethnicities reported	EUR
iPSCORE_22_3	1ad9d96c-47dc-4c03-85b7-39e31a2b0550	22	0	0	0	0	Male	26	White	European	EUR
iPSCORE_22_2	ecc872f3-1dab-4076-a08b-f186d17805b7	22	0	0	22_001	22_002	Male	30	Caucasian/Japanese	Multiple ethnicities reported	EUR
iPSCORE_23_2	c9ef3edb-1bb1-4233-a6be-4efd897ac110	23	0	0	aba0a11f-4855-45dc-bc04-5fc43fd6c7de	23_004	Male	23	White	European	EUR
iPSCORE_24_2	060066b8-6fc6-4b00-b7c4-ae195f646f5e	24	0	0	24_004	4e7786ed-de3e-4cdf-a687-fce6cb577442	Female	22	White	European	EUR
iPSCORE_24_1	c09c3de5-4244-404b-ae38-be65b86a48bd	24	0	DZ	24_001	24_002	Female	57	Caucasian	European	EUR
iPSCORE_25_2	1dd9eacc-e3d3-4d60-9dcb-60a17808cde9	25	0	0	25_001	54261555-6414-44df-86fb-34ddb68ae553	Male	36	Caucasian	European	EUR
iPSCORE_25_1	508fb6c5-c9d5-4881-9638-cd4bd04d822f	25	0	0	25_001	54261555-6414-44df-86fb-34ddb68ae553	Female	44	Iraqi	Middle Eastern	EUR
iPSCORE_26_2	57509a24-7c80-4ad6-ba31-3cd930a3f39d	26	0	0	26_001	26_002	Male	75	Caucasian	European	EUR
iPSCORE_26_1	6e83c1cd-0c82-4ae2-9685-23cf0e12c119	26	16	MZ	26_001	26_002	Female	65	Caucasian	European	EUR
iPSCORE_27_1	57da1c1f-303e-44db-9111-0f071ecda263	27	0	0	659c5acf-5cae-4bfe-8c9f-dff532a69e88	27_002	Male	19	White	European	EUR
iPSCORE_27_2	659c5acf-5cae-4bfe-8c9f-dff532a69e88	27	0	0	0	0	Male	54	White	European	EUR
iPSCORE_28_2	40862b64-d0c1-451c-8c63-1d577665626a	28	5	MZ	28_001	28_002	Female	54	Caucasian	European	EUR
iPSCORE_28_1	bd41b7ee-bc24-40a9-99ab-483b2dbf95ae	28	5	MZ	28_001	28_002	Female	54	Caucasian	European	EUR
iPSCORE_29_1	42e4583a-b1bc-4cc3-85d7-68662433b345	29	8	MZ	29_001	29_002	Female	62	White	European	EUR
iPSCORE_29_2	555ff1f2-5c5f-4490-a1f9-79fe8c416a36	29	8	MZ	29_001	29_002	Female	62	Caucasian	European	EUR
iPSCORE_30_2	b9e30469-13ad-4792-878a-889cd6480f91	30	10	MZ	30_001	30_002	Female	52	Caucasian	European	EUR
iPSCORE_30_1	fbabd331-fc4f-47de-b4d0-a9ee5434fa5b	30	10	MZ	30_001	30_002	Female	52	White	European	EUR
iPSCORE_31_1	0bf3da28-3985-4c34-8197-5816fd73b588	31	17	MZ	31_001	31_002	Female	63	Caucasian	European	EUR
iPSCORE_31_2	55396f13-62ff-44de-833b-05fde4ad97c6	31	17	MZ	31_001	31_002	Female	63	Caucasian	European	EUR
iPSCORE_32_2	9603be9a-f146-4fc5-bf36-c84fac189b0a	32	0	DZ	32_001	32_002	Female	63	Caucasian	European	EUR
iPSCORE_33_1	633732d4-9300-44a8-8f20-f3e956e57819	33	0	0	33_001	33_002	Male	41	Latino	Hispanic	AMR
iPSCORE_33_2	c3c65323-ace2-4f32-8595-7434edac5d28	33	0	0	33_001	33_002	Female	43	Mexican	Hispanic	AMR
iPSCORE_35_1	b758cdf2-7e17-4e77-a699-3552fd8c8087	35	0	0	35_001	35_002	Female	75	Caucasian	European	EUR
iPSCORE_37_1	6f354cf7-0cb9-4351-b619-d111936d0b25	37	0	0	86f9d6b6-f59d-472c-b53c-cf9c1cb59f37	37_001	Female	48	White	European	EUR
iPSCORE_38_2	750ff979-f5d5-4e3f-aac9-dad97ad8e948	38	0	0	ade65a1b-a91b-4b66-b3b0-2f3b0f567ec7	38_001	Male	35	White	European	EUR
iPSCORE_39_1	56985981-366b-4b13-b7b2-b66679d91462	39	0	0	39_002	39_001	Female	30	Hispanic	Hispanic	AMR
iPSCORE_40_2	8e084f13-4cf0-4874-99cc-f26e5c17a771	40	0	0	40_002	40_001	Female	34	Latin	Hispanic	EUR
iPSCORE_40_1	d9d7a468-c215-4aee-98ad-554509fe6b86	40	0	0	40_002	40_001	Male	33	Latin	Hispanic	EUR
iPSCORE_41_2	52bea4e8-baff-49b0-9ab0-fee9b9c527aa	41	0	0	75ee0c91-af66-46e4-b5d0-90817e6c763f	41_001	Male	48	Caucasian	European	EUR
iPSCORE_42_1	9d988cb0-01b1-4d5d-bf4b-3fd3baf149a4	42	0	0	0	0	Female	61	Caucasian*	European	EUR
iPSCORE_43_1	032f42b3-42da-4a6a-9b01-cdf540e1866c	43	0	0	0	0	Male	18	African American*	African American	AFR
iPSCORE_45_1	7e0aaae1-886a-4f4a-8abe-b91fc9c730f5	45	0	0	0	0	Female	27	White	European	EUR
iPSCORE_48_1	97685099-9644-4f48-aef2-ec687643bcb8	48	0	0	0	0	Male	56	Caucasian	European	EUR
iPSCORE_49_1	b318ad37-16e8-4c53-ba0a-0e8d6fdfbe89	49	0	0	0	0	Female	64	Caucasian*	European	EUR
iPSCORE_51_1	03235361-4310-4737-ac0b-4ce92d99fbf3	51	0	0	0	0	Male	77	Caucasian	European	EUR
iPSCORE_52_1	8ffc7548-9ba1-468b-a4bc-be413cfa6981	52	0	0	0	0	Male	72	White	European	EUR
iPSCORE_53_1	d4073658-c7fe-4f53-9e80-b95121a65475	53	0	0	0	0	Male	75	Lithuanian	European	EUR
iPSCORE_54_1	000a5dcf-764a-4f69-ab1c-5950cec4bbbe	54	0	0	0	0	Male	53	Caucasian	European	EUR
iPSCORE_55_1	1a3241a7-f60c-4b9a-a469-74833c36ebd3	55	0	0	0	0	Male	59	White	European	EUR
iPSCORE_56_1	cbde5865-572f-4cd9-af1e-0f8bb6e4a4b0	56	0	0	0	0	Male	72	Caucasian	European	EUR
iPSCORE_57_1	ab7eefb9-f9e8-47e3-8f96-901a9adce788	57	0	0	0	0	Female	54	White	European	EUR
iPSCORE_58_1	36e99817-83e7-4dba-8e15-61f1184ab62d	58	0	0	0	0	Male	57	Caucasian	European	EUR
iPSCORE_59_1	725e0255-424c-44da-86c9-bc0bc14a21a8	59	0	0	0	0	Female	63	African American	African American	AFR
iPSCORE_60_1	8dcd5c7f-fa13-4302-af2b-915c878e23e8	60	0	0	0	0	Female	83	Latino	Hispanic	AMR
iPSCORE_62_1	76db32e7-8830-4346-b3ee-ad0395cba242	62	0	0	0	0	Male	53	Caucasian*	European	EUR
iPSCORE_63_1	749a66fb-0d16-44fa-b263-cc4e260c5fd6	63	0	0	0	0	Male	57	Filipino	Asian	EAS
iPSCORE_64_1	032adc29-28f9-45dd-8b8a-563c3170680b	64	0	0	0	0	Male	42	White	European	EUR
iPSCORE_65_1	3006e6ad-d831-474c-acbe-61ee4da37180	65	0	0	0	0	Male	23	Mexican	Hispanic	AMR
iPSCORE_67_1	c72fc475-80f0-4fe3-b306-acebd17f3bdb	67	0	0	0	0	Female	48	Caucasian	European	EUR
iPSCORE_68_1	3c877e16-9fae-44d8-9e8c-7e221103858b	68	0	0	0	0	Female	68	White	European	EUR
iPSCORE_69_1	66d88423-3567-4c3e-82dc-eff030aea3ca	69	0	0	0	0	Male	64	Asian	Asian	EAS
iPSCORE_70_1	cd6dc660-550f-4a19-b9f7-f1bc9c893ca8	70	0	0	0	0	Male	24	American	European	EUR
iPSCORE_71_1	60bd2a54-fecd-4c6e-8442-b13f66d869a6	71	0	0	0	0	Female	32	Filipino	Asian	EAS
iPSCORE_72_1	bd126642-2257-4857-b3da-b72305e5c095	72	0	0	0	0	Male	31	Chinese	Asian	EAS
iPSCORE_73_1	10f10a94-511f-4538-9c0c-cbe5fdb14b6c	73	0	0	0	0	Female	23	Asian	Asian	EAS
iPSCORE_74_1	f80deca1-0641-4a52-86b5-7b01c227ba8a	74	0	0	0	0	Male	42	Caucasian	European	EUR
iPSCORE_75_1	28114ea7-018a-47bb-af34-32bcfbf1a233	75	0	0	0	0	Female	30	Persian	Middle Eastern	EUR
iPSCORE_77_1	50d9dcf3-cbdd-436f-bbf8-fcbb920d23e0	77	0	0	0	0	Female	23	Chinese	Asian	EAS
iPSCORE_78_1	ed175850-c13a-4b33-947d-bd6e911000db	78	0	0	0	0	Female	21	Chinese	Asian	EAS
iPSCORE_79_1	7cf9e7b2-28a3-4b42-812b-929516fbce4a	79	0	0	0	0	Female	24	Asian	Asian	EAS
iPSCORE_81_1	62d833a3-87c8-40a2-8261-d172f4c0e7fe	81	0	0	0	0	Female	41	Caucasian / Native American	Multiple ethnicities reported	EUR
iPSCORE_82_1	8039c171-beb7-40bb-adc7-3d915a97ea25	82	0	0	0	0	Female	24	White	European	EUR
iPSCORE_83_1	bfd08f92-7030-4c34-849d-0187c8e88c74	83	0	0	0	0	Female	37	Indian (Asian)	Indian	SAS
iPSCORE_84_1	168437ba-e29e-4439-a508-23d44075022e	84	0	0	0	0	Male	21	Chinese	Asian	EAS
iPSCORE_86_1	27d69b74-d193-448c-91ac-2b7fb07a49ac	86	0	0	0	0	Female	23	Chinese	Asian	EAS
iPSCORE_87_1	10571d4e-c0e9-474b-80b6-75c59ebd1942	87	0	0	0	0	Female	21	Chinese	Asian	EAS
iPSCORE_88_1	65ee0ab5-4a77-454f-9112-a2f245d63396	88	0	0	0	0	Female	32	White	European	EUR
iPSCORE_89_1	b2928637-66bc-4fb4-806a-7ddcb26af360	89	0	0	0	0	Male	36	Black / Korean	Multiple ethnicities reported	EAS
iPSCORE_90_1	72739241-3ddb-41ab-8438-150e20619de1	90	0	0	0	0	Male	23	Asian / Chinese	Asian	EAS
iPSCORE_93_1	efe5abc5-9197-495b-853c-2844a14e4149	93	0	0	0	0	Female	60	White	European	EUR
iPSCORE_94_1	bb3eeb0c-a38c-4d4a-81a6-21b51515b126	94	0	0	0	0	Female	37	Caucasian	European	EUR
iPSCORE_96_1	e126c62a-cd3d-4ce3-b632-da7fb7bd9e4a	96	0	0	0	0	Male	59	Caucasian	European	EUR
iPSCORE_98_1	af5ba1a2-837e-42e6-9afa-16207886c776	98	0	0	0	0	Male	25	White	European	EUR
iPSCORE_99_1	416e2905-329b-44ed-bb02-8a3b1ed6847e	99	0	0	0	0	Female	25	White	European	EUR
iPSCORE_100_1	35bdd022-52cd-43e0-a658-3ea802787462	100	0	0	0	0	Female	39	Caucasian	European	EUR
iPSCORE_101_1	92516175-d525-442e-bd5a-816a1962d37d	101	0	0	0	0	Male	39	White	European	EUR
iPSCORE_102_1	11c5e9cc-f702-4c47-91fd-201346ab5a3c	102	0	0	0	0	Female	53	Caucasian	European	EUR
iPSCORE_103_1	7ecf080d-4d17-4023-b024-85a5942d55fe	103	25	MZ	103_001	103_002	Female	70	Caucasian	European	EUR
iPSCORE_104_1	5f5c5255-f41b-46eb-a9bd-7130515e3efc	104	0	0	0	0	Female	49	Caucasian	European	EUR
iPSCORE_105_1	a314e30d-7fb4-4f68-860f-1ac1f3bdac07	105	4	MZ	105_001	105_002	Male	31	White	European	EUR
iPSCORE_106_1	dc7b36c7-6492-4585-a072-10894fac10a0	106	7	MZ	106_001	106_002	Male	76	White	European	EUR
iPSCORE_107_1	a77d48d0-a1a9-4f2c-ae14-ed6a952163bc	107	0	0	0	0	Female	62	White	European	EUR
iPSCORE_109_1	ca59d6be-7978-4817-b54e-435674502b0d	109	15	MZ	109_001	109_002	Female	73	White	European	EUR
iPSCORE_110_1	e3c5435b-935b-45a3-847a-fd754cbc7b90	110	0	0	0	0	Female	48	Caucasian	European	EUR
iPSCORE_111_1	c99ef20e-a237-47af-95bc-15550378bbd5	111	18	MZ	111_001	111_002	Female	55	White	European	EUR
iPSCORE_112_1	993b2a06-29d5-45bb-acc6-baccc2bdda08	112	0	DZ	112_001	112_002	Male	43	Caucasian	European	EUR
iPSCORE_113_1	fdfddc05-516f-4408-83a3-731309a5bbb9	113	0	0	0	0	Female	52	White	European	EUR
iPSCORE_114_1	df0c32e3-d5f4-4b46-90e0-7eeb8d014c96	114	20	MZ	114_001	114_002	Male	53	White	European	EUR
iPSCORE_115_1	c3bb6245-5d1b-4dbc-8b16-b0ca47472e91	115	21	MZ	115_001	115_002	Female	37	White	European	EUR
iPSCORE_116_1	03346cae-a4f3-4481-92ff-d76db0c82468	116	0	0	0	0	Female	56	Caucasian	European	EUR
iPSCORE_117_1	ce67e934-e752-4d69-b212-007c655a7590	117	22	MZ	117_001	117_002	Female	38	White	European	EUR
iPSCORE_118_1	24b6d716-c623-4c33-bc31-f1a40452e9fc	118	0	0	0	0	Male	44	White	European	EUR
iPSCORE_120_1	90e8222f-2a97-4a3c-9517-fbd7626122fd	120	0	0	0	0	Male	26	White	European	EUR
