## Supplementary material for "Human iPSC gene signatures and X chromosome dosage impact response to WNT inhibition and cardiac differentiation fate": Table S2

### Sheet: Table_S2
UDID	ipscore_id	subject_uuid	ipsc_ipscore_id	ipscore_resource	ipsc_id	ipsc_passage_at_monolayer	d_to_d0	Harvested D25?	harvest_density (x 10^6)	Number of Cryoviles	%cTnT	Completed Differentiation to D25?	Population 1 estimate	Estaimted cell type ( >30% Population 1 = CM)
UDID001	iPSCORE_2_3	e932e556-59a6-4f70-9b4c-ef5f69dac3ce	iPSCORE_2_3_iPSC_C5_P13	TRUE	iPSCORE_2_3_iPSC_C5	22	4	TRUE	0.4267	6	87.5	TRUE	0.973335	CM
UDID002	iPSCORE_13_1	f0173728-58cb-4d7d-b28d-02355b49b9ed	NA	FALSE	iPSCORE_13_1_iPSC_C3	24	4	TRUE	0.8	30	91.6	TRUE	0.975738	CM
UDID003	iPSCORE_30_2	b9e30469-13ad-4792-878a-889cd6480f91	NA	FALSE	iPSCORE_30_2_iPSC_C3	21	4	TRUE	1.27	49	93.7	TRUE	0.92579	CM
UDID004	iPSCORE_8_2	eb1309e6-5567-437b-82d7-549c1c8d5493	iPSCORE_8_2_iPSC_C6_P13	TRUE	iPSCORE_8_2_iPSC_C6	31	4	TRUE	0.2122	10	90.2	TRUE	0.991941	CM
UDID005	iPSCORE_4_1	214ad59b-7245-4ca7-bf42-84cc2e09bbbe	iPSCORE_4_1_iPSC_C12_P12	TRUE	iPSCORE_4_1_iPSC_C12	19	3	TRUE	0.6667	30	91.2	TRUE	0.830589	CM
UDID006	iPSCORE_8_2	eb1309e6-5567-437b-82d7-549c1c8d5493	NA	FALSE	iPSCORE_8_2_iPSC_C1	28	4	TRUE	0.54	30	97.6	TRUE	0.579535	CM
UDID007	iPSCORE_2_1	f772212a-cd98-40f9-bdcd-e75740c1f6be	NA	FALSE	iPSCORE_2_1_iPSC_C2	40	5	TRUE	0.5578	30	67.4	TRUE	0.822988	CM
UDID008	iPSCORE_30_1	fbabd331-fc4f-47de-b4d0-a9ee5434fa5b	NA	FALSE	iPSCORE_30_1_iPSC_C5	29	4	TRUE	0.9556	51	67.1	TRUE	0.714632	CM
UDID009	iPSCORE_101_1	92516175-d525-442e-bd5a-816a1962d37d	iPSCORE_101_1_iPSC_C3_P12	TRUE	iPSCORE_101_1_iPSC_C3	18	6	TRUE	0.5778	30	89.7	TRUE	0.923336	CM
UDID010	iPSCORE_13_1	f0173728-58cb-4d7d-b28d-02355b49b9ed	iPSCORE_13_1_iPSC_C5_P12	TRUE	iPSCORE_13_1_iPSC_C5	22	6	TRUE	0.76	49	86.6	TRUE	0.989233	CM
UDID011	iPSCORE_87_1	10571d4e-c0e9-474b-80b6-75c59ebd1942	iPSCORE_87_1_iPSC_C6_P12	TRUE	iPSCORE_87_1_iPSC_C6	19	5	TRUE	1	49	91.1	TRUE	0.973153	CM
UDID012	iPSCORE_7_3	7efe2fbe-251e-4c1a-9616-438a26f42a5d	iPSCORE_7_3_iPSC_C3_P12	TRUE	iPSCORE_7_3_iPSC_C3	18	6	TRUE	0.5222	27	67.3	TRUE	0.746387	CM
UDID013	iPSCORE_8_1	f0b9b314-5e83-4975-af42-54ee03bcc459	iPSCORE_8_1_iPSC_C5_P14	TRUE	iPSCORE_8_1_iPSC_C5	26	5	TRUE	0.66	38	90.1	TRUE	0.929904	CM
UDID014	iPSCORE_71_1	60bd2a54-fecd-4c6e-8442-b13f66d869a6	iPSCORE_71_1_iPSC_C6_P12	TRUE	iPSCORE_71_1_iPSC_C6	18	5	TRUE	0.9467	50	99.1	TRUE	0.952582	CM
UDID015	iPSCORE_18_1	7df93333-f21c-4775-8679-c2518e05bce4	iPSCORE_18_1_iPSC_C4_P12	TRUE	iPSCORE_18_1_iPSC_C4	17	6	TRUE	0.7644	37	93	TRUE	0.962251	CM
UDID016	iPSCORE_6_5	9ab06fba-a1bb-4736-930e-15ede9f493c7	iPSCORE_6_5_iPSC_C1_P12	TRUE	iPSCORE_6_5_iPSC_C1	17	5	TRUE	0.7933	40	94.9	TRUE	0.921392	CM
UDID017	iPSCORE_25_1	508fb6c5-c9d5-4881-9638-cd4bd04d822f	iPSCORE_25_1_iPSC_C6_P12	TRUE	iPSCORE_25_1_iPSC_C6	20	5	TRUE	0.3244	12	99.1	TRUE	0.838336	CM
UDID018	iPSCORE_70_1	cd6dc660-550f-4a19-b9f7-f1bc9c893ca8	iPSCORE_70_1_iPSC_C6_P12	TRUE	iPSCORE_70_1_iPSC_C6	17	6	TRUE	0.1778	0	6.6	TRUE	0	EPDC
UDID019	iPSCORE_2_9	f549b5fa-a6c0-49fb-8a07-dda4f72ff076	iPSCORE_2_9_iPSC_C5_P12	TRUE	iPSCORE_2_9_iPSC_C5	25	6	FALSE	NA	NA	NA	FALSE	NA	NA
UDID020	iPSCORE_2_3	e932e556-59a6-4f70-9b4c-ef5f69dac3ce	iPSCORE_2_3_iPSC_C5_P13	TRUE	iPSCORE_2_3_iPSC_C5	28	4	TRUE	0.0733	0	93.2	TRUE	0.974075	CM
UDID021	iPSCORE_2_1	f772212a-cd98-40f9-bdcd-e75740c1f6be	NA	FALSE	iPSCORE_2_1_iPSC_C2	44	6	TRUE	0.8289	40	40.5	TRUE	0.457532	CM
UDID022	iPSCORE_10_3	639f158b-0cf7-47a2-bbd7-7599437df15c	iPSCORE_10_3_iPSC_C6_P13	TRUE	iPSCORE_10_3_iPSC_C6	21	5	TRUE	0.6244	29	41.1	TRUE	0.344307	CM
UDID023	iPSCORE_14_1	2fdcaed0-53ec-419b-8779-6a826d8c10bb	iPSCORE_14_1_iPSC_C3_P12	TRUE	iPSCORE_14_1_iPSC_C3	18	NA	FALSE	NA	NA	NA	FALSE	NA	NA
UDID024	iPSCORE_1_8	6740411e-0edd-4097-9880-dbcdceb087ea	iPSCORE_1_8_iPSC_C2_P12	TRUE	iPSCORE_1_8_iPSC_C2	17	5	TRUE	0.4489	21	51.9	TRUE	0.408376	CM
UDID025	iPSCORE_51_1	03235361-4310-4737-ac0b-4ce92d99fbf3	iPSCORE_51_1_iPSC_C4_P12	TRUE	iPSCORE_51_1_iPSC_C4	17	5	TRUE	0.06	0	11.6	TRUE	0	EPDC
UDID026	iPSCORE_30_1	fbabd331-fc4f-47de-b4d0-a9ee5434fa5b	iPSCORE_30_1_iPSC_C3_P13	TRUE	iPSCORE_30_1_iPSC_C3	30	5	TRUE	1.06	58	95.1	TRUE	0.875141	CM
UDID027	iPSCORE_9_3	17911abe-0893-4919-b45e-5df3d3fe63c8	iPSCORE_9_3_iPSC_C2_P14	TRUE	iPSCORE_9_3_iPSC_C2	19	5	TRUE	0.1467	0	23.5	TRUE	0	EPDC
UDID028	iPSCORE_86_1	27d69b74-d193-448c-91ac-2b7fb07a49ac	iPSCORE_86_1_iPSC_C5_P12	TRUE	iPSCORE_86_1_iPSC_C5	17	6	TRUE	1.2333	60	96.1	TRUE	0.945847	CM
UDID029	iPSCORE_2_6	ae3637d4-493e-482e-bc48-6915e30ffb9c	iPSCORE_2_6_iPSC_C1_P12	TRUE	iPSCORE_2_6_iPSC_C1	21	7	TRUE	0.22	10	83.6	TRUE	0.262184	EPDC
UDID030	iPSCORE_42_1	9d988cb0-01b1-4d5d-bf4b-3fd3baf149a4	iPSCORE_42_1_iPSC_C4_P13	TRUE	iPSCORE_42_1_iPSC_C4	19	5	TRUE	1.1889	60	96.7	TRUE	0.771041	CM
UDID031	iPSCORE_8_4	e0793a72-9694-4711-a2c6-d2ff9071d05f	iPSCORE_8_4_iPSC_C2_P15	TRUE	iPSCORE_8_4_iPSC_C2	22	6	TRUE	0.6711	30	90.2	TRUE	0.957953	CM
UDID032	iPSCORE_60_1	8dcd5c7f-fa13-4302-af2b-915c878e23e8	iPSCORE_60_1_iPSC_C2_P12	TRUE	iPSCORE_60_1_iPSC_C2	18	6	TRUE	0.2211	10	48	TRUE	0.575083	CM
UDID033	iPSCORE_59_1	725e0255-424c-44da-86c9-bc0bc14a21a8	iPSCORE_59_1_iPSC_C5_P13	TRUE	iPSCORE_59_1_iPSC_C5	18	5	TRUE	1.1978	59	99.5	TRUE	0.902365	CM
UDID034	iPSCORE_2_4	bd04a8cc-5d63-45bc-a2cc-91b0c7cb6e01	iPSCORE_2_4_iPSC_C2_P13	TRUE	iPSCORE_2_4_iPSC_C2	27	5	TRUE	1.2311	59	98.7	TRUE	0.959903	CM
UDID035	iPSCORE_5_1	11877e41-6c2d-44aa-8483-87955153e548	iPSCORE_5_1_iPSC_C3_P13	TRUE	iPSCORE_5_1_iPSC_C3	21	10	FALSE	NA	NA	NA	FALSE	NA	NA
UDID036	iPSCORE_21_2	f378e99d-b59e-43a6-ae60-5b2b180209c3	iPSCORE_21_2_iPSC_C1_P13	TRUE	iPSCORE_21_2_iPSC_C1	20	5	TRUE	0.0267	0	70.1	TRUE	0.103916	EPDC
UDID037	iPSCORE_13_2	5595871f-2997-41d2-b749-6ad518e89bd4	NA	FALSE	iPSCORE_13_2_iPSC_C3	32	6	TRUE	0.1333	4	80	TRUE	0.793654	CM
UDID038	iPSCORE_75_1	28114ea7-018a-47bb-af34-32bcfbf1a233	iPSCORE_75_1_iPSC_C3_P12	TRUE	iPSCORE_75_1_iPSC_C3	17	5	TRUE	1.24	60	91.3	TRUE	0.931688	CM
UDID039	iPSCORE_68_1	3c877e16-9fae-44d8-9e8c-7e221103858b	iPSCORE_68_1_iPSC_C2_P12	TRUE	iPSCORE_68_1_iPSC_C2	19	NA	FALSE	NA	NA	NA	FALSE	NA	NA
UDID040	iPSCORE_1_5	a140d6d1-9fbf-4645-a083-b870bf2f0f67	iPSCORE_1_5_iPSC_C6_P13	TRUE	iPSCORE_1_5_iPSC_C6	22	6	TRUE	0.6911	30	90.5	TRUE	0.917599	CM
UDID041	iPSCORE_29_2	555ff1f2-5c5f-4490-a1f9-79fe8c416a36	iPSCORE_29_2_iPSC_C5_P13	TRUE	iPSCORE_29_2_iPSC_C5	19	6	TRUE	0.9533	46	91.4	TRUE	0.937334	CM
UDID042	iPSCORE_41_2	52bea4e8-baff-49b0-9ab0-fee9b9c527aa	iPSCORE_41_2_iPSC_C6_P12	TRUE	iPSCORE_41_2_iPSC_C6	17	NA	FALSE	NA	NA	NA	FALSE	NA	NA
UDID043	iPSCORE_2_1	f772212a-cd98-40f9-bdcd-e75740c1f6be	iPSCORE_2_1_iPSC_C4_P12	TRUE	iPSCORE_2_1_iPSC_C4	27	6	TRUE	1.3502	60	91.6	TRUE	0.907183	CM
UDID044	iPSCORE_2_3	e932e556-59a6-4f70-9b4c-ef5f69dac3ce	NA	FALSE	iPSCORE_2_3_iPSC_C3	25	6	TRUE	0.3889	16	42.2	TRUE	0.338508	CM
UDID045	iPSCORE_2_7	6a784dd7-9c48-4841-93f9-930b9de49cc4	iPSCORE_2_7_iPSC_C3_P12	TRUE	iPSCORE_2_7_iPSC_C3	24	6	TRUE	0.4322	19	90.6	TRUE	0.804735	CM
UDID046	iPSCORE_9_1	5bdb8207-56ec-4f2e-add3-3ce3fbd4b1e0	iPSCORE_9_1_iPSC_C6_P13	TRUE	iPSCORE_9_1_iPSC_C6	19	6	TRUE	0.2791	11	97.6	TRUE	0.135241	EPDC
UDID047	iPSCORE_16_1	97f20ecc-a17b-4d10-b689-908f5b9f3ddc	iPSCORE_16_1_iPSC_C1_P13	TRUE	iPSCORE_16_1_iPSC_C1	33	4	TRUE	0.8533	40	81.1	TRUE	0.951814	CM
UDID048	iPSCORE_2_1	f772212a-cd98-40f9-bdcd-e75740c1f6be	NA	FALSE	iPSCORE_2_1_iPSC_C2	39	6	TRUE	1.08	55	85.9	TRUE	0.904466	CM
UDID049	iPSCORE_13_1	f0173728-58cb-4d7d-b28d-02355b49b9ed	NA	FALSE	iPSCORE_13_1_iPSC_C3	21	5	TRUE	1.1044	58	91.9	TRUE	0.981557	CM
UDID050	iPSCORE_25_1	508fb6c5-c9d5-4881-9638-cd4bd04d822f	iPSCORE_25_1_iPSC_C6_P12	TRUE	iPSCORE_25_1_iPSC_C6	24	5	TRUE	0.1104	0	41	TRUE	0.140973	EPDC
UDID051	iPSCORE_30_2	b9e30469-13ad-4792-878a-889cd6480f91	NA	FALSE	iPSCORE_30_2_iPSC_C3	19	8	TRUE	0.3156	23	49.2	TRUE	NA	NA
UDID052	iPSCORE_2_9	f549b5fa-a6c0-49fb-8a07-dda4f72ff076	iPSCORE_2_9_iPSC_C5_P12	TRUE	iPSCORE_2_9_iPSC_C5	25	6	FALSE	NA	NA	NA	FALSE	NA	NA
UDID053	iPSCORE_2_2	83dacb11-4180-4807-b099-05fd1561a722	iPSCORE_2_2_iPSC_C7_P13	TRUE	iPSCORE_2_2_iPSC_C7	29	5	TRUE	0.9378	45	94.9	TRUE	0.951175	CM
UDID054	iPSCORE_8_1	f0b9b314-5e83-4975-af42-54ee03bcc459	NA	FALSE	iPSCORE_8_1_iPSC_C6	23	5	TRUE	0.24	8	53.4	TRUE	0.461281	CM
UDID055	iPSCORE_30_2	b9e30469-13ad-4792-878a-889cd6480f91	NA	FALSE	iPSCORE_30_2_iPSC_C3	23	4	TRUE	0.8244	37	93	TRUE	0.719402	CM
UDID056	iPSCORE_8_1	f0b9b314-5e83-4975-af42-54ee03bcc459	NA	FALSE	iPSCORE_8_1_iPSC_C4	37	7	TRUE	0.2178	6	48.3	TRUE	0.532836	CM
UDID057	iPSCORE_35_1	b758cdf2-7e17-4e77-a699-3552fd8c8087	iPSCORE_35_1_iPSC_C6_P12	TRUE	iPSCORE_35_1_iPSC_C6	20	5	FALSE	NA	NA	NA	FALSE	NA	NA
UDID058	iPSCORE_8_2	eb1309e6-5567-437b-82d7-549c1c8d5493	iPSCORE_8_2_iPSC_C6_P13	TRUE	iPSCORE_8_2_iPSC_C6	24	6	TRUE	0.4556	20	95.1	TRUE	0.875695	CM
UDID059	iPSCORE_30_2	b9e30469-13ad-4792-878a-889cd6480f91	NA	FALSE	iPSCORE_30_2_iPSC_C2	24	5	TRUE	0.4622	20	92.8	TRUE	0.79806	CM
UDID060	iPSCORE_8_2	eb1309e6-5567-437b-82d7-549c1c8d5493	NA	FALSE	iPSCORE_8_2_iPSC_C1	27	5	TRUE	0.14	0	0.66	TRUE	0	EPDC
UDID061	iPSCORE_69_1	66d88423-3567-4c3e-82dc-eff030aea3ca	iPSCORE_69_1_iPSC_C1_P12	TRUE	iPSCORE_69_1_iPSC_C1	27	5	TRUE	0.2111	5	30.9	TRUE	0.253078	EPDC
UDID062	iPSCORE_31_2	55396f13-62ff-44de-833b-05fde4ad97c6	iPSCORE_31_2_iPSC_C1_P20	TRUE	iPSCORE_31_2_iPSC_C1	26	5	TRUE	0.0184	0	85.2	TRUE	0.873318	CM
UDID063	iPSCORE_29_1	42e4583a-b1bc-4cc3-85d7-68662433b345	iPSCORE_29_1_iPSC_C4_P12	TRUE	iPSCORE_29_1_iPSC_C4	21	4	TRUE	1.12	58	98.4	TRUE	0.848473	CM
UDID064	iPSCORE_31_1	0bf3da28-3985-4c34-8197-5816fd73b588	iPSCORE_31_1_iPSC_C5_P20	TRUE	iPSCORE_31_1_iPSC_C5	27	4	TRUE	0.0289	0	66.7	TRUE	0.793284	CM
UDID065	iPSCORE_30_1	fbabd331-fc4f-47de-b4d0-a9ee5434fa5b	NA	FALSE	iPSCORE_30_1_iPSC_C2	23	4	TRUE	0.5	20	90.3	TRUE	0.555261	CM
UDID066	iPSCORE_83_1	bfd08f92-7030-4c34-849d-0187c8e88c74	iPSCORE_83_1_iPSC_C6_P12	TRUE	iPSCORE_83_1_iPSC_C6	34	5	TRUE	0.3578	15	98.6	TRUE	0.748748	CM
UDID067	iPSCORE_2_3	e932e556-59a6-4f70-9b4c-ef5f69dac3ce	iPSCORE_2_3_iPSC_C5_P13	TRUE	iPSCORE_2_3_iPSC_C5	28	3	TRUE	0.2333	7	95	TRUE	0.956114	CM
UDID068	iPSCORE_101_1	92516175-d525-442e-bd5a-816a1962d37d	iPSCORE_101_1_iPSC_C3_P12	TRUE	iPSCORE_101_1_iPSC_C3	25	4	TRUE	0.9356	46	91.3	TRUE	0.947323	CM
UDID069	iPSCORE_8_2	eb1309e6-5567-437b-82d7-549c1c8d5493	NA	FALSE	iPSCORE_8_2_iPSC_C1	28	4	TRUE	0.6933	0	2.01	TRUE	0	EPDC
UDID070	iPSCORE_55_1	1a3241a7-f60c-4b9a-a469-74833c36ebd3	iPSCORE_55_1_iPSC_C6_P13	TRUE	iPSCORE_55_1_iPSC_C6	36	5	TRUE	0.0489	0	16.3	TRUE	0	EPDC
UDID071	iPSCORE_8_2	eb1309e6-5567-437b-82d7-549c1c8d5493	NA	FALSE	iPSCORE_8_2_iPSC_C5	30	3	TRUE	0.2489	8	95.1	TRUE	1	CM
UDID072	iPSCORE_2_6	ae3637d4-493e-482e-bc48-6915e30ffb9c	iPSCORE_2_6_iPSC_C1_P12	TRUE	iPSCORE_2_6_iPSC_C1	26	5	TRUE	0.0038	0	84.8	TRUE	NA	NA
UDID073	iPSCORE_8_1	f0b9b314-5e83-4975-af42-54ee03bcc459	iPSCORE_8_1_iPSC_C5_P14	TRUE	iPSCORE_8_1_iPSC_C5	30	4	TRUE	0.3407	0	91.4	TRUE	0.866784	CM
UDID074	iPSCORE_13_1	f0173728-58cb-4d7d-b28d-02355b49b9ed	iPSCORE_13_1_iPSC_C5_P12	TRUE	iPSCORE_13_1_iPSC_C5	21	3	TRUE	0.1933	0	38.5	TRUE	0.461514	CM
UDID075	iPSCORE_3_5	b48d5663-b599-4d02-a70b-6bd12546041f	iPSCORE_3_5_iPSC_C9_P15	TRUE	iPSCORE_3_5_iPSC_C9	21	4	TRUE	0.05	0	12.8	TRUE	0.0643536	EPDC
UDID076	iPSCORE_110_1	e3c5435b-935b-45a3-847a-fd754cbc7b90	iPSCORE_110_1_iPSC_C6_P12	TRUE	iPSCORE_110_1_iPSC_C6	21	4	TRUE	0.85	50	90.7	TRUE	0.935316	CM
UDID077	iPSCORE_58_1	36e99817-83e7-4dba-8e15-61f1184ab62d	iPSCORE_58_1_iPSC_C6_P12	TRUE	iPSCORE_58_1_iPSC_C6	18	4	TRUE	0.075	0	0.46	TRUE	0	EPDC
UDID078	iPSCORE_21_3	cfd3b543-2da8-4262-ae36-7ee27c0b5c6b	iPSCORE_21_3_iPSC_C4_P13	TRUE	iPSCORE_21_3_iPSC_C4	18	4	TRUE	0.58	0	0.22	TRUE	0	EPDC
UDID079	iPSCORE_19_2	4f2a904d-793c-4db7-b1da-39d1aaeb1d01	iPSCORE_19_2_iPSC_C7_P12	TRUE	iPSCORE_19_2_iPSC_C7	17	3	TRUE	0.0044	0	68.2	TRUE	NA	NA
UDID080	iPSCORE_106_1	dc7b36c7-6492-4585-a072-10894fac10a0	iPSCORE_106_1_iPSC_C2_P12	TRUE	iPSCORE_106_1_iPSC_C2	19	3	TRUE	0.0822	1	69.8	TRUE	0.58089	CM
UDID081	iPSCORE_115_1	c3bb6245-5d1b-4dbc-8b16-b0ca47472e91	iPSCORE_115_1_iPSC_C1_P12	TRUE	iPSCORE_115_1_iPSC_C1	17	4	FALSE	NA	NA	NA	FALSE	NA	NA
UDID082	iPSCORE_105_1	a314e30d-7fb4-4f68-860f-1ac1f3bdac07	iPSCORE_105_1_iPSC_C3_P12	TRUE	iPSCORE_105_1_iPSC_C3	18	3	FALSE	NA	NA	NA	FALSE	NA	NA
UDID083	iPSCORE_64_1	032adc29-28f9-45dd-8b8a-563c3170680b	iPSCORE_64_1_iPSC_C6_P13	TRUE	iPSCORE_64_1_iPSC_C6	19	3	FALSE	NA	NA	NA	FALSE	NA	NA
UDID084	iPSCORE_45_1	7e0aaae1-886a-4f4a-8abe-b91fc9c730f5	iPSCORE_45_1_iPSC_C3_P12	TRUE	iPSCORE_45_1_iPSC_C3	18	3	FALSE	NA	NA	NA	FALSE	NA	NA
UDID085	iPSCORE_115_1	c3bb6245-5d1b-4dbc-8b16-b0ca47472e91	iPSCORE_115_1_iPSC_C1_P12	TRUE	iPSCORE_115_1_iPSC_C1	20	3	FALSE	NA	NA	NA	FALSE	NA	NA
UDID086	iPSCORE_14_3	46f471f8-8860-428a-8880-74e0fe670b17	iPSCORE_14_3_iPSC_C2_P12	TRUE	iPSCORE_14_3_iPSC_C2	18	3	TRUE	0.0033	0	90	TRUE	NA	NA
UDID087	iPSCORE_118_1	24b6d716-c623-4c33-bc31-f1a40452e9fc	iPSCORE_118_1_iPSC_C11_P12	TRUE	iPSCORE_118_1_iPSC_C11	18	4	FALSE	NA	NA	NA	FALSE	NA	NA
UDID088	iPSCORE_117_1	ce67e934-e752-4d69-b212-007c655a7590	iPSCORE_117_1_iPSC_C3_P12	TRUE	iPSCORE_117_1_iPSC_C3	17	4	TRUE	0.3244	13	75.6	TRUE	0.556204	CM
UDID089	iPSCORE_24_2	060066b8-6fc6-4b00-b7c4-ae195f646f5e	iPSCORE_24_2_iPSC_C4_P12	TRUE	iPSCORE_24_2_iPSC_C4	18	4	TRUE	0.2511	0	0.52	TRUE	0	EPDC
UDID090	iPSCORE_3_5	b48d5663-b599-4d02-a70b-6bd12546041f	iPSCORE_3_5_iPSC_C9_P15	TRUE	iPSCORE_3_5_iPSC_C9	24	5	TRUE	NA	17	67.2	TRUE	0.643188	CM
UDID091	iPSCORE_81_1	62d833a3-87c8-40a2-8261-d172f4c0e7fe	iPSCORE_81_1_iPSC_C3_P13	TRUE	iPSCORE_81_1_iPSC_C3	19	4	TRUE	NA	7	90.7	TRUE	0.826696	CM
UDID092	iPSCORE_27_1	57da1c1f-303e-44db-9111-0f071ecda263	iPSCORE_27_1_iPSC_C3_P13	TRUE	iPSCORE_27_1_iPSC_C3	24	3	TRUE	0.08	0	77.1	TRUE	0.881848	CM
UDID093	iPSCORE_19_2	4f2a904d-793c-4db7-b1da-39d1aaeb1d01	iPSCORE_19_2_iPSC_C7_P12	TRUE	iPSCORE_19_2_iPSC_C7	21	4	TRUE	NA	0	66.4	TRUE	0.544386	CM
UDID094	iPSCORE_21_3	cfd3b543-2da8-4262-ae36-7ee27c0b5c6b	iPSCORE_21_3_iPSC_C4_P13	TRUE	iPSCORE_21_3_iPSC_C4	23	4	FALSE	NA	NA	NA	FALSE	NA	NA
UDID095	iPSCORE_2_5	2a81d225-42f6-43cf-904a-be64bf3fd2d7	iPSCORE_2_5_iPSC_C7_P14	TRUE	iPSCORE_2_5_iPSC_C7	20	3	FALSE	NA	NA	NA	FALSE	NA	NA
UDID096	iPSCORE_111_1	c99ef20e-a237-47af-95bc-15550378bbd5	iPSCORE_111_1_iPSC_C7_P9	TRUE	iPSCORE_111_1_iPSC_C7	27	5	TRUE	0.1156	2	91.2	TRUE	0.893364	CM
UDID097	iPSCORE_102_1	11c5e9cc-f702-4c47-91fd-201346ab5a3c	iPSCORE_102_1_iPSC_C1_P12	TRUE	iPSCORE_102_1_iPSC_C1	19	3	TRUE	0.7	36	90.5	TRUE	0.995483	CM
UDID098	iPSCORE_98_1	af5ba1a2-837e-42e6-9afa-16207886c776	iPSCORE_98_1_iPSC_C1_P12	TRUE	iPSCORE_98_1_iPSC_C1	26	5	TRUE	0.1996	7	87.7	TRUE	0.92074	CM
UDID099	iPSCORE_15_3	17e14381-d098-400d-a4c8-9e635a55293a	iPSCORE_15_3_iPSC_C3_P12	TRUE	iPSCORE_15_3_iPSC_C3	20	4	FALSE	NA	NA	NA	FALSE	NA	NA
UDID100	iPSCORE_88_1	65ee0ab5-4a77-454f-9112-a2f245d63396	iPSCORE_88_1_iPSC_C5_P12	TRUE	iPSCORE_88_1_iPSC_C5	24	5	FALSE	NA	NA	NA	FALSE	NA	NA
UDID101	iPSCORE_22_1	1a8bce86-bd08-4d39-9e63-9448e6326f29	iPSCORE_22_1_iPSC_C1_P12	TRUE	iPSCORE_22_1_iPSC_C1	22	5	TRUE	0.3156	11	90.9	TRUE	0.991048	CM
UDID102	iPSCORE_49_1	b318ad37-16e8-4c53-ba0a-0e8d6fdfbe89	iPSCORE_49_1_iPSC_C6_P12	TRUE	iPSCORE_49_1_iPSC_C6	20	3	FALSE	NA	NA	NA	FALSE	NA	NA
UDID103	iPSCORE_96_1	e126c62a-cd3d-4ce3-b632-da7fb7bd9e4a	iPSCORE_96_1_iPSC_C5_P12	TRUE	iPSCORE_96_1_iPSC_C5	18	6	TRUE	0.3027	21	88.3	TRUE	0.876343	CM
UDID104	iPSCORE_103_1	7ecf080d-4d17-4023-b024-85a5942d55fe	iPSCORE_103_1_iPSC_C4_P13	TRUE	iPSCORE_103_1_iPSC_C4	22	5	TRUE	0.9311	50	94	TRUE	0.973084	CM
UDID105	iPSCORE_14_2	24a05048-39b7-4e5a-b4cc-2543d4186748	iPSCORE_14_2_iPSC_C5_P12	TRUE	iPSCORE_14_2_iPSC_C5	21	4	TRUE	1.045	82	91.4	TRUE	0.959849	CM
UDID106	iPSCORE_54_1	000a5dcf-764a-4f69-ab1c-5950cec4bbbe	iPSCORE_54_1_iPSC_C3_P12	TRUE	iPSCORE_54_1_iPSC_C3	27	4	TRUE	0.14	5	81.2	TRUE	0.992952	CM
UDID107	iPSCORE_113_1	fdfddc05-516f-4408-83a3-731309a5bbb9	iPSCORE_113_1_iPSC_C4_P12	TRUE	iPSCORE_113_1_iPSC_C4	23	5	TRUE	0.0844	0	81.4	TRUE	0.813346	CM
UDID108	iPSCORE_30_1	fbabd331-fc4f-47de-b4d0-a9ee5434fa5b	iPSCORE_30_1_iPSC_C3_P13	TRUE	iPSCORE_30_1_iPSC_C3	30	4	TRUE	0.28	3	72.5	TRUE	0.800853	CM
UDID109	iPSCORE_28_1	bd41b7ee-bc24-40a9-99ab-483b2dbf95ae	iPSCORE_28_1_iPSC_C5_P13	TRUE	iPSCORE_28_1_iPSC_C5	20	4	TRUE	0.202	7	92.2	TRUE	0.891049	CM
UDID110	iPSCORE_94_1	bb3eeb0c-a38c-4d4a-81a6-21b51515b126	iPSCORE_94_1_iPSC_C3_P12	TRUE	iPSCORE_94_1_iPSC_C3	18	4	TRUE	0.0007	0	NA	TRUE	NA	NA
UDID111	iPSCORE_32_2	9603be9a-f146-4fc5-bf36-c84fac189b0a	iPSCORE_32_2_iPSC_C2_P13	TRUE	iPSCORE_32_2_iPSC_C2	19	4	TRUE	NA	0	40.2	TRUE	NA	NA
UDID112	iPSCORE_1_10	5eefb852-e78f-4acb-b19e-5220cf41693a	iPSCORE_1_10_iPSC_C1_P12	TRUE	iPSCORE_1_10_iPSC_C1	18	4	TRUE	0.4	19	96.3	TRUE	0.949996	CM
UDID113	iPSCORE_116_1	03346cae-a4f3-4481-92ff-d76db0c82468	iPSCORE_116_1_iPSC_C2_P12	TRUE	iPSCORE_116_1_iPSC_C2	22	6	TRUE	0.17	6	81.2	TRUE	0.999174	CM
UDID114	iPSCORE_31_1	0bf3da28-3985-4c34-8197-5816fd73b588	iPSCORE_31_1_iPSC_C5_P20	TRUE	iPSCORE_31_1_iPSC_C5	32	4	FALSE	NA	NA	NA	FALSE	NA	NA
UDID115	iPSCORE_30_1	fbabd331-fc4f-47de-b4d0-a9ee5434fa5b	NA	FALSE	iPSCORE_30_1_iPSC_C5	29	3	TRUE	0.316	4	59.2	TRUE	0.511323	CM
UDID116	iPSCORE_10_2	f8d3cea0-5f3f-4298-b4a9-145571ba840e	iPSCORE_10_2_iPSC_C2_P13	TRUE	iPSCORE_10_2_iPSC_C2	20	4	TRUE	0.3944	19	87.8	TRUE	0.780778	CM
UDID117	iPSCORE_31_2	55396f13-62ff-44de-833b-05fde4ad97c6	iPSCORE_31_2_iPSC_C1_P20	TRUE	iPSCORE_31_2_iPSC_C1	31	3	TRUE	0.14	0	66.7	TRUE	NA	NA
UDID118	iPSCORE_3_2	21681dd8-da3c-47c9-904c-3b8a91b2c3eb	iPSCORE_3_2_iPSC_C11_P16	TRUE	iPSCORE_3_2_iPSC_C11	27	3	FALSE	NA	NA	NA	FALSE	NA	NA
UDID119	iPSCORE_2_11	5b8ca416-c75e-4341-b160-3b9be09f6ef5	iPSCORE_2_11_iPSC_C2_P12	TRUE	iPSCORE_2_11_iPSC_C2	19	5	TRUE	0.066	0	82.2	TRUE	0.631661	CM
UDID120	iPSCORE_1_3	2f63f491-a9f2-4177-b2a1-c3d21ed9c247	iPSCORE_1_3_iPSC_C5_P12	TRUE	iPSCORE_1_3_iPSC_C5	20	4	TRUE	0.3956	20	89.2	TRUE	0.888845	CM
UDID121	iPSCORE_3_3	1593705e-30b4-4a9b-82a3-d5022a6dd6c1	iPSCORE_3_3_iPSC_C2_P15	TRUE	iPSCORE_3_3_iPSC_C2	22	3	FALSE	NA	NA	NA	FALSE	NA	NA
UDID122	iPSCORE_29_1	42e4583a-b1bc-4cc3-85d7-68662433b345	iPSCORE_29_1_iPSC_C4_P12	TRUE	iPSCORE_29_1_iPSC_C4	24	4	TRUE	0.21	0	96.3	TRUE	0.998295	CM
UDID123	iPSCORE_109_1	ca59d6be-7978-4817-b54e-435674502b0d	iPSCORE_109_1_iPSC_C5_P12	TRUE	iPSCORE_109_1_iPSC_C5	20	5	FALSE	NA	NA	NA	FALSE	NA	NA
UDID124	iPSCORE_100_1	35bdd022-52cd-43e0-a658-3ea802787462	iPSCORE_100_1_iPSC_C1_P12	TRUE	iPSCORE_100_1_iPSC_C1	20	6	TRUE	0.7311	10	55.6	TRUE	0.250103	EPDC
UDID125	iPSCORE_74_1	f80deca1-0641-4a52-86b5-7b01c227ba8a	iPSCORE_74_1_iPSC_C4_P12	TRUE	iPSCORE_74_1_iPSC_C4	27	4	TRUE	0.1057	5	83.4	TRUE	0.842343	CM
UDID126	iPSCORE_1_13	4dea55b7-22ec-4274-9813-81eaa4f382e0	iPSCORE_1_13_iPSC_C5_P12	TRUE	iPSCORE_1_13_iPSC_C5	18	3	TRUE	0.7262	40	92.7	TRUE	1	CM
UDID127	iPSCORE_10_1	d1a68069-eb49-411a-9652-98f5834c4d73	iPSCORE_10_1_iPSC_C1_P13	TRUE	iPSCORE_10_1_iPSC_C1	19	3	FALSE	NA	NA	NA	FALSE	NA	NA
UDID128	iPSCORE_73_1	10f10a94-511f-4538-9c0c-cbe5fdb14b6c	iPSCORE_73_1_iPSC_C5_P12	TRUE	iPSCORE_73_1_iPSC_C5	19	3	FALSE	NA	NA	NA	FALSE	NA	NA
UDID129	iPSCORE_12_4	0c0a6edd-427f-4882-acfd-d21456416649	iPSCORE_12_4_iPSC_C4_P12	TRUE	iPSCORE_12_4_iPSC_C4	19	4	FALSE	NA	NA	NA	FALSE	NA	NA
UDID130	iPSCORE_33_1	633732d4-9300-44a8-8f20-f3e956e57819	iPSCORE_33_1_iPSC_C1_P12	TRUE	iPSCORE_33_1_iPSC_C1	19	4	TRUE	0.0993	0	80.4	TRUE	0.938245	CM
UDID131	iPSCORE_4_4	74809453-1b01-40bb-9071-47a93de70c78	iPSCORE_4_4_iPSC_C4_P13	TRUE	iPSCORE_4_4_iPSC_C4	20	4	TRUE	0.0958	0	46.6	TRUE	0.104059	EPDC
UDID132	iPSCORE_89_1	b2928637-66bc-4fb4-806a-7ddcb26af360	iPSCORE_89_1_iPSC_C3_P12	TRUE	iPSCORE_89_1_iPSC_C3	19	5	TRUE	0.1659	0	NA	TRUE	0	EPDC
UDID133	iPSCORE_52_1	8ffc7548-9ba1-468b-a4bc-be413cfa6981	iPSCORE_52_1_iPSC_C1_P16	TRUE	iPSCORE_52_1_iPSC_C1	25	4	FALSE	NA	NA	NA	FALSE	NA	NA
UDID134	iPSCORE_3_6	fabb1fba-dea1-44a5-a9c2-e40b46011c7a	iPSCORE_3_6_iPSC_C6_P13	TRUE	iPSCORE_3_6_iPSC_C6	24	5	TRUE	0.3237	8	95.2	TRUE	0.99971	CM
UDID135	iPSCORE_1_14	e562a8bc-cc91-46fe-ba2f-aa8ab62fefe9	iPSCORE_1_14_iPSC_C1_P12	TRUE	iPSCORE_1_14_iPSC_C1	17	3	TRUE	0.7622	43	97.9	TRUE	0.981647	CM
UDID136	iPSCORE_20_1	b86c786d-f8d8-4e6b-9504-95f8f4c807e0	iPSCORE_20_1_iPSC_C6_P12	TRUE	iPSCORE_20_1_iPSC_C6	25	4	TRUE	0.5973	16	89.9	TRUE	0.926114	CM
UDID137	iPSCORE_9_4	4d7c824b-1b6b-40d7-a48f-f0635aebc459	iPSCORE_9_4_iPSC_C3_P13	TRUE	iPSCORE_9_4_iPSC_C3	20	3	FALSE	NA	NA	NA	FALSE	NA	NA
UDID138	iPSCORE_3_1	10479353-d46d-478d-86f0-c6be025de81b	iPSCORE_3_1_iPSC_C2_P16	TRUE	iPSCORE_3_1_iPSC_C2	24	4	TRUE	0.2053	3	93.6	TRUE	0.94771	CM
UDID139	iPSCORE_79_1	7cf9e7b2-28a3-4b42-812b-929516fbce4a	iPSCORE_79_1_iPSC_C5_P12	TRUE	iPSCORE_79_1_iPSC_C5	21	3	TRUE	0.55	17	93.2	TRUE	0.84752	CM
UDID140	iPSCORE_3_9	8dbd3466-e4dd-40a3-9c49-2e947a9bc113	iPSCORE_3_9_iPSC_C2_P13	TRUE	iPSCORE_3_9_iPSC_C2	19	3	TRUE	0.5733	17	88.8	TRUE	0.891802	CM
UDID141	iPSCORE_67_1	c72fc475-80f0-4fe3-b306-acebd17f3bdb	iPSCORE_67_1_iPSC_C5_P12	TRUE	iPSCORE_67_1_iPSC_C5	26	3	TRUE	0.1968	4	85	TRUE	0.644517	CM
UDID142	iPSCORE_11_4	201da1fb-3779-4344-af69-6e3bf1c58261	iPSCORE_11_4_iPSC_C4_P12	TRUE	iPSCORE_11_4_iPSC_C4	19	3	TRUE	0.2467	5	94.9	TRUE	0.973573	CM
UDID143	iPSCORE_78_1	ed175850-c13a-4b33-947d-bd6e911000db	iPSCORE_78_1_iPSC_C6_P12	TRUE	iPSCORE_78_1_iPSC_C6	19	4	TRUE	0.3733	11	90.7	TRUE	0.97271	CM
UDID144	iPSCORE_6_3	ef8f2c6c-8363-471e-9436-252fcef3ac43	iPSCORE_6_3_iPSC_C6_P12	TRUE	iPSCORE_6_3_iPSC_C6	21	5	TRUE	0.0653	0	NA	TRUE	0.993656	CM
UDID145	iPSCORE_32_2	9603be9a-f146-4fc5-bf36-c84fac189b0a	iPSCORE_32_2_iPSC_C2_P13	TRUE	iPSCORE_32_2_iPSC_C2	21	2	TRUE	0.4315	20	92.9	TRUE	0.951286	CM
UDID146	iPSCORE_18_3	5482a5d3-6f16-483b-9c14-ca2f838d6af9	iPSCORE_18_3_iPSC_C3_P12	TRUE	iPSCORE_18_3_iPSC_C3	18	4	TRUE	0.4978	23	87.5	TRUE	0.84707	CM
UDID147	iPSCORE_65_1	3006e6ad-d831-474c-acbe-61ee4da37180	iPSCORE_65_1_iPSC_C5_P13	TRUE	iPSCORE_65_1_iPSC_C5	20	3	FALSE	NA	NA	NA	FALSE	NA	NA
UDID148	iPSCORE_3_2	21681dd8-da3c-47c9-904c-3b8a91b2c3eb	iPSCORE_3_2_iPSC_C11_P16	TRUE	iPSCORE_3_2_iPSC_C11	30	3	TRUE	0.4901	14	92.8	TRUE	0.973168	CM
UDID149	iPSCORE_13_3	bd4643a6-9742-4a25-8029-a967cc2a84c7	iPSCORE_13_3_iPSC_C2_P14	TRUE	iPSCORE_13_3_iPSC_C2	23	3	TRUE	0.0767	0	NA	TRUE	0	EPDC
UDID150	iPSCORE_18_2	d15cdce3-1f22-4224-8ae3-0ff1b878e111	iPSCORE_18_2_iPSC_C5_P12	TRUE	iPSCORE_18_2_iPSC_C5	17	4	TRUE	0.1832	3	86.1	TRUE	0.680723	CM
UDID151	iPSCORE_20_2	26a78ad0-744c-4399-853f-4fd0fd2b7c14	iPSCORE_20_2_iPSC_C2_P12	TRUE	iPSCORE_20_2_iPSC_C2	20	3	FALSE	NA	NA	NA	FALSE	NA	NA
UDID152	iPSCORE_7_2	9e7013ce-054f-46ae-bc49-4abe5d53d88a	iPSCORE_7_2_iPSC_C2_P12	TRUE	iPSCORE_7_2_iPSC_C2	17	4	TRUE	0.2958	11	95.8	TRUE	0.947963	CM
UDID153	iPSCORE_3_3	1593705e-30b4-4a9b-82a3-d5022a6dd6c1	iPSCORE_3_3_iPSC_C2_P15	TRUE	iPSCORE_3_3_iPSC_C2	23	3	TRUE	0.1179	3	79	TRUE	0.773416	CM
UDID154	iPSCORE_33_2	c3c65323-ace2-4f32-8595-7434edac5d28	iPSCORE_33_2_iPSC_C4_P12	TRUE	iPSCORE_33_2_iPSC_C4	19	3	TRUE	0.5002	16	96	TRUE	0.946984	CM
UDID155	iPSCORE_73_1	10f10a94-511f-4538-9c0c-cbe5fdb14b6c	iPSCORE_73_1_iPSC_C5_P12	TRUE	iPSCORE_73_1_iPSC_C5	20	3	TRUE	0.0984	0	NA	TRUE	0.191599	EPDC
UDID156	iPSCORE_27_2	659c5acf-5cae-4bfe-8c9f-dff532a69e88	iPSCORE_27_2_iPSC_C4_P14	TRUE	iPSCORE_27_2_iPSC_C4	24	3	TRUE	0.1069	0	NA	TRUE	0.469928	CM
UDID157	iPSCORE_11_1	b7af5d94-4b4a-4130-94ee-fc1f23c5824a	iPSCORE_11_1_iPSC_C2_P12	TRUE	iPSCORE_11_1_iPSC_C2	20	3	TRUE	0.26	6	82.7	TRUE	0.999927	CM
UDID158	iPSCORE_28_2	40862b64-d0c1-451c-8c63-1d577665626a	iPSCORE_28_2_iPSC_C2_P12	TRUE	iPSCORE_28_2_iPSC_C2	20	6	TRUE	0.1912	3	92.5	TRUE	0.931671	CM
UDID159	iPSCORE_9_2	21f44f41-69ee-427c-933b-a0afdc16a0bf	iPSCORE_9_2_iPSC_C1_P13	TRUE	iPSCORE_9_2_iPSC_C1	21	3	TRUE	0.2847	0	NA	TRUE	0	EPDC
UDID160	iPSCORE_11_3	bfee9a02-5ec3-4e11-a8e2-ebd47623caa0	iPSCORE_11_3_iPSC_C5_P12	TRUE	iPSCORE_11_3_iPSC_C5	18	3	TRUE	0.1742	3	92.1	TRUE	0.96244	CM
UDID161	iPSCORE_112_1	993b2a06-29d5-45bb-acc6-baccc2bdda08	iPSCORE_112_1_iPSC_C4_P12	TRUE	iPSCORE_112_1_iPSC_C4	20	5	TRUE	0.1742	0	NA	TRUE	0.623401	CM
UDID162	iPSCORE_37_1	6f354cf7-0cb9-4351-b619-d111936d0b25	iPSCORE_37_1_iPSC_C3_P12	TRUE	iPSCORE_37_1_iPSC_C3	19	3	TRUE	0.3041	7	93.2	TRUE	0.936533	CM
UDID163	iPSCORE_2_8	de9c74e8-d399-465e-92cd-904a0e323bca	iPSCORE_2_8_iPSC_C3_P13	TRUE	iPSCORE_2_8_iPSC_C3	27	3	TRUE	0.1289	0	NA	TRUE	0.362673	CM
UDID164	iPSCORE_16_3	83a1b295-b907-4233-b0a8-df753b2cee16	iPSCORE_16_3_iPSC_C6_P15	TRUE	iPSCORE_16_3_iPSC_C6	27	3	TRUE	0.04427	0	NA	TRUE	0.34012	CM
UDID165	iPSCORE_38_2	750ff979-f5d5-4e3f-aac9-dad97ad8e948	iPSCORE_38_2_iPSC_C5_P12	TRUE	iPSCORE_38_2_iPSC_C5	25	5	TRUE	0.2503	5	87.2	TRUE	0.710349	CM
UDID166	iPSCORE_40_1	d9d7a468-c215-4aee-98ad-554509fe6b86	iPSCORE_40_1_iPSC_C6_P12	TRUE	iPSCORE_40_1_iPSC_C6	18	4	FALSE	NA	NA	NA	FALSE	NA	NA
UDID167	iPSCORE_7_4	861b37d9-64e6-4d19-8e91-96401b18a9a4	iPSCORE_7_4_iPSC_C6_P12	TRUE	iPSCORE_7_4_iPSC_C6	22	3	TRUE	0.1271	0	NA	TRUE	0.971219	CM
UDID169	iPSCORE_1_2	5d86bbdd-4854-449f-b99d-0d04d0ce4ee8	iPSCORE_1_2_iPSC_C3_P12	TRUE	iPSCORE_1_2_iPSC_C3	19	4	TRUE	0.1903	2	94.1	TRUE	0.863325	CM
UDID170	iPSCORE_6_2	6814c7bb-72dc-4760-bee5-dacdb499c255	iPSCORE_6_2_iPSC_C5_P12	TRUE	iPSCORE_6_2_iPSC_C5	18	3	TRUE	0.2005	3	78.3	TRUE	0.690578	CM
UDID171	iPSCORE_20_3	64c58f58-a121-413d-8257-294b229dd4c0	iPSCORE_20_3_iPSC_C3_P12	TRUE	iPSCORE_20_3_iPSC_C3	17	3	TRUE	0.4898	16	97.8	TRUE	0.987491	CM
UDID172	iPSCORE_15_1	ed143b7b-3236-415d-b8a2-bed63489f372	iPSCORE_15_1_iPSC_C6_P12	TRUE	iPSCORE_15_1_iPSC_C6	17	3	FALSE	NA	NA	NA	FALSE	NA	NA
UDID173	iPSCORE_25_2	1dd9eacc-e3d3-4d60-9dcb-60a17808cde9	iPSCORE_25_2_iPSC_C9_P12	TRUE	iPSCORE_25_2_iPSC_C9	21	3	FALSE	NA	NA	NA	FALSE	NA	NA
UDID174	iPSCORE_6_4	44e11fbd-e240-45eb-82da-ca08cf26950d	iPSCORE_6_4_iPSC_C3_P12	TRUE	iPSCORE_6_4_iPSC_C3	19	3	FALSE	NA	NA	NA	FALSE	NA	NA
UDID175	iPSCORE_77_1	50d9dcf3-cbdd-436f-bbf8-fcbb920d23e0	iPSCORE_77_1_iPSC_C2_P12	TRUE	iPSCORE_77_1_iPSC_C2	19	3	TRUE	0.306	8	90.4	TRUE	0.906014	CM
UDID176	iPSCORE_6_1	ac14fb34-0c8b-4264-9f93-5ce47c071a66	iPSCORE_6_1_iPSC_C2_P12	TRUE	iPSCORE_6_1_iPSC_C2	23	3	TRUE	0.169	2	95.3	TRUE	0.996464	CM
UDID177	iPSCORE_13_2	5595871f-2997-41d2-b749-6ad518e89bd4	NA	FALSE	iPSCORE_13_2_iPSC_C3	21	6	FALSE	NA	NA	NA	FALSE	NA	NA
UDID178	iPSCORE_1_11	8cc554f2-a5d2-4b44-94e8-0dfe3e300734	iPSCORE_1_11_iPSC_C2_P14	TRUE	iPSCORE_1_11_iPSC_C2	21	3	TRUE	0.6677	20	76.9	TRUE	0.804515	CM
UDID180	iPSCORE_1_1	eb79f47b-d933-4144-8d61-83104493418e	iPSCORE_1_1_iPSC_C3_P14	TRUE	iPSCORE_1_1_iPSC_C3	33	4	TRUE	0.0257	0	NA	TRUE	NA	NA
UDID181	iPSCORE_8_3	56f0f073-725f-4cec-b8cb-db6ad0dc2ac0	iPSCORE_8_3_iPSC_C4_P13	TRUE	iPSCORE_8_3_iPSC_C4	20	0	TRUE	0.1613	0	NA	TRUE	0.619366	CM
UDID182	iPSCORE_10_4	49e6ade9-4681-4533-9665-39362a71f43a	iPSCORE_10_4_iPSC_C3_P13	TRUE	iPSCORE_10_4_iPSC_C3	22	3	TRUE	0.3466	6	NA	TRUE	0.465041	CM
UDID183	iPSCORE_17_3	59ba8d64-a92b-4ae2-bcb4-847de2fdf1dd	iPSCORE_17_3_iPSC_C13_P12	TRUE	iPSCORE_17_3_iPSC_C13	19	5	FALSE	NA	NA	NA	FALSE	NA	NA
UDID184	iPSCORE_43_1	032f42b3-42da-4a6a-9b01-cdf540e1866c	iPSCORE_43_1_iPSC_C5_P13	TRUE	iPSCORE_43_1_iPSC_C5	20	3	TRUE	0.5705	16	77.5	TRUE	0.823364	CM
UDID185	iPSCORE_84_1	168437ba-e29e-4439-a508-23d44075022e	iPSCORE_84_1_iPSC_C1_P12	TRUE	iPSCORE_84_1_iPSC_C1	22	4	TRUE	0.5667	30	75.9	TRUE	0.693909	CM
UDID186	iPSCORE_17_1	8c9ce6f6-06f6-4d70-885a-3c07d3ef8f91	iPSCORE_17_1_iPSC_C5_P12	TRUE	iPSCORE_17_1_iPSC_C5	19	4	TRUE	0.4662	22	88.2	TRUE	0.819679	CM
UDID188	iPSCORE_22_2	ecc872f3-1dab-4076-a08b-f186d17805b7	iPSCORE_22_2_iPSC_C5_P12	TRUE	iPSCORE_22_2_iPSC_C5	21	4	TRUE	0.1499	0	NA	TRUE	0.0718481	EPDC
UDID189	iPSCORE_13_2	5595871f-2997-41d2-b749-6ad518e89bd4	NA	FALSE	iPSCORE_13_2_iPSC_C3	25	4	TRUE	0.2699	10	85.7	TRUE	0.844656	CM
UDID190	iPSCORE_8_1	f0b9b314-5e83-4975-af42-54ee03bcc459	NA	FALSE	iPSCORE_8_1_iPSC_C6	29	3	TRUE	0.0711	5	54.5	TRUE	NA	NA
UDID191	iPSCORE_2_3	e932e556-59a6-4f70-9b4c-ef5f69dac3ce	iPSCORE_2_3_iPSC_C5_P13	TRUE	iPSCORE_2_3_iPSC_C5	20	4	TRUE	0.1251	9	87.4	TRUE	NA	NA
UDID196	iPSCORE_2_9	f549b5fa-a6c0-49fb-8a07-dda4f72ff076	iPSCORE_2_9_iPSC_C5_P12	TRUE	iPSCORE_2_9_iPSC_C5	19	4	FALSE	NA	NA	NA	FALSE	NA	NA
UDID200	iPSCORE_63_1	749a66fb-0d16-44fa-b263-cc4e260c5fd6	iPSCORE_63_1_iPSC_C2_P12	TRUE	iPSCORE_63_1_iPSC_C2	30	4	TRUE	0.4356	20	92	TRUE	0.927372	CM
UDID202	iPSCORE_26_1	6e83c1cd-0c82-4ae2-9685-23cf0e12c119	iPSCORE_26_1_iPSC_C12_P12	TRUE	iPSCORE_26_1_iPSC_C12	28	3	TRUE	0.5089	23	98.3	TRUE	0.961671	CM
UDID203	iPSCORE_4_3	9409a6cc-0711-4583-9949-b679f66a823e	iPSCORE_4_3_iPSC_C1_P12	TRUE	iPSCORE_4_3_iPSC_C1	28	4	TRUE	0.2311	0	NA	TRUE	0.210707	EPDC
UDID206	iPSCORE_24_1	c09c3de5-4244-404b-ae38-be65b86a48bd	iPSCORE_24_1_iPSC_C4_P12	TRUE	iPSCORE_24_1_iPSC_C4	28	4	TRUE	0.3113	0	NA	TRUE	0.507131	CM
UDID218	iPSCORE_105_1	a314e30d-7fb4-4f68-860f-1ac1f3bdac07	iPSCORE_105_1_iPSC_C3_P12	TRUE	iPSCORE_105_1_iPSC_C3	21	4	TRUE	0.24	10	79.3	TRUE	0.730986	CM
UDID220	iPSCORE_3_8	a69570c6-8972-4397-8635-63beace6672c	iPSCORE_3_8_iPSC_C6_P12	TRUE	iPSCORE_3_8_iPSC_C6	20	6	FALSE	NA	NA	NA	FALSE	NA	NA
UDID222	iPSCORE_25_2	1dd9eacc-e3d3-4d60-9dcb-60a17808cde9	iPSCORE_25_2_iPSC_C9_P12	TRUE	iPSCORE_25_2_iPSC_C9	20	4	TRUE	0.1224	0	NA	TRUE	0	EPDC
UDID223	iPSCORE_115_1	c3bb6245-5d1b-4dbc-8b16-b0ca47472e91	iPSCORE_115_1_iPSC_C1_P12	TRUE	iPSCORE_115_1_iPSC_C1	22	4	TRUE	0.3307	12	79.7	TRUE	0.875496	CM
UDID224	iPSCORE_105_1	a314e30d-7fb4-4f68-860f-1ac1f3bdac07	iPSCORE_105_1_iPSC_C3_P12	TRUE	iPSCORE_105_1_iPSC_C3	22	4	FALSE	NA	NA	NA	FALSE	NA	NA
UDID225	iPSCORE_9_2	21f44f41-69ee-427c-933b-a0afdc16a0bf	iPSCORE_9_2_iPSC_C1_P13	TRUE	iPSCORE_9_2_iPSC_C1	21	5	TRUE	0.041	0	NA	TRUE	0.628533	CM
UDID226	iPSCORE_13_4	a385666a-9318-47a1-8884-3a4cd2d897ef	iPSCORE_13_4_iPSC_C1_P13	TRUE	iPSCORE_13_4_iPSC_C1	22	6	TRUE	0.1504	5	92.5	TRUE	0.873315	CM
UDID227	iPSCORE_12_3	d6172ad1-6cf8-41af-a88e-26c43ebe2464	iPSCORE_12_3_iPSC_C3_P12	TRUE	iPSCORE_12_3_iPSC_C3	31	4	TRUE	0.0778	0	NA	TRUE	0.848379	CM
UDID229	iPSCORE_39_1	56985981-366b-4b13-b7b2-b66679d91462	iPSCORE_39_1_iPSC_C2_P12	TRUE	iPSCORE_39_1_iPSC_C2	33	6	FALSE	NA	NA	NA	FALSE	NA	NA
UDID236	iPSCORE_22_3	1ad9d96c-47dc-4c03-85b7-39e31a2b0550	iPSCORE_22_3_iPSC_C2_P12	TRUE	iPSCORE_22_3_iPSC_C2	21	4	FALSE	NA	NA	NA	FALSE	NA	NA
UDID240	iPSCORE_99_1	416e2905-329b-44ed-bb02-8a3b1ed6847e	iPSCORE_99_1_iPSC_C4_P12	TRUE	iPSCORE_99_1_iPSC_C4	21	3	TRUE	0.6556	32	26.6	TRUE	0.680322	CM
UDID241	iPSCORE_90_1	72739241-3ddb-41ab-8438-150e20619de1	iPSCORE_90_1_iPSC_C1_P12	TRUE	iPSCORE_90_1_iPSC_C1	19	4	TRUE	0.3547	16	NA	TRUE	0.933741	CM
UDID242	iPSCORE_82_1	8039c171-beb7-40bb-adc7-3d915a97ea25	iPSCORE_82_1_iPSC_C5_P12	TRUE	iPSCORE_82_1_iPSC_C5	20	3	TRUE	0.0863	0	NA	TRUE	0.858084	CM
UDID243	iPSCORE_5_3	d6646110-a6f3-4176-bf1a-92a51ed6f4bc	iPSCORE_5_3_iPSC_C3_P13	TRUE	iPSCORE_5_3_iPSC_C3	22	3	TRUE	0.336	5	NA	TRUE	0.301995	CM
UDID244	iPSCORE_57_1	ab7eefb9-f9e8-47e3-8f96-901a9adce788	iPSCORE_57_1_iPSC_C5_P12	TRUE	iPSCORE_57_1_iPSC_C5	21	4	FALSE	NA	NA	NA	FALSE	NA	NA
UDID248	iPSCORE_19_1	fc1dff0a-6a95-42fe-9dc4-362e27330bf9	iPSCORE_19_1_iPSC_C4_P13	TRUE	iPSCORE_19_1_iPSC_C4	19	4	TRUE	0.3189	10	91.8	TRUE	0.982536	CM
UDID249	iPSCORE_23_2	c9ef3edb-1bb1-4233-a6be-4efd897ac110	iPSCORE_23_2_iPSC_C11_P13	TRUE	iPSCORE_23_2_iPSC_C11	20	5	TRUE	0.2704	0	NA	TRUE	0.999582	CM
UDID250	iPSCORE_12_2	aaf0f250-d1af-444f-941b-9d165e1bc2b6	iPSCORE_12_2_iPSC_C1_P12	TRUE	iPSCORE_12_2_iPSC_C1	20	4	TRUE	0.1307	0	NA	TRUE	0.929416	CM
UDID251	iPSCORE_120_1	90e8222f-2a97-4a3c-9517-fbd7626122fd	iPSCORE_120_1_iPSC_C4_P12	TRUE	iPSCORE_120_1_iPSC_C4	23	5	TRUE	0.2493	10	85.6	TRUE	0.864775	CM
UDID252	iPSCORE_1_7	b846beb8-f53c-4b69-bd2e-901dc53ce8bb	iPSCORE_1_7_iPSC_C3_P15	TRUE	iPSCORE_1_7_iPSC_C3	33	4	TRUE	0.2327	0	NA	TRUE	0.928761	CM
UDID254	iPSCORE_62_1	76db32e7-8830-4346-b3ee-ad0395cba242	iPSCORE_62_1_iPSC_C3_P12	TRUE	iPSCORE_62_1_iPSC_C3	20	5	TRUE	0.5922	16	84.4	TRUE	0.872859	CM
UDID256	iPSCORE_42_1	9d988cb0-01b1-4d5d-bf4b-3fd3baf149a4	iPSCORE_42_1_iPSC_C4_P13	TRUE	iPSCORE_42_1_iPSC_C4	21	4	TRUE	0.2485	0	NA	TRUE	0.887652	CM
UDID257	iPSCORE_42_1	9d988cb0-01b1-4d5d-bf4b-3fd3baf149a4	iPSCORE_42_1_iPSC_C4_P13	TRUE	iPSCORE_42_1_iPSC_C4	21	4	TRUE	0.2833	0	NA	TRUE	0.842266	CM
UDID259	iPSCORE_93_1	efe5abc5-9197-495b-853c-2844a14e4149	iPSCORE_93_1_iPSC_C1_P12	TRUE	iPSCORE_93_1_iPSC_C1	23	4	FALSE	NA	NA	NA	FALSE	NA	NA
UDID262	iPSCORE_9_3	17911abe-0893-4919-b45e-5df3d3fe63c8	iPSCORE_9_3_iPSC_C2_P14	TRUE	iPSCORE_9_3_iPSC_C2	23	5	FALSE	NA	NA	NA	FALSE	NA	NA
UDID263	iPSCORE_86_1	27d69b74-d193-448c-91ac-2b7fb07a49ac	iPSCORE_86_1_iPSC_C5_P12	TRUE	iPSCORE_86_1_iPSC_C5	21	5	TRUE	0.2467	0	NA	TRUE	0.981795	CM
UDID264	iPSCORE_71_1	60bd2a54-fecd-4c6e-8442-b13f66d869a6	iPSCORE_71_1_iPSC_C6_P12	TRUE	iPSCORE_71_1_iPSC_C6	21	4	TRUE	0.132	0	NA	TRUE	0.935668	CM
UDID265	iPSCORE_104_1	5f5c5255-f41b-46eb-a9bd-7130515e3efc	iPSCORE_104_1_iPSC_C1_P13	TRUE	iPSCORE_104_1_iPSC_C1	28	4	FALSE	NA	NA	NA	FALSE	NA	NA
UDID267	iPSCORE_10_3	639f158b-0cf7-47a2-bbd7-7599437df15c	iPSCORE_10_3_iPSC_C6_P13	TRUE	iPSCORE_10_3_iPSC_C6	22	5	FALSE	NA	NA	NA	FALSE	NA	NA
UDID269	iPSCORE_7_3	7efe2fbe-251e-4c1a-9616-438a26f42a5d	iPSCORE_7_3_iPSC_C3_P12	TRUE	iPSCORE_7_3_iPSC_C3	22	4	FALSE	NA	NA	NA	FALSE	NA	NA
UDID270	iPSCORE_87_1	10571d4e-c0e9-474b-80b6-75c59ebd1942	iPSCORE_87_1_iPSC_C6_P12	TRUE	iPSCORE_87_1_iPSC_C6	21	4	TRUE	0.0218	0	NA	TRUE	0.38318	CM
UDID272	iPSCORE_53_1	d4073658-c7fe-4f53-9e80-b95121a65475	iPSCORE_53_1_iPSC_C5_P12	TRUE	iPSCORE_53_1_iPSC_C5	21	6	TRUE	0.2782	3	80.8	TRUE	0.821402	CM
UDID273	iPSCORE_72_1	bd126642-2257-4857-b3da-b72305e5c095	iPSCORE_72_1_iPSC_C3_P12	TRUE	iPSCORE_72_1_iPSC_C3	20	4	FALSE	NA	NA	NA	FALSE	NA	NA
UDID274	iPSCORE_17_2	1c858ef3-c305-4c6e-a3ac-594e9b9b98b2	iPSCORE_17_2_iPSC_C2_P12	TRUE	iPSCORE_17_2_iPSC_C2	40	5	TRUE	0.1611	0	NA	TRUE	0.857861	CM
UDID275	iPSCORE_59_1	725e0255-424c-44da-86c9-bc0bc14a21a8	iPSCORE_59_1_iPSC_C5_P13	TRUE	iPSCORE_59_1_iPSC_C5	22	4	TRUE	NA	5	89.2	TRUE	0.957472	CM
UDID276	iPSCORE_15_2	88338579-5e7e-4de7-a3cc-bf2eb308aa9f	iPSCORE_15_2_iPSC_C2_P12	TRUE	iPSCORE_15_2_iPSC_C2	21	NA	FALSE	NA	NA	NA	FALSE	NA	NA
UDID277	iPSCORE_3_7	3bc3e7ee-9130-4da5-b8f1-52d38bfc3c70	iPSCORE_3_7_iPSC_C7_P14	TRUE	iPSCORE_3_7_iPSC_C7	29	5	TRUE	0.402	5	80.3	TRUE	0.869941	CM
UDID278	iPSCORE_70_1	cd6dc660-550f-4a19-b9f7-f1bc9c893ca8	iPSCORE_70_1_iPSC_C6_P12	TRUE	iPSCORE_70_1_iPSC_C6	30	4	TRUE	0.0832	0	NA	TRUE	0.239573	EPDC
UDID279	iPSCORE_4_1	214ad59b-7245-4ca7-bf42-84cc2e09bbbe	iPSCORE_4_1_iPSC_C12_P12	TRUE	iPSCORE_4_1_iPSC_C12	27	4	TRUE	0.1193	0	NA	TRUE	0	EPDC
UDID280	iPSCORE_6_5	9ab06fba-a1bb-4736-930e-15ede9f493c7	iPSCORE_6_5_iPSC_C1_P12	TRUE	iPSCORE_6_5_iPSC_C1	23	3	FALSE	NA	NA	NA	FALSE	NA	NA
UDID281	iPSCORE_18_1	7df93333-f21c-4775-8679-c2518e05bce4	iPSCORE_18_1_iPSC_C4_P12	TRUE	iPSCORE_18_1_iPSC_C4	23	4	TRUE	0.061	0	NA	TRUE	0.059664	EPDC
UDID282	iPSCORE_72_1	bd126642-2257-4857-b3da-b72305e5c095	iPSCORE_72_1_iPSC_C3_P12	TRUE	iPSCORE_72_1_iPSC_C3	21	5	TRUE	0.102	0	NA	TRUE	0.0460212	EPDC
UDID283	iPSCORE_8_4	e0793a72-9694-4711-a2c6-d2ff9071d05f	iPSCORE_8_4_iPSC_C2_P15	TRUE	iPSCORE_8_4_iPSC_C2	25	5	TRUE	0.0806	0	NA	TRUE	0.598035	CM
UDID284	iPSCORE_51_1	03235361-4310-4737-ac0b-4ce92d99fbf3	iPSCORE_51_1_iPSC_C4_P12	TRUE	iPSCORE_51_1_iPSC_C4	24	4	FALSE	NA	NA	NA	FALSE	NA	NA
UDID287	iPSCORE_13_3	bd4643a6-9742-4a25-8029-a967cc2a84c7	iPSCORE_13_3_iPSC_C2_P14	TRUE	iPSCORE_13_3_iPSC_C2	26	3	FALSE	NA	NA	NA	FALSE	NA	NA
UDID288	iPSCORE_107_1	a77d48d0-a1a9-4f2c-ae14-ed6a952163bc	iPSCORE_107_1_iPSC_C2_P12	TRUE	iPSCORE_107_1_iPSC_C2	24	3	TRUE	0.1232	5	80.8	TRUE	0.950878	CM
UDID289	iPSCORE_1_8	6740411e-0edd-4097-9880-dbcdceb087ea	iPSCORE_1_8_iPSC_C2_P12	TRUE	iPSCORE_1_8_iPSC_C2	26	2	TRUE	0.4357	5	93.1	TRUE	0.867469	CM
UDID290	iPSCORE_26_2	57509a24-7c80-4ad6-ba31-3cd930a3f39d	iPSCORE_26_2_iPSC_C22_P12	TRUE	iPSCORE_26_2_iPSC_C22	23	NA	FALSE	NA	NA	NA	FALSE	NA	NA
UDID292	iPSCORE_16_2	1efcbc5a-723d-4d7d-90d7-82a3f231c5fa	iPSCORE_16_2_iPSC_C2_P13	TRUE	iPSCORE_16_2_iPSC_C2	26	5	FALSE	NA	NA	NA	FALSE	NA	NA
UDID293	iPSCORE_56_1	cbde5865-572f-4cd9-af1e-0f8bb6e4a4b0	iPSCORE_56_1_iPSC_C3_P12	TRUE	iPSCORE_56_1_iPSC_C3	22	3	FALSE	NA	NA	NA	FALSE	NA	NA
UDID294	iPSCORE_5_4	336ef507-cbf3-4f5b-b12a-3e1c99008866	iPSCORE_5_4_iPSC_C6_P13	TRUE	iPSCORE_5_4_iPSC_C6	19	4	FALSE	NA	NA	NA	FALSE	NA	NA
UDID295	iPSCORE_114_1	df0c32e3-d5f4-4b46-90e0-7eeb8d014c96	iPSCORE_114_1_iPSC_C2_P16	TRUE	iPSCORE_114_1_iPSC_C2	22	4	FALSE	NA	NA	NA	FALSE	NA	NA
UDID297	iPSCORE_40_2	8e084f13-4cf0-4874-99cc-f26e5c17a771	iPSCORE_40_2_iPSC_C4_P13	TRUE	iPSCORE_40_2_iPSC_C4	19	4	FALSE	NA	NA	NA	FALSE	NA	NA
UDID298	iPSCORE_48_1	97685099-9644-4f48-aef2-ec687643bcb8	iPSCORE_48_1_iPSC_C3_P14	TRUE	iPSCORE_48_1_iPSC_C3	21	4	FALSE	NA	NA	NA	FALSE	NA	NA
UDID299	iPSCORE_21_3	cfd3b543-2da8-4262-ae36-7ee27c0b5c6b	iPSCORE_21_3_iPSC_C4_P13	TRUE	iPSCORE_21_3_iPSC_C4	22	4	FALSE	NA	NA	NA	FALSE	NA	NA
UDID300	iPSCORE_1_7	b846beb8-f53c-4b69-bd2e-901dc53ce8bb	iPSCORE_1_7_iPSC_C3_P15	TRUE	iPSCORE_1_7_iPSC_C3	33	3	FALSE	NA	NA	NA	FALSE	NA	NA
UDID301	iPSCORE_24_1	c09c3de5-4244-404b-ae38-be65b86a48bd	iPSCORE_24_1_iPSC_C4_P12	TRUE	iPSCORE_24_1_iPSC_C4	20	3	FALSE	NA	NA	NA	FALSE	NA	NA
UDID302	iPSCORE_4_3	9409a6cc-0711-4583-9949-b679f66a823e	iPSCORE_4_3_iPSC_C1_P12	TRUE	iPSCORE_4_3_iPSC_C1	22	6	FALSE	NA	NA	NA	FALSE	NA	NA
UDID303	iPSCORE_22_2	ecc872f3-1dab-4076-a08b-f186d17805b7	iPSCORE_22_2_iPSC_C5_P12	TRUE	iPSCORE_22_2_iPSC_C5	24	4	FALSE	NA	NA	NA	FALSE	NA	NA
UDID305	iPSCORE_71_1	60bd2a54-fecd-4c6e-8442-b13f66d869a6	iPSCORE_71_1_iPSC_C6_P12	TRUE	iPSCORE_71_1_iPSC_C6	27	4	FALSE	NA	NA	NA	FALSE	NA	NA
UDID307	iPSCORE_12_4	0c0a6edd-427f-4882-acfd-d21456416649	iPSCORE_12_4_iPSC_C4_P12	TRUE	iPSCORE_12_4_iPSC_C4	26	4	TRUE	0.014	1	75.7	TRUE	NA	NA
UDID310	iPSCORE_42_1	9d988cb0-01b1-4d5d-bf4b-3fd3baf149a4	iPSCORE_42_1_iPSC_C4_P13	TRUE	iPSCORE_42_1_iPSC_C4	30	4	TRUE	0.022	1	97.6	TRUE	0.581995	CM
UDID314	iPSCORE_4_5	e6c010c7-dffa-40ba-86ca-355507b47e86	iPSCORE_4_5_iPSC_C4_P14	TRUE	iPSCORE_4_5_iPSC_C4	28	5	TRUE	0.011	1	97.1	TRUE	NA	NA
UDID317	iPSCORE_7_4	861b37d9-64e6-4d19-8e91-96401b18a9a4	iPSCORE_7_4_iPSC_C6_P12	TRUE	iPSCORE_7_4_iPSC_C6	20	4	TRUE	0.001	0	50.1	TRUE	NA	NA
UDID318	iPSCORE_113_1	fdfddc05-516f-4408-83a3-731309a5bbb9	iPSCORE_113_1_iPSC_C4_P12	TRUE	iPSCORE_113_1_iPSC_C4	21	4	FALSE	NA	NA	NA	FALSE	NA	NA
