## Supplementary material for "Human iPSC gene signatures and X chromosome dosage impact response to WNT inhibition and cardiac differentiation fate": Table S4

### Sheet: Table_S4
Antibody	Clone	Catalog number	Brand	Dilution	Time of staining (min.)	Temperature of staining(˚C)
Troponin T, Cardiac Isoform Ab-1, Mouse Monoclonal Antibody	13-11	MS-295-P0	Thermo Fisher	1:100	45	4
Alexa Fluor 488, goat anti-mouse IgG (H+L) Cross-Adsorbed Secondary Antibody	Polyclonal	A11001	Thermo Fisher	1:200	45	4
Alexa Fluor 488, donkey anti-rabbit IgG (H+L) Cross-Adsorbed Secondary Antibody	Polyclonal	A-21206	Thermo Fisher	1:800	45	RT
Alexa Fluor 468, goat anti-mouse IgG (H+L) Cross-Adsorbed Secondary Antibody	Polyclonal	A-11004	Thermo Fisher	1:800	45	RT
MLC-2A Antibody, IgG2b clone 56F5	56-F5	311011	Synsaptic Systems	1:200	overnight	4
Myosin Light Chain 2 Antibody	Polyclonal	10906-1-AP	Proteintech	1:1,000	overnight	4
Connexin 43 Polyclonal Antibody	Polyclonal	710700-50ug	Thermo Fisher	1:1,000	overnight	4
Monoclonal Anti-α-Actinin (Sarcomeric) antibody	EA-53	A7811-0.2ml	Sigma	1:200	overnight	4
