## Supplementary material for "Human iPSC gene signatures and X chromosome dosage impact response to WNT inhibition and cardiac differentiation fate": Table S5

### Sheet: Table_S5
UDID	Subject_UUID	Cell	rna_assay_uuid	scrna_assay_uuid	Population_1_CM	Population_2_EPDC	Population_3_stemcell
NA	cd6dc660-550f-4a19-b9f7-f1bc9c893ca8	iPSC	4306d28e-a06e-447b-9b2f-26d074a72407	NA	0	0.00600045	0.994
NA	e3c5435b-935b-45a3-847a-fd754cbc7b90	iPSC	85b0f6b6-2e60-4429-bf74-4aee87b63288	NA	0	0.032592	0.967408
NA	1a3241a7-f60c-4b9a-a469-74833c36ebd3	iPSC	01cccf19-7f07-47e1-8c4f-664f3e692bfe	NA	0	0.0237589	0.976241
NA	b2928637-66bc-4fb4-806a-7ddcb26af360	iPSC	cf2babd7-78ca-481c-8f2b-70bab84ab4fd	NA	0	0.00491232	0.995088
NA	10479353-d46d-478d-86f0-c6be025de81b	iPSC	45c8234a-0cf0-4706-8dde-5f0cb7c38f3d	NA	0	0.0068244	0.993176
NA	fdfddc05-516f-4408-83a3-731309a5bbb9	iPSC	45cb15a2-bc46-46a9-afdb-9e6b64a777da	NA	0	0.0102542	0.989746
NA	eb79f47b-d933-4144-8d61-83104493418e	iPSC	d18dd46c-c975-4867-bc47-64130de7490e	NA	0	0.0113973	0.988603
NA	66d88423-3567-4c3e-82dc-eff030aea3ca	iPSC	47c1ac45-f0b2-4bf1-b58d-841e2d0251aa	NA	0	0.00881265	0.991187
NA	21681dd8-da3c-47c9-904c-3b8a91b2c3eb	iPSC	d307baca-b3cb-4301-b74b-c9384f298206	NA	0	0.0008	0.999239
NA	9409a6cc-0711-4583-9949-b679f66a823e	iPSC	4a452ef5-8015-4467-85ad-35a8bb60599e	NA	0	0.0206556	0.979344
NA	032f42b3-42da-4a6a-9b01-cdf540e1866c	iPSC	06f712d1-213a-4552-b9ba-ad3ccea7b893	NA	0	0.0119183	0.988082
NA	a140d6d1-9fbf-4645-a083-b870bf2f0f67	iPSC	1ed4d1c4-d6a1-495f-a711-6383d6454936	NA	0	0.0339727	0.966027
NA	7ecf080d-4d17-4023-b024-85a5942d55fe	iPSC	071ca248-bcb1-484d-bff2-3aefc84f8688	NA	0	0	1
NA	fbabd331-fc4f-47de-b4d0-a9ee5434fa5b	iPSC	620035f2-c863-4042-8cda-c4641129149b	NA	0	0.0312561	0.968744
NA	b846beb8-f53c-4b69-bd2e-901dc53ce8bb	iPSC	075d22bf-232c-4b11-b327-d7422e7907ab	NA	0	0.0161596	0.98384
NA	8dbd3466-e4dd-40a3-9c49-2e947a9bc113	iPSC	076c5de8-b46f-4a1a-aa3a-ad91351eadc1	NA	0	0.0115103	0.98849
NA	993b2a06-29d5-45bb-acc6-baccc2bdda08	iPSC	07d98604-c359-41dc-abad-202609e8f3fb	NA	0	0.016712	0.983288
NA	3c877e16-9fae-44d8-9e8c-7e221103858b	iPSC	083eedd6-c1a9-4423-94e2-60ddf39db242	NA	0	0	1
NA	bd4643a6-9742-4a25-8029-a967cc2a84c7	iPSC	08482623-c5b3-4acf-ba2d-ff94a8772127	NA	0	0	1
NA	fabb1fba-dea1-44a5-a9c2-e40b46011c7a	iPSC	08d4ab09-9752-4285-9d0d-60530ebf8f45	NA	0	0	1
NA	57da1c1f-303e-44db-9111-0f071ecda263	iPSC	ddd51b49-3542-4bb6-ab6f-1ca3e2293258	NA	0	0.00483789	0.995162
NA	b758cdf2-7e17-4e77-a699-3552fd8c8087	iPSC	51ada403-952c-43c1-b0ec-12052cb4e747	NA	0	0.0259519	0.974048
NA	c72fc475-80f0-4fe3-b306-acebd17f3bdb	iPSC	950b5be9-77e8-46f5-a562-85bb1fbf35a9	NA	0	0.0105849	0.989415
NA	5595871f-2997-41d2-b749-6ad518e89bd4	iPSC	53badf73-9d7d-48d4-be70-5ab283fc9266	NA	0	0.00797938	0.992021
NA	d6646110-a6f3-4176-bf1a-92a51ed6f4bc	iPSC	53d73080-748e-43d0-acef-f366a20074b5	NA	0	0.00778882	0.992211
NA	5eefb852-e78f-4acb-b19e-5220cf41693a	iPSC	e19f4f11-1cb5-4a77-b8a0-927a6534cea3	NA	0	0.0158178	0.984182
NA	b9e30469-13ad-4792-878a-889cd6480f91	iPSC	563598a4-1956-4303-9c84-fbc9e4fdb510	NA	0	0.0231026	0.976897
NA	508fb6c5-c9d5-4881-9638-cd4bd04d822f	iPSC	678225d0-6c79-48e9-a4c2-c76395243a85	NA	0	0.0245576	0.975442
NA	efe5abc5-9197-495b-853c-2844a14e4149	iPSC	574442f2-baca-4800-ad09-fed27ea4bd87	NA	0	0.0413674	0.958633
NA	8dcd5c7f-fa13-4302-af2b-915c878e23e8	iPSC	10b64344-0a53-43cc-94f2-3564e3ac8ee7	NA	0	0.0330755	0.966924
NA	7e0aaae1-886a-4f4a-8abe-b91fc9c730f5	iPSC	57ee2724-6eab-4208-a6c2-9d7aff1990c6	NA	0	0.0270807	0.972919
NA	f8d3cea0-5f3f-4298-b4a9-145571ba840e	iPSC	9b7e0e0e-1ccd-4fc3-a06c-977522c5d6c8	NA	0	0	1
NA	28114ea7-018a-47bb-af34-32bcfbf1a233	iPSC	596ba552-15df-4cda-87c4-6cb161cbb88e	NA	0	0.0102229	0.989777
NA	3006e6ad-d831-474c-acbe-61ee4da37180	iPSC	9bd5cffa-bffe-4708-ba9f-6727ff300de7	NA	0	0.00986942	0.990131
NA	10571d4e-c0e9-474b-80b6-75c59ebd1942	iPSC	9c9a5b94-60b2-4fa2-988b-60be7c7b1a25	NA	0	0.0118192	0.988181
NA	2a81d225-42f6-43cf-904a-be64bf3fd2d7	iPSC	59fc050c-55a4-45ab-abd6-77ed5b9a0035	NA	0	0.021802	0.978198
NA	f0173728-58cb-4d7d-b28d-02355b49b9ed	iPSC	9dbe1e08-cc7f-4269-83b3-7d77d886b14c	NA	0	0.00374175	0.996258
NA	fbabd331-fc4f-47de-b4d0-a9ee5434fa5b	iPSC	17d0cf06-165a-4603-85c9-e7757d53094d	NA	0	0.00657147	0.993429
NA	ed175850-c13a-4b33-947d-bd6e911000db	iPSC	180a1096-66eb-4bc8-937a-117dc51af4bf	NA	0	0.00668327	0.993317
NA	8cc554f2-a5d2-4b44-94e8-0dfe3e300734	iPSC	ea624d9e-0f73-4406-ab19-462b3fe23d24	NA	0	0.00557167	0.994428
NA	50d9dcf3-cbdd-436f-bbf8-fcbb920d23e0	iPSC	1aa9a626-66b9-45cc-a7d3-7f40062f917d	NA	0	0.0049512	0.995049
NA	d15cdce3-1f22-4224-8ae3-0ff1b878e111	iPSC	1b445672-eb32-443d-92f2-f186ae09db8a	NA	0	0.0191218	0.980878
NA	659c5acf-5cae-4bfe-8c9f-dff532a69e88	iPSC	5cefe64c-aac4-4d85-b104-16a627b318af	NA	0	0.00487161	0.995128
NA	92516175-d525-442e-bd5a-816a1962d37d	iPSC	5d21646b-b4c9-42a9-85b5-fd82610f8e18	NA	0	0.00529251	0.994707
NA	168437ba-e29e-4439-a508-23d44075022e	iPSC	1bb9f23d-e3fa-48f2-8c4e-129ff461403d	NA	0	0.00853739	0.991463
NA	7df93333-f21c-4775-8679-c2518e05bce4	iPSC	1c568951-4308-4270-b40a-0380bffe699c	NA	0	0.016111	0.983889
NA	ae3637d4-493e-482e-bc48-6915e30ffb9c	iPSC	1d040183-856b-4510-a6a2-9eef729bfc45	NA	0	0.00778587	0.992214
NA	c3bb6245-5d1b-4dbc-8b16-b0ca47472e91	iPSC	1d2d5dff-3445-444a-acd6-ce5c58ab0dbc	NA	0	0.0255746	0.974425
NA	f80deca1-0641-4a52-86b5-7b01c227ba8a	iPSC	1d343b2a-ee18-4738-b5d3-18cf3b73a4ec	NA	0	0.0294679	0.970532
NA	57509a24-7c80-4ad6-ba31-3cd930a3f39d	iPSC	a583055b-f58f-458f-aca0-8f4d63b921c1	NA	0	0.00761458	0.992385
NA	4dea55b7-22ec-4274-9813-81eaa4f382e0	iPSC	604dadab-77cb-4b3b-8978-779d26fde054	NA	0	0.0388407	0.961159
NA	1a8bce86-bd08-4d39-9e63-9448e6326f29	iPSC	733a8234-30f0-4962-9d21-1f42b5978a8d	NA	0	0.0345853	0.965415
NA	fc1dff0a-6a95-42fe-9dc4-362e27330bf9	iPSC	a5e94c4c-e950-4889-b10b-6be8e8311f0e	NA	0	0.027432	0.972568
NA	f772212a-cd98-40f9-bdcd-e75740c1f6be	iPSC	be29d053-f2e1-40c7-b788-68e317e31893	NA	0	0.00645901	0.993541
NA	eb1309e6-5567-437b-82d7-549c1c8d5493	iPSC	62565ef1-9e26-48e9-bac7-481b169023f9	NA	0	0.0242963	0.975704
NA	f378e99d-b59e-43a6-ae60-5b2b180209c3	iPSC	629211b6-49d7-4024-879c-3ac5bc86f9d9	NA	0	0	1
NA	65ee0ab5-4a77-454f-9112-a2f245d63396	iPSC	21f70c19-d892-497c-80d7-c882eb4a1c84	NA	0	0.0124386	0.987561
NA	7efe2fbe-251e-4c1a-9616-438a26f42a5d	iPSC	63009c48-42ba-48f5-a9f3-a721edd0343e	NA	0	0.0365271	0.963473
NA	a385666a-9318-47a1-8884-3a4cd2d897ef	iPSC	24259405-4f4a-4769-9113-aec610bc31bd	NA	0	0.00748771	0.992512
NA	49e6ade9-4681-4533-9665-39362a71f43a	iPSC	6433b573-96a0-4e96-9c7e-551e01ed9eac	NA	0	0	1
NA	11877e41-6c2d-44aa-8483-87955153e548	iPSC	2683848c-3d50-4732-9308-c6535e9fd880	NA	0	0.00545004	0.99455
NA	46f471f8-8860-428a-8880-74e0fe670b17	iPSC	648bc553-4cd5-4941-8c1b-16cd689514d7	NA	0	0.00969595	0.990304
NA	24a05048-39b7-4e5a-b4cc-2543d4186748	iPSC	94587d95-52a5-4618-8b7d-43aee48a3120	NA	0	0.0260095	0.973991
NA	b48d5663-b599-4d02-a70b-6bd12546041f	iPSC	26f7236b-3334-494c-be8c-5b0ce3896423	NA	0	0	1
NA	74809453-1b01-40bb-9071-47a93de70c78	iPSC	27b1494c-3ac4-4778-901c-03acd0ee8df5	NA	0	0.00578467	0.994215
NA	eb1309e6-5567-437b-82d7-549c1c8d5493	iPSC	672cb8f3-f2b6-4429-9f80-29bea3cb0b45	NA	0	0.0300349	0.969965
NA	64c58f58-a121-413d-8257-294b229dd4c0	iPSC	fc80e472-bfb6-4682-a8b1-94f3f387aa0b	NA	0	0.00663089	0.993369
NA	56f0f073-725f-4cec-b8cb-db6ad0dc2ac0	iPSC	3bf201fc-d713-43bc-bdfc-8e5fbfe22926	NA	0	0.0183619	0.981638
NA	bd04a8cc-5d63-45bc-a2cc-91b0c7cb6e01	iPSC	683d39a0-cc9d-4e6b-8778-f7bb98101a94	NA	0	0.00280084	0.997199
NA	6814c7bb-72dc-4760-bee5-dacdb499c255	iPSC	3c0f13e6-6a33-4855-8caf-79c586d558aa	NA	0	0.030039	0.969961
NA	032adc29-28f9-45dd-8b8a-563c3170680b	iPSC	692258ab-1c8b-4a29-92b6-a46acc1cfe1c	NA	0	0.00567826	0.994322
NA	b86c786d-f8d8-4e6b-9504-95f8f4c807e0	iPSC	2a7635ca-c7f8-4af6-b94b-cef1eff7d85d	NA	0	0.0274764	0.972524
NA	8ffc7548-9ba1-468b-a4bc-be413cfa6981	iPSC	b1da93c2-f504-404e-9638-8d032f205a65	NA	0	0.00915639	0.990844
NA	2f63f491-a9f2-4177-b2a1-c3d21ed9c247	iPSC	2ac88937-6b3a-4cb4-84f2-71f57831535a	NA	0	0.00422296	0.995777
NA	a69570c6-8972-4397-8635-63beace6672c	iPSC	6a5edde2-492a-49c9-978a-27c9bc889827	NA	0	0.0248802	0.97512
NA	8c9ce6f6-06f6-4d70-885a-3c07d3ef8f91	iPSC	2c2697a7-584f-4767-bc64-23a833648e81	NA	0	0.00741527	0.992585
NA	44e11fbd-e240-45eb-82da-ca08cf26950d	iPSC	2c2ff9ff-8464-432a-9de2-817ae7c5e838	NA	0	0.00978654	0.990213
NA	4d7c824b-1b6b-40d7-a48f-f0635aebc459	iPSC	b3cc2866-5e83-4532-a19a-7e8fbf206f1c	NA	0	0.00462231	0.995378
NA	6e83c1cd-0c82-4ae2-9685-23cf0e12c119	iPSC	cc4ea3d9-8c0c-46cf-9145-d022e0380f59	NA	0	0.0278215	0.972179
NA	8039c171-beb7-40bb-adc7-3d915a97ea25	iPSC	2ebdb032-9c1b-4f38-b164-af5a39dd675d	NA	0	0.0222789	0.977721
NA	af5ba1a2-837e-42e6-9afa-16207886c776	iPSC	6c4c8bae-462c-4893-9a80-348f4d17ebb2	NA	0	0.0204274	0.979573
NA	5f5c5255-f41b-46eb-a9bd-7130515e3efc	iPSC	6cf2892e-eb27-4709-afa5-9ff985a976a4	NA	0	0	1
NA	201da1fb-3779-4344-af69-6e3bf1c58261	iPSC	302eff2d-9979-47ab-8583-042358e069bd	NA	0	0.0337097	0.96629
NA	e562a8bc-cc91-46fe-ba2f-aa8ab62fefe9	iPSC	b745d782-a8cc-45b1-849a-47e39f28e361	NA	0	0.0144315	0.985568
NA	b318ad37-16e8-4c53-ba0a-0e8d6fdfbe89	iPSC	3202f6eb-f06d-4cb2-82e4-ff43815d3907	NA	0	0.0102933	0.989707
NA	c9ef3edb-1bb1-4233-a6be-4efd897ac110	iPSC	6eb5a86a-5fe6-4001-9983-6bfc11323cee	NA	0	0.00784022	0.99216
NA	24b6d716-c623-4c33-bc31-f1a40452e9fc	iPSC	6f12deaa-1c2e-4fc8-b28c-1be8dc6abe1f	NA	0	0.0324011	0.967599
NA	9e7013ce-054f-46ae-bc49-4abe5d53d88a	iPSC	ed19cfba-c290-486c-b1e0-c8dc28e8926d	NA	0	0.0274892	0.972511
NA	6a784dd7-9c48-4841-93f9-930b9de49cc4	iPSC	70a36144-e2ae-4fa2-a1e2-6eb972fc96d2	NA	0	0.0107087	0.989291
NA	f772212a-cd98-40f9-bdcd-e75740c1f6be	iPSC	349de0b8-ea4a-45eb-9631-8259b539f7b8	NA	0	0.00465653	0.995343
NA	bd126642-2257-4857-b3da-b72305e5c095	iPSC	bbaca0d0-1041-47d5-8c90-00585049cdcc	NA	0	0.00683541	0.993165
NA	9d988cb0-01b1-4d5d-bf4b-3fd3baf149a4	iPSC	3a497df3-93ee-4b80-b4ea-9059e256cae9	NA	0	0.0102235	0.989777
NA	f0b9b314-5e83-4975-af42-54ee03bcc459	iPSC	35a70c17-1189-4a49-9f9c-6d1c781c8a04	NA	0	0.0357755	0.964225
NA	214ad59b-7245-4ca7-bf42-84cc2e09bbbe	iPSC	4cf357ab-813c-4c84-bb33-d4f6233781ed	NA	0	0.0143941	0.985606
NA	88338579-5e7e-4de7-a3cc-bf2eb308aa9f	iPSC	75bdd9dc-decf-4687-816a-1f4f142df2e6	NA	0	0.00634187	0.993658
NA	a314e30d-7fb4-4f68-860f-1ac1f3bdac07	iPSC	780aad74-6077-4b12-ba10-412c180ade40	NA	0	0.00490482	0.995095
NA	5482a5d3-6f16-483b-9c14-ca2f838d6af9	iPSC	4ebf16ec-bcdb-47f3-aefe-5e14cd1735d5	NA	0	0.0346528	0.965347
NA	5b8ca416-c75e-4341-b160-3b9be09f6ef5	iPSC	38b6cc3f-5c22-4f32-ab1a-b8c1d9232799	NA	0	0.00775442	0.992246
NA	72739241-3ddb-41ab-8438-150e20619de1	iPSC	392fff5e-e4db-4533-b536-4b52bf21fc1e	NA	0	0.0324494	0.967551
NA	ab7eefb9-f9e8-47e3-8f96-901a9adce788	iPSC	39af634c-6908-48cf-996c-6e3a3fd8c1aa	NA	0	0.00756612	0.992434
NA	2fdcaed0-53ec-419b-8779-6a826d8c10bb	iPSC	39affbed-5f53-4792-8607-18240c83e667	NA	0	0.00550499	0.994495
NA	bfd08f92-7030-4c34-849d-0187c8e88c74	iPSC	7b1b3475-ee79-4cc5-91ca-8b675322d0e4	NA	0	0.00721553	0.992784
NA	e932e556-59a6-4f70-9b4c-ef5f69dac3ce	iPSC	c33bbbe1-b42d-41dc-bc87-d362826dd9f5	NA	0	0.0273652	0.972635
NA	f0173728-58cb-4d7d-b28d-02355b49b9ed	iPSC	3a3a7a84-4c7d-4b61-a210-5e56eafde5d3	NA	0	0.00868441	0.991316
NA	9603be9a-f146-4fc5-bf36-c84fac189b0a	iPSC	cae1d7e8-1d7a-4d67-b924-2686d7de3985	NA	0	0.0161619	0.983838
NA	bfee9a02-5ec3-4e11-a8e2-ebd47623caa0	iPSC	c5cc2f3d-6356-45ef-b840-efc50c3ebda9	NA	0	0.043781	0.956219
NA	000a5dcf-764a-4f69-ab1c-5950cec4bbbe	iPSC	e1085c43-0dea-46e3-ae69-5ca68721723c	NA	0	0.00454245	0.995458
NA	ef8f2c6c-8363-471e-9436-252fcef3ac43	iPSC	9809009f-63db-4a16-8fe3-a11a474f896f	NA	0	0	1
NA	b7af5d94-4b4a-4130-94ee-fc1f23c5824a	iPSC	7c9a31a7-2da7-41a8-8a40-7dc0bef1f1d7	NA	0	0.0337728	0.966227
NA	bb3eeb0c-a38c-4d4a-81a6-21b51515b126	iPSC	fe28f4e3-e296-487e-9d37-f74ef7b64782	NA	0	0.0260038	0.973996
NA	749a66fb-0d16-44fa-b263-cc4e260c5fd6	iPSC	c7b2c243-e287-402e-b83b-91805c14d42b	NA	0	0.0274852	0.972515
NA	cbde5865-572f-4cd9-af1e-0f8bb6e4a4b0	iPSC	3df800f1-3d24-473d-8bb4-03c48b4d825d	NA	0	0.00773691	0.992263
NA	ca59d6be-7978-4817-b54e-435674502b0d	iPSC	3e439747-107e-41c2-9455-a28a20dcf5ce	NA	0	0.0270725	0.972928
NA	d4073658-c7fe-4f53-9e80-b95121a65475	iPSC	c8a781f8-7857-4522-a92e-3c7fbb4acb22	NA	0	0.0381828	0.961817
NA	59ba8d64-a92b-4ae2-bcb4-847de2fdf1dd	iPSC	3ee89a41-4662-4b06-94f6-33103b39c37b	NA	0	0.00595544	0.994045
NA	3bc3e7ee-9130-4da5-b8f1-52d38bfc3c70	iPSC	3fcd7e6b-e45d-40d1-af5e-15934c75cca0	NA	0	0.00634569	0.993654
NA	f0b9b314-5e83-4975-af42-54ee03bcc459	iPSC	40584e9f-7f57-46b8-b006-dec1fe6cf9ea	NA	0	0	1
NA	40862b64-d0c1-451c-8c63-1d577665626a	iPSC	8c451c9e-81bf-434e-ac8f-24334ce329fc	NA	0	0.0272638	0.972736
NA	fbabd331-fc4f-47de-b4d0-a9ee5434fa5b	iPSC	5a8e70b6-e13b-4e95-b761-754706dd5985	NA	0	0.00799805	0.992002
NA	35bdd022-52cd-43e0-a658-3ea802787462	iPSC	81c853db-87f9-40bb-a372-148bb63c23eb	NA	0	0.0219956	0.978004
NA	f549b5fa-a6c0-49fb-8a07-dda4f72ff076	iPSC	42b68828-6c5e-4004-ae2e-96e1a0f47391	NA	0	0.0310593	0.968941
NA	de9c74e8-d399-465e-92cd-904a0e323bca	iPSC	843f5dd5-ec6b-496c-ae29-b4bc6c387280	NA	0	0.00423939	0.995761
NA	21f44f41-69ee-427c-933b-a0afdc16a0bf	iPSC	ce1926ab-0eec-49a6-9675-94562566fa94	NA	0	0.0132108	0.986789
NA	d6172ad1-6cf8-41af-a88e-26c43ebe2464	iPSC	4436214a-6437-4a8f-b7c0-cb7299791d93	NA	0	0.00436067	0.995639
NA	1c858ef3-c305-4c6e-a3ac-594e9b9b98b2	iPSC	9f60b1fa-aacc-40b9-b1ed-32ffc9cc8853	NA	0	0.00388725	0.996113
NA	56985981-366b-4b13-b7b2-b66679d91462	iPSC	5d337abb-234b-45b8-a4a5-e077a15861e6	NA	0	0.0351038	0.964896
NA	03346cae-a4f3-4481-92ff-d76db0c82468	iPSC	5d8bc45a-375d-4112-a02a-ad857279b12a	NA	0	0.0342554	0.965745
NA	ac14fb34-0c8b-4264-9f93-5ce47c071a66	iPSC	9f7b4aa4-f7b3-4ba6-b3e6-75c24617d949	NA	0	0.00856824	0.991432
NA	5d86bbdd-4854-449f-b99d-0d04d0ce4ee8	iPSC	a0f3cb0e-8712-476c-8560-346c98044b19	NA	0	0.00956504	0.990435
NA	861b37d9-64e6-4d19-8e91-96401b18a9a4	iPSC	a274d4f9-321f-4822-a0fa-df8621fd3662	NA	0	0.00396798	0.996032
NA	6f354cf7-0cb9-4351-b619-d111936d0b25	iPSC	df064201-cd1b-4dc6-a79a-3963664ead67	NA	0	0.0248599	0.97514
NA	df0c32e3-d5f4-4b46-90e0-7eeb8d014c96	iPSC	c5549860-1ab9-475e-ab92-192bf26a98bb	NA	0	0.00732803	0.992672
NA	725e0255-424c-44da-86c9-bc0bc14a21a8	iPSC	61042586-271d-46a8-a913-9e83d02e7e96	NA	0	0.00733949	0.992661
NA	336ef507-cbf3-4f5b-b12a-3e1c99008866	iPSC	f19e1262-4aea-4573-bca9-b3e6c64b3926	NA	0	0.00873383	0.991266
NA	7cf9e7b2-28a3-4b42-812b-929516fbce4a	iPSC	f2c021f0-9d81-4c46-b20f-cef41247fe78	NA	0	0.00567654	0.994323
NA	aaf0f250-d1af-444f-941b-9d165e1bc2b6	iPSC	4e780564-c504-4860-9e24-6b7791007afb	NA	0	0.010705	0.989295
NA	c3c65323-ace2-4f32-8595-7434edac5d28	iPSC	a7ae77bf-dac8-47c4-a2b0-866ce927bc30	NA	0	0.0355826	0.964417
NA	cfd3b543-2da8-4262-ae36-7ee27c0b5c6b	iPSC	4f52890b-813b-4d21-95ba-87184b123fc9	NA	0	0.00814677	0.991853
NA	c09c3de5-4244-404b-ae38-be65b86a48bd	iPSC	90713558-7ff2-4216-ad9e-199841c8f6b1	NA	0	0.0276952	0.972305
NA	10f10a94-511f-4538-9c0c-cbe5fdb14b6c	iPSC	db7f93a1-760d-440d-9428-8572dc95a9e3	NA	0	0.0065481	0.993452
NA	27d69b74-d193-448c-91ac-2b7fb07a49ac	iPSC	5093c812-a4da-47d2-a61e-cc4bb7609c4c	NA	0	0.0211422	0.978858
NA	750ff979-f5d5-4e3f-aac9-dad97ad8e948	iPSC	6464ae46-c052-48c1-8b7b-35bf9951dd68	NA	0	0.0205526	0.979447
NA	17e14381-d098-400d-a4c8-9e635a55293a	iPSC	aa6b223d-e444-44c4-8f7e-5a9f245a85a3	NA	0	0.0299678	0.970032
NA	5bdb8207-56ec-4f2e-add3-3ce3fbd4b1e0	iPSC	c9c94190-3d6a-45a7-a7aa-f6dc68d1bf5a	NA	0	0.0268144	0.973186
NA	633732d4-9300-44a8-8f20-f3e956e57819	iPSC	fe1eacb8-70c8-45a8-a7cf-28b9c3e1f67e	NA	0	0.00765864	0.992341
NA	a77d48d0-a1a9-4f2c-ae14-ed6a952163bc	iPSC	9760169c-96da-4ed0-9f6c-a8910b71ff1c	NA	0	0.0377996	0.9622
NA	97f20ecc-a17b-4d10-b689-908f5b9f3ddc	iPSC	c5bc184d-3853-4cf4-92fd-bd561704154a	NA	0	0.00703524	0.992965
NA	90e8222f-2a97-4a3c-9517-fbd7626122fd	iPSC	6bd80a9b-7a38-4c53-bfa2-384168b6e6e7	NA	0	0.026208	0.973792
NA	ed143b7b-3236-415d-b8a2-bed63489f372	iPSC	b15e37fc-4290-4734-86f9-067ea4482419	NA	0	0.00564863	0.994351
NA	1593705e-30b4-4a9b-82a3-d5022a6dd6c1	iPSC	b6aa2c1b-f963-4365-b48a-3e8a56a60cf2	NA	0	0.0200664	0.979934
NA	03235361-4310-4737-ac0b-4ce92d99fbf3	iPSC	57b55594-4576-410c-98f4-958d48e0959f	NA	0	0.01404	0.98596
NA	f0b9b314-5e83-4975-af42-54ee03bcc459	iPSC	e4404963-9fe0-47e6-926e-f9fac344b1d4	NA	0	0.0222859	0.977714
NA	e126c62a-cd3d-4ce3-b632-da7fb7bd9e4a	iPSC	ee72638c-907d-4171-a4a9-63a1381383c4	NA	0	0.0181934	0.981807
NA	bd41b7ee-bc24-40a9-99ab-483b2dbf95ae	iPSC	9b9dd211-1fa2-4597-babf-1dfe7b434cab	NA	0	0.00483209	0.995168
NA	1dd9eacc-e3d3-4d60-9dcb-60a17808cde9	iPSC	c1c0ed22-b777-4799-826b-a610ad98cdf5	NA	0	0.0204738	0.979526
NA	1efcbc5a-723d-4d7d-90d7-82a3f231c5fa	iPSC	eb9cd395-ccf7-4b0c-a9cd-b48129992972	NA	0	0.00845991	0.99154
NA	ecc872f3-1dab-4076-a08b-f186d17805b7	iPSC	8610e32d-0d99-47a5-b220-31f3b6a7a3f1	NA	0	0.00724772	0.992752
NA	e932e556-59a6-4f70-9b4c-ef5f69dac3ce	iPSC	9e5035d3-9ced-4b81-b77b-87d6aaf2631d	NA	0	0.00798411	0.992016
NA	1ad9d96c-47dc-4c03-85b7-39e31a2b0550	iPSC	a7596fd8-9197-4e76-a26b-e76bc7c8ff6a	NA	0	0.00789998	0.9921
NA	eb1309e6-5567-437b-82d7-549c1c8d5493	iPSC	9dea3b37-fc47-42f1-a7bc-1af671af5693	NA	0	0	1
NA	dc7b36c7-6492-4585-a072-10894fac10a0	iPSC	7ae2a15b-6c44-40ba-a943-b8322d9c74dc	NA	0	0.026757	0.973243
NA	e6c010c7-dffa-40ba-86ca-355507b47e86	iPSC	b76fdddf-8a62-43ca-9762-d0922a36eba1	NA	0	0.0084826	0.991517
NA	55396f13-62ff-44de-833b-05fde4ad97c6	iPSC	b791b90d-d89a-4813-8f42-396e5381ee23	NA	0	0.0179706	0.982029
NA	52bea4e8-baff-49b0-9ab0-fee9b9c527aa	iPSC	bf2f9e3e-b786-4b40-83e5-51d9b32915bd	NA	0	0.0344442	0.965556
NA	639f158b-0cf7-47a2-bbd7-7599437df15c	iPSC	7b8b150f-2438-433b-9b63-651510616e4f	NA	0	0.0138396	0.98616
NA	ce67e934-e752-4d69-b212-007c655a7590	iPSC	c29ee90a-9cc0-4552-9f76-5d00f9ed0335	NA	0	0.019181	0.980819
NA	d9d7a468-c215-4aee-98ad-554509fe6b86	iPSC	d875dea5-f8dc-43a0-9037-0377a8df7f88	NA	0	0.0162192	0.983781
NA	83dacb11-4180-4807-b099-05fd1561a722	iPSC	eb81d0ea-7263-4459-bb83-3de9894c60b2	NA	0	0.0123512	0.987649
NA	26a78ad0-744c-4399-853f-4fd0fd2b7c14	iPSC	bea6f6af-2fd4-4ba5-8dee-28ba44b998dd	NA	0	0.00802153	0.991978
NA	76db32e7-8830-4346-b3ee-ad0395cba242	iPSC	62e0b886-9d74-4ad3-8d1f-826737e4ab67	NA	0	0.0225096	0.97749
NA	17911abe-0893-4919-b45e-5df3d3fe63c8	iPSC	f3c8b304-8c35-4cff-8b8a-5f5cebd5aa1d	NA	0	0.00470186	0.995298
NA	42e4583a-b1bc-4cc3-85d7-68662433b345	iPSC	e1d7ec3b-850d-4f51-9677-5669a5a80a07	NA	0	0.0200574	0.979943
NA	4f2a904d-793c-4db7-b1da-39d1aaeb1d01	iPSC	7a54cb66-8dc1-4f3e-9061-a593a8071b20	NA	0	0.0294091	0.970591
NA	416e2905-329b-44ed-bb02-8a3b1ed6847e	iPSC	dad848aa-9b8e-4345-8ec2-f484dea158fc	NA	0	0.0337901	0.96621
NA	b9e30469-13ad-4792-878a-889cd6480f91	iPSC	928a9f0a-d9c6-4fb1-9afe-f2a02cb4e020	NA	0	0.0301096	0.96989
NA	0c0a6edd-427f-4882-acfd-d21456416649	iPSC	f41568ae-8f0a-4ae5-b45e-c6dde74de351	NA	0	0.0120007	0.987999
NA	6740411e-0edd-4097-9880-dbcdceb087ea	iPSC	e437b3b4-3fb1-402c-9643-ca628a15d42f	NA	0	0.0112719	0.988728
NA	060066b8-6fc6-4b00-b7c4-ae195f646f5e	iPSC	a7bd3a9d-ec37-4ed9-829f-8a45ca5bd1de	NA	0	0.00455422	0.995446
NA	11c5e9cc-f702-4c47-91fd-201346ab5a3c	iPSC	d91ebed3-ec40-4349-8428-8a4eb1f938ff	NA	0	0.00402064	0.995979
NA	60bd2a54-fecd-4c6e-8442-b13f66d869a6	iPSC	e9e30d48-9b21-4ac0-9a67-157da96f679a	NA	0	0.0102443	0.989756
NA	0bf3da28-3985-4c34-8197-5816fd73b588	iPSC	8f73bb61-025e-4cc7-bdf0-7526a631d639	NA	0	0.00412798	0.995872
NA	36e99817-83e7-4dba-8e15-61f1184ab62d	iPSC	cef2afa5-e5e4-4d39-9f27-89d6b11f3809	NA	0	0.00680485	0.993195
NA	62d833a3-87c8-40a2-8261-d172f4c0e7fe	iPSC	da8f954a-b6f9-4333-a5d5-68183c90caaa	NA	0	0	1
NA	9ab06fba-a1bb-4736-930e-15ede9f493c7	iPSC	9adabd87-c001-4cb6-94b0-a2cd07691b73	NA	0	0.0099214	0.990079
UDID001	e932e556-59a6-4f70-9b4c-ef5f69dac3ce	iPSC-CVPC	34dc9f1a-5203-4354-8c9a-d2df18f0c645	NA	0.973335	0.0266653	0
UDID002	f0173728-58cb-4d7d-b28d-02355b49b9ed	iPSC-CVPC	7dece089-d77c-429a-b43d-028132d797c7	NA	0.975738	0.00760782	0.0166541
UDID003	b9e30469-13ad-4792-878a-889cd6480f91	iPSC-CVPC	26e04bc3-24e8-4565-b087-cae1acf0bbf7	NA	0.92579	0.0510742	0.0231363
UDID004	eb1309e6-5567-437b-82d7-549c1c8d5493	iPSC-CVPC	aac5e98c-11a7-4e8d-9b63-bcad11be78eb	NA	0.991941	0.00805906	0
UDID005	214ad59b-7245-4ca7-bf42-84cc2e09bbbe	iPSC-CVPC	8034d299-b3de-4de9-998e-c1602be382de	NA	0.830589	0.169411	0
UDID006	eb1309e6-5567-437b-82d7-549c1c8d5493	iPSC-CVPC	327cd617-8e63-4295-bbcb-121bbe8228fc	NA	0.579535	0.420465	0
UDID007	f772212a-cd98-40f9-bdcd-e75740c1f6be	iPSC-CVPC	28e21163-cd01-4302-a75b-440b772d54fb	NA	0.822988	0.177012	0
UDID008	fbabd331-fc4f-47de-b4d0-a9ee5434fa5b	iPSC-CVPC	7bb2ef93-de5f-4235-a8c7-b80aa23863f9	NA	0.714632	0.285368	0
UDID009	92516175-d525-442e-bd5a-816a1962d37d	iPSC-CVPC	0e55634f-9393-4a55-90df-3ba2d13edbb0	NA	0.923336	0.076664	0
UDID010	f0173728-58cb-4d7d-b28d-02355b49b9ed	iPSC-CVPC	7fdfdb6b-fca8-44fc-a804-e57c80da80ca	aee4cef4-0122-4e5e-b10f-d0b66f8663a0	0.989233	0.0107669	0
UDID011	10571d4e-c0e9-474b-80b6-75c59ebd1942	iPSC-CVPC	f3232855-fcd7-4f44-b924-9851beebc4f3	NA	0.973153	0.0130072	0.0138399
UDID012	7efe2fbe-251e-4c1a-9616-438a26f42a5d	iPSC-CVPC	2dfa58c7-ab29-4889-94b9-bd02bff13025	NA	0.746387	0.253613	0
UDID013	f0b9b314-5e83-4975-af42-54ee03bcc459	iPSC-CVPC	3ca8db47-fc42-4aac-9269-bf98e9a924e8	defe310d-db47-46e4-ae53-96cc4b0a2d97	0.929904	0.0521268	0.0179691
UDID014	60bd2a54-fecd-4c6e-8442-b13f66d869a6	iPSC-CVPC	1957bd34-8e9d-4190-b4e2-b3e548ec6b86	NA	0.952582	0.0287359	0.0186821
UDID015	7df93333-f21c-4775-8679-c2518e05bce4	iPSC-CVPC	82d8d9be-82ee-4e8b-ba86-6a1a7f8dcf9b	NA	0.962251	0.0377492	0
UDID016	9ab06fba-a1bb-4736-930e-15ede9f493c7	iPSC-CVPC	fc4d4354-e6b6-4c4c-8ca0-882da9dc92c9	NA	0.921392	0.0687837	0.00982447
UDID017	508fb6c5-c9d5-4881-9638-cd4bd04d822f	iPSC-CVPC	03df2c1b-bcc6-4fa3-9f47-d6f9e43be283	NA	0.838336	0.161664	0
UDID018	cd6dc660-550f-4a19-b9f7-f1bc9c893ca8	iPSC-CVPC	80f74c27-6f3e-45a7-9f2f-2943581bb363	NA	0	1	0
UDID020	e932e556-59a6-4f70-9b4c-ef5f69dac3ce	iPSC-CVPC	a5e7b56f-dd4b-42bd-9c13-afe3436ac9c0	NA	0.974075	0.0259247	0
UDID021	f772212a-cd98-40f9-bdcd-e75740c1f6be	iPSC-CVPC	bda22bbd-331e-454a-90f9-527d8ea6126f	NA	0.457532	0.542468	0
UDID022	639f158b-0cf7-47a2-bbd7-7599437df15c	iPSC-CVPC	b6b2a903-5d54-48a5-8ab8-de603322ed74	NA	0.344307	0.655693	0
UDID024	6740411e-0edd-4097-9880-dbcdceb087ea	iPSC-CVPC	c6c8076e-ce71-4074-9557-4e371a80dc3d	NA	0.408376	0.591624	0
UDID025	03235361-4310-4737-ac0b-4ce92d99fbf3	iPSC-CVPC	3297dcde-ffa1-437d-a0d0-be90f20b1a53	NA	0	1	0
UDID026	fbabd331-fc4f-47de-b4d0-a9ee5434fa5b	iPSC-CVPC	d526816c-c29d-44b9-9d4d-842a210675e2	NA	0.875141	0.124859	0
UDID027	17911abe-0893-4919-b45e-5df3d3fe63c8	iPSC-CVPC	1bb91c1e-4b24-4d08-9701-bf9f1dcf51c6	NA	0	1	0
UDID028	27d69b74-d193-448c-91ac-2b7fb07a49ac	iPSC-CVPC	2dc84b32-b750-4675-9341-0016959e7f61	NA	0.945847	0.0341913	0.019962
UDID029	ae3637d4-493e-482e-bc48-6915e30ffb9c	iPSC-CVPC	614b916c-62e4-4565-8039-04c47b6daf6b	NA	0.262184	0.737816	0
UDID030	9d988cb0-01b1-4d5d-bf4b-3fd3baf149a4	iPSC-CVPC	0f8dc931-9339-4545-a3c6-3d2710174da7	NA	0.771041	0.228959	0
UDID031	e0793a72-9694-4711-a2c6-d2ff9071d05f	iPSC-CVPC	030ec865-77e5-4e82-9b18-77a51e787655	NA	0.957953	0.0420471	0
UDID032	8dcd5c7f-fa13-4302-af2b-915c878e23e8	iPSC-CVPC	7f8f590b-beb3-423f-9467-ae7552d2004d	NA	0.575083	0.424917	0
UDID033	725e0255-424c-44da-86c9-bc0bc14a21a8	iPSC-CVPC	693a95c0-adfe-4d90-a2b8-9b5f0b9e0e9f	NA	0.902365	0.0275604	0.070075
UDID034	bd04a8cc-5d63-45bc-a2cc-91b0c7cb6e01	iPSC-CVPC	013eb23c-4ff0-493b-b106-9c8c9c2176d6	NA	0.959903	0.0400971	0
UDID036	f378e99d-b59e-43a6-ae60-5b2b180209c3	iPSC-CVPC	f25c5fd9-e44f-496f-beb9-d49d0c5f3e9a	NA	0.103916	0.896084	0
UDID037	5595871f-2997-41d2-b749-6ad518e89bd4	iPSC-CVPC	f05f747b-da51-4000-894a-3b64503c67fb	NA	0.793654	0.206346	0
UDID038	28114ea7-018a-47bb-af34-32bcfbf1a233	iPSC-CVPC	8c43477f-b31c-4a03-8ec7-941cc32b045f	NA	0.931688	0.0683123	0
UDID040	a140d6d1-9fbf-4645-a083-b870bf2f0f67	iPSC-CVPC	742e5c02-d95d-4de0-8e09-6c23c48f17de	NA	0.917599	0.0630226	0.0193788
UDID041	555ff1f2-5c5f-4490-a1f9-79fe8c416a36	iPSC-CVPC	6b9f26bf-f68b-4ca3-9476-76b118d70de6	NA	0.937334	0.0400738	0.0225926
UDID043	f772212a-cd98-40f9-bdcd-e75740c1f6be	iPSC-CVPC	b958f299-3ced-4ab9-9901-fe7008745909	NA	0.907183	0.092817	0
UDID044	e932e556-59a6-4f70-9b4c-ef5f69dac3ce	iPSC-CVPC	c20abef2-dd3b-4235-9853-bf297b6bf3a6	af17dde0-dfac-42c9-8b45-881e3cdef11a	0.338508	0.661492	0
UDID045	6a784dd7-9c48-4841-93f9-930b9de49cc4	iPSC-CVPC	b37fa297-2a4d-4bda-9b98-479ac1d6c8a6	NA	0.804735	0.195265	0
UDID046	5bdb8207-56ec-4f2e-add3-3ce3fbd4b1e0	iPSC-CVPC	2f5df117-c23c-4d65-973a-7ecf51dc7d3c	NA	0.135241	0.864759	0
UDID047	97f20ecc-a17b-4d10-b689-908f5b9f3ddc	iPSC-CVPC	3a08df95-67b6-450d-b6f0-eea222445327	a49469c4-fac3-4600-a535-7299ca277356	0.951814	0.0481864	0
UDID048	f772212a-cd98-40f9-bdcd-e75740c1f6be	iPSC-CVPC	936f69d3-5ca1-4464-b090-325880a42c11	NA	0.904466	0.0906448	0.00488891
UDID049	f0173728-58cb-4d7d-b28d-02355b49b9ed	iPSC-CVPC	de379b99-06c6-4238-b037-635bf2b9e88a	NA	0.981557	0.0008	0.0176113
UDID050	508fb6c5-c9d5-4881-9638-cd4bd04d822f	iPSC-CVPC	ae162297-73ed-4036-934f-82828c2125ae	NA	0.140973	0.859027	0
UDID053	83dacb11-4180-4807-b099-05fd1561a722	iPSC-CVPC	6aaf5dd4-ba88-47ee-98fe-e7ff4094adc0	NA	0.951175	0.0416221	0.00720274
UDID054	f0b9b314-5e83-4975-af42-54ee03bcc459	iPSC-CVPC	7f30ad11-d413-4c68-9f3e-7bd0bfe3fd4f	NA	0.461281	0.538719	0
UDID055	b9e30469-13ad-4792-878a-889cd6480f91	iPSC-CVPC	7c21ef92-6593-40a2-bd7d-249884939aea	NA	0.719402	0.280598	0
UDID056	f0b9b314-5e83-4975-af42-54ee03bcc459	iPSC-CVPC	5a416597-964d-4e83-8010-5d99bab309af	NA	0.532836	0.467164	0
UDID058	eb1309e6-5567-437b-82d7-549c1c8d5493	iPSC-CVPC	9acb00bc-e803-4378-9b05-17dc7695493e	NA	0.875695	0.124305	0
UDID059	b9e30469-13ad-4792-878a-889cd6480f91	iPSC-CVPC	8d7f0252-aa3a-4c37-8894-dcbcd61bb1a8	NA	0.79806	0.20194	0
UDID060	eb1309e6-5567-437b-82d7-549c1c8d5493	iPSC-CVPC	aa8e0893-5b1e-4aaf-a002-1e9a432ed926	NA	0	0.972576	0.0274243
UDID061	66d88423-3567-4c3e-82dc-eff030aea3ca	iPSC-CVPC	8a9bb977-f26d-406f-a78e-d7613c812c4f	NA	0.253078	0.746922	0
UDID062	55396f13-62ff-44de-833b-05fde4ad97c6	iPSC-CVPC	3355cfa1-1f7b-4ac3-b58e-b02b70311f25	NA	0.873318	0.126682	0
UDID063	42e4583a-b1bc-4cc3-85d7-68662433b345	iPSC-CVPC	7b1fc16d-3f5c-4f3c-8d3d-71ca479a03c6	NA	0.848473	0.141315	0.0102121
UDID064	0bf3da28-3985-4c34-8197-5816fd73b588	iPSC-CVPC	cdccb7cb-5770-4585-a1e1-4f0ac6d5b676	NA	0.793284	0.206716	0
UDID065	fbabd331-fc4f-47de-b4d0-a9ee5434fa5b	iPSC-CVPC	cd6d709b-2970-4bd2-b64d-03d685d44792	NA	0.555261	0.444739	0
UDID066	bfd08f92-7030-4c34-849d-0187c8e88c74	iPSC-CVPC	3137b456-3681-45e6-be82-bd0264faa57c	NA	0.748748	0.251252	0
UDID067	e932e556-59a6-4f70-9b4c-ef5f69dac3ce	iPSC-CVPC	4f7327ef-84bf-4b64-ae5f-50812d0dbf6d	NA	0.956114	0.0135931	0.0302928
UDID068	92516175-d525-442e-bd5a-816a1962d37d	iPSC-CVPC	b2d5b1f2-f506-4a38-b54a-946589579ddd	NA	0.947323	0.0476613	0.00501584
UDID069	eb1309e6-5567-437b-82d7-549c1c8d5493	iPSC-CVPC	b0810938-c713-4d73-b7a8-90c382a08022	NA	0	0.999021	0.001
UDID070	1a3241a7-f60c-4b9a-a469-74833c36ebd3	iPSC-CVPC	b0e17437-900f-423f-a6e8-30f725eefe2f	NA	0	1	0
UDID071	eb1309e6-5567-437b-82d7-549c1c8d5493	iPSC-CVPC	35ea7c61-e799-47f4-b537-91debbb78769	NA	1	0	0
UDID073	f0b9b314-5e83-4975-af42-54ee03bcc459	iPSC-CVPC	78f3ce72-4772-4653-9cbe-d12f7150c085	NA	0.866784	0.133216	0
UDID074	f0173728-58cb-4d7d-b28d-02355b49b9ed	iPSC-CVPC	0726b84c-c9ed-45a8-b50b-e1e8f484be8e	NA	0.461514	0.538486	0
UDID075	b48d5663-b599-4d02-a70b-6bd12546041f	iPSC-CVPC	9a109d5e-863d-49ee-95ed-2b4b01ffa98d	NA	0.0643536	0.935646	0
UDID076	e3c5435b-935b-45a3-847a-fd754cbc7b90	iPSC-CVPC	c5d634b7-af0c-4693-bff5-3e77ac00f2bf	NA	0.935316	0.0646842	0
UDID077	36e99817-83e7-4dba-8e15-61f1184ab62d	iPSC-CVPC	aa37223f-e929-49da-b377-6008bb0ae6cd	NA	0	1	0
UDID078	cfd3b543-2da8-4262-ae36-7ee27c0b5c6b	iPSC-CVPC	21f31a89-cbae-4252-8b47-a983fd2eaae5	NA	0	1	0
UDID080	dc7b36c7-6492-4585-a072-10894fac10a0	iPSC-CVPC	bfcd28bf-17e5-4e44-9780-bb0d1b376772	NA	0.58089	0.41911	0
UDID088	ce67e934-e752-4d69-b212-007c655a7590	iPSC-CVPC	816af377-f3c4-4d24-af6c-d0eabe4d9570	NA	0.556204	0.443796	0
UDID089	060066b8-6fc6-4b00-b7c4-ae195f646f5e	iPSC-CVPC	e0f6dcc4-472a-46bb-8461-d48fdf3a8b37	NA	0	1	0
UDID090	b48d5663-b599-4d02-a70b-6bd12546041f	iPSC-CVPC	4911c9a4-ad7d-4bdd-9ea0-758918b28a46	NA	0.643188	0.356812	0
UDID091	62d833a3-87c8-40a2-8261-d172f4c0e7fe	iPSC-CVPC	13756c7c-77dc-46d3-9c14-7debadb42dc0	NA	0.826696	0.173304	0
UDID092	57da1c1f-303e-44db-9111-0f071ecda263	iPSC-CVPC	816bf5d1-86f9-49a2-b525-072c13db57f2	NA	0.881848	0.118152	0
UDID093	4f2a904d-793c-4db7-b1da-39d1aaeb1d01	iPSC-CVPC	6dbd628f-f8a6-4510-aa38-726732341e24	NA	0.544386	0.455614	0
UDID096	c99ef20e-a237-47af-95bc-15550378bbd5	iPSC-CVPC	95e5fb7b-ee36-4e8a-a154-2a0bb84a55e6	NA	0.893364	0.106636	0
UDID097	11c5e9cc-f702-4c47-91fd-201346ab5a3c	iPSC-CVPC	c5ed2760-caa4-4b1f-a221-8b79de270349	NA	0.995483	0	0.00451658
UDID098	af5ba1a2-837e-42e6-9afa-16207886c776	iPSC-CVPC	c96bd32b-b1f0-4ac6-9486-69b992698538	NA	0.92074	0.0792599	0
UDID101	1a8bce86-bd08-4d39-9e63-9448e6326f29	iPSC-CVPC	9d77cfd9-f107-4ede-ad68-77721058e7dd	817d7aed-66be-4686-8efe-2a063d238982	0.991048	0.00895224	0
UDID103	e126c62a-cd3d-4ce3-b632-da7fb7bd9e4a	iPSC-CVPC	f0990beb-2f84-4bbf-a941-cc1fdd76ecd8	NA	0.876343	0.123657	0
UDID104	7ecf080d-4d17-4023-b024-85a5942d55fe	iPSC-CVPC	4a6bc279-2606-4baf-bff0-5457c81c7fad	NA	0.973084	0.0269163	0
UDID105	24a05048-39b7-4e5a-b4cc-2543d4186748	iPSC-CVPC	8f8e6375-660e-4f24-8e22-b24a17c5842e	NA	0.959849	0.0272287	0.0129226
UDID106	000a5dcf-764a-4f69-ab1c-5950cec4bbbe	iPSC-CVPC	eee96072-e740-4967-ba17-c9178796fde1	NA	0.992952	0.00704774	0
UDID107	fdfddc05-516f-4408-83a3-731309a5bbb9	iPSC-CVPC	6322966b-f8bf-455c-8a73-2128bed286de	NA	0.813346	0.186654	0
UDID108	fbabd331-fc4f-47de-b4d0-a9ee5434fa5b	iPSC-CVPC	d1a50b39-a4af-45aa-8957-50616e53fe7b	NA	0.800853	0.199147	0
UDID109	bd41b7ee-bc24-40a9-99ab-483b2dbf95ae	iPSC-CVPC	3bf24410-4d99-40c4-a0a6-e1af10d336f5	NA	0.891049	0.108951	0
UDID112	5eefb852-e78f-4acb-b19e-5220cf41693a	iPSC-CVPC	55cfd7de-2916-4a7e-9eaa-2b16be316476	NA	0.949996	0.0424525	0.00755113
UDID113	03346cae-a4f3-4481-92ff-d76db0c82468	iPSC-CVPC	067afe59-e81d-4176-800d-f1b111c1ec82	NA	0.999174	0	0.0008
UDID115	fbabd331-fc4f-47de-b4d0-a9ee5434fa5b	iPSC-CVPC	2987ee0d-423c-4381-bb96-a58dcc1fc479	e5f3511a-aa36-4bd2-8ecd-5e4688e5bf72	0.511323	0.488677	0
UDID116	f8d3cea0-5f3f-4298-b4a9-145571ba840e	iPSC-CVPC	8c8b7697-458d-4aad-b069-2ff352ce6609	NA	0.780778	0.219222	0
UDID119	5b8ca416-c75e-4341-b160-3b9be09f6ef5	iPSC-CVPC	0e4a2a0e-ef6b-41ce-bc63-d71f6c9fe2c1	NA	0.631661	0.368339	0
UDID120	2f63f491-a9f2-4177-b2a1-c3d21ed9c247	iPSC-CVPC	bf8fa272-f2a7-4ffb-8b59-a1ce19cb954e	NA	0.888845	0.111155	0
UDID122	42e4583a-b1bc-4cc3-85d7-68662433b345	iPSC-CVPC	0b111711-0130-44aa-b513-a308d13d1652	NA	0.998295	0.00170532	0
UDID124	35bdd022-52cd-43e0-a658-3ea802787462	iPSC-CVPC	e279b91a-6fc0-4145-8436-a6cfecfbe7a6	NA	0.250103	0.749897	0
UDID125	f80deca1-0641-4a52-86b5-7b01c227ba8a	iPSC-CVPC	1f05f617-aedf-4970-9ab2-10b32737ffd7	NA	0.842343	0.157657	0
UDID126	4dea55b7-22ec-4274-9813-81eaa4f382e0	iPSC-CVPC	ba028778-120d-4162-a6e7-d77b670e1820	NA	1	0	0
UDID130	633732d4-9300-44a8-8f20-f3e956e57819	iPSC-CVPC	af9a9404-08a9-45c8-8e7e-a5b279d46b59	NA	0.938245	0.0617547	0
UDID131	74809453-1b01-40bb-9071-47a93de70c78	iPSC-CVPC	9e2d05d4-5b73-444b-9ea4-acd33f69d818	NA	0.104059	0.895941	0
UDID132	b2928637-66bc-4fb4-806a-7ddcb26af360	iPSC-CVPC	9e3dacfa-7837-4292-9ebb-90af9e38c215	NA	0	1	0
UDID134	fabb1fba-dea1-44a5-a9c2-e40b46011c7a	iPSC-CVPC	70d8ecf9-191b-463b-8d7f-d76905e27d90	NA	0.99971	0.0003	0
UDID135	e562a8bc-cc91-46fe-ba2f-aa8ab62fefe9	iPSC-CVPC	e39a660a-19b7-44c0-9ca7-08bc0e1aab55	NA	0.981647	0	0.0183535
UDID136	b86c786d-f8d8-4e6b-9504-95f8f4c807e0	iPSC-CVPC	a6db380d-f640-47db-850a-c54ee8b270c0	NA	0.926114	0.0696116	0.00427426
UDID138	10479353-d46d-478d-86f0-c6be025de81b	iPSC-CVPC	e45ff871-b499-4c9a-8714-7d0b65eaa7b0	NA	0.94771	0.05229	0
UDID139	7cf9e7b2-28a3-4b42-812b-929516fbce4a	iPSC-CVPC	6d187743-3d2d-4d1f-9315-9342cf568925	NA	0.84752	0.15248	0
UDID140	8dbd3466-e4dd-40a3-9c49-2e947a9bc113	iPSC-CVPC	59caf2da-672b-4606-9331-1463e50d6110	NA	0.891802	0.108198	0
UDID141	c72fc475-80f0-4fe3-b306-acebd17f3bdb	iPSC-CVPC	5932426e-33ca-4b67-811d-4fcaa8eb44fe	NA	0.644517	0.355483	0
UDID142	201da1fb-3779-4344-af69-6e3bf1c58261	iPSC-CVPC	252626cb-fdee-49bc-b39b-f7e2d330f56a	NA	0.973573	0.02272	0.00370651
UDID143	ed175850-c13a-4b33-947d-bd6e911000db	iPSC-CVPC	b373cd16-a1d2-465b-a688-9764210b59ea	NA	0.97271	0.0272896	0
UDID144	ef8f2c6c-8363-471e-9436-252fcef3ac43	iPSC-CVPC	cf416c5f-406c-4cee-b477-5d65bdadfd6d	NA	0.993656	0.00634394	0
UDID145	9603be9a-f146-4fc5-bf36-c84fac189b0a	iPSC-CVPC	368586d8-77e9-4c67-afea-835abe7ad3f0	NA	0.951286	0.0316594	0.0170543
UDID146	5482a5d3-6f16-483b-9c14-ca2f838d6af9	iPSC-CVPC	13b129fd-2c4a-4d12-a21c-3534efa9babc	NA	0.84707	0.15293	0
UDID148	21681dd8-da3c-47c9-904c-3b8a91b2c3eb	iPSC-CVPC	5de2cde7-9c2b-4e17-b8c6-efe956549571	NA	0.973168	0.0268319	0
UDID149	bd4643a6-9742-4a25-8029-a967cc2a84c7	iPSC-CVPC	028df3e3-a041-4f91-9da7-517a7a33e271	NA	0	1	0
UDID150	d15cdce3-1f22-4224-8ae3-0ff1b878e111	iPSC-CVPC	2f33bdf1-da0c-4dc1-9d96-0bc6f78759c7	NA	0.680723	0.319277	0
UDID152	9e7013ce-054f-46ae-bc49-4abe5d53d88a	iPSC-CVPC	28fbc85b-148d-4935-bbfe-0572e1399eee	e0d342bf-1649-4c55-ae78-dfc93bcc2a0e	0.947963	0.0384151	0.0136214
UDID153	1593705e-30b4-4a9b-82a3-d5022a6dd6c1	iPSC-CVPC	8ef40bc2-f690-403a-97f4-482b28d81b9f	NA	0.773416	0.226584	0
UDID154	c3c65323-ace2-4f32-8595-7434edac5d28	iPSC-CVPC	7a6350cf-6d20-4757-b249-411e65ac8ca3	NA	0.946984	0.0207464	0.0322693
UDID155	10f10a94-511f-4538-9c0c-cbe5fdb14b6c	iPSC-CVPC	1418f45b-e731-4180-9c3b-990391b1ff49	NA	0.191599	0.808401	0
UDID156	659c5acf-5cae-4bfe-8c9f-dff532a69e88	iPSC-CVPC	29b9ec5e-12a3-4490-b44b-57f976f079d4	NA	0.469928	0.530072	0
UDID157	b7af5d94-4b4a-4130-94ee-fc1f23c5824a	iPSC-CVPC	5ceba145-feb6-4f4c-9dc9-2b573d8d8ffd	NA	0.999927	0	0.0001
UDID158	40862b64-d0c1-451c-8c63-1d577665626a	iPSC-CVPC	ea0d8889-7fd9-41f2-8db4-a96887ad719b	NA	0.931671	0.0683288	0
UDID159	21f44f41-69ee-427c-933b-a0afdc16a0bf	iPSC-CVPC	0d9f7f72-66ea-411a-906b-868c1c5bffbe	NA	0	1	0
UDID160	bfee9a02-5ec3-4e11-a8e2-ebd47623caa0	iPSC-CVPC	0716c9fa-8153-477d-8e24-6abee17c9456	NA	0.96244	0.0375598	0
UDID161	993b2a06-29d5-45bb-acc6-baccc2bdda08	iPSC-CVPC	eb48ec7a-c8e8-4cfa-9c76-5523ab3f7e17	NA	0.623401	0.376599	0
UDID162	6f354cf7-0cb9-4351-b619-d111936d0b25	iPSC-CVPC	72950eae-ea7a-4c47-950a-153b167c4da5	NA	0.936533	0.0634673	0
UDID163	de9c74e8-d399-465e-92cd-904a0e323bca	iPSC-CVPC	4175c93b-c008-450e-ba15-bd3f682a0442	NA	0.362673	0.637327	0
UDID164	83a1b295-b907-4233-b0a8-df753b2cee16	iPSC-CVPC	08f6fa0b-14ea-4ac6-85ec-67045c15d5ac	NA	0.34012	0.65988	0
UDID165	750ff979-f5d5-4e3f-aac9-dad97ad8e948	iPSC-CVPC	f9db200c-03aa-4116-b498-f7dc8bfaa49a	NA	0.710349	0.289651	0
UDID167	861b37d9-64e6-4d19-8e91-96401b18a9a4	iPSC-CVPC	4b1c5d5c-b4e1-4204-a2f3-6f790e8f2ed7	NA	0.971219	0.0287809	0
UDID169	5d86bbdd-4854-449f-b99d-0d04d0ce4ee8	iPSC-CVPC	2abf7677-ca02-4134-b6f9-36681cc3dbf6	NA	0.863325	0.136675	0
UDID170	6814c7bb-72dc-4760-bee5-dacdb499c255	iPSC-CVPC	29e23dc1-6e9d-475a-801e-a9b52a9f63f9	NA	0.690578	0.309422	0
UDID171	64c58f58-a121-413d-8257-294b229dd4c0	iPSC-CVPC	b0197723-0f29-4e66-953b-000b156a1a4f	NA	0.987491	0.00593806	0.00657131
UDID175	50d9dcf3-cbdd-436f-bbf8-fcbb920d23e0	iPSC-CVPC	87353403-57d4-45e6-87cc-379770e2d35c	NA	0.906014	0.0939856	0
UDID176	ac14fb34-0c8b-4264-9f93-5ce47c071a66	iPSC-CVPC	5eb340fe-ef67-4da2-bed2-592187da85a9	NA	0.996464	0.00353635	0
UDID178	8cc554f2-a5d2-4b44-94e8-0dfe3e300734	iPSC-CVPC	40b55c39-6d49-493a-8e98-2c6359ff1ee6	NA	0.804515	0.195485	0
UDID181	56f0f073-725f-4cec-b8cb-db6ad0dc2ac0	iPSC-CVPC	10945496-f15f-46c1-b7c7-a94379658d42	NA	0.619366	0.380634	0
UDID182	49e6ade9-4681-4533-9665-39362a71f43a	iPSC-CVPC	d894392c-720d-4caf-93c9-2d75f6fc83a8	NA	0.465041	0.534959	0
UDID184	032f42b3-42da-4a6a-9b01-cdf540e1866c	iPSC-CVPC	cbab32a9-f80d-4093-a2dc-7bdcaa4f8357	NA	0.823364	0.176636	0
UDID185	168437ba-e29e-4439-a508-23d44075022e	iPSC-CVPC	39e49afa-4934-43d2-9c75-dcee95373569	NA	0.693909	0.306091	0
UDID186	8c9ce6f6-06f6-4d70-885a-3c07d3ef8f91	iPSC-CVPC	9b693c80-60c4-44c5-803b-f732217be875	NA	0.819679	0.180321	0
UDID188	ecc872f3-1dab-4076-a08b-f186d17805b7	iPSC-CVPC	dbf875b5-cfa9-403e-8887-0de72c8d20f8	NA	0.0718481	0.928152	0
UDID189	5595871f-2997-41d2-b749-6ad518e89bd4	iPSC-CVPC	36e4613e-b28d-4185-83ee-b949af273bfe	NA	0.844656	0.155344	0
UDID200	749a66fb-0d16-44fa-b263-cc4e260c5fd6	iPSC-CVPC	f7b48d9d-678d-4121-a4eb-b6b3f3ebf983	NA	0.927372	0.0726277	0
UDID202	6e83c1cd-0c82-4ae2-9685-23cf0e12c119	iPSC-CVPC	8ebe6a40-3c57-411d-83cd-4b554610c163	NA	0.961671	0.0180418	0.0202868
UDID203	9409a6cc-0711-4583-9949-b679f66a823e	iPSC-CVPC	67520ca8-a895-48ef-b30f-1ecf3d2ef1b8	NA	0.210707	0.789293	0
UDID206	c09c3de5-4244-404b-ae38-be65b86a48bd	iPSC-CVPC	7b8a8028-4b78-4aa2-8d0b-a85ea435e30c	NA	0.507131	0.492869	0
UDID218	a314e30d-7fb4-4f68-860f-1ac1f3bdac07	iPSC-CVPC	3252846a-f9ad-43bf-8b07-4969e0d59777	NA	0.730986	0.269014	0
UDID222	1dd9eacc-e3d3-4d60-9dcb-60a17808cde9	iPSC-CVPC	bac66556-4719-46bb-9ce4-4a7e747de834	NA	0	1	0
UDID223	c3bb6245-5d1b-4dbc-8b16-b0ca47472e91	iPSC-CVPC	4d3cfa6b-5977-4836-b0d1-7cd97da17fa2	NA	0.875496	0.124504	0
UDID225	21f44f41-69ee-427c-933b-a0afdc16a0bf	iPSC-CVPC	1eb2f150-f6a6-48ea-937f-38495099ec35	NA	0.628533	0.371467	0
UDID226	a385666a-9318-47a1-8884-3a4cd2d897ef	iPSC-CVPC	cd42f18b-2a3c-4c18-b310-ed1b9afc87bd	NA	0.873315	0.126685	0
UDID227	d6172ad1-6cf8-41af-a88e-26c43ebe2464	iPSC-CVPC	a82b44f8-ed92-4213-968b-8662a41c0b2a	NA	0.848379	0.151621	0
UDID240	416e2905-329b-44ed-bb02-8a3b1ed6847e	iPSC-CVPC	1f59047b-9ba1-45d2-93f5-4f669be31732	NA	0.680322	0.319678	0
UDID241	72739241-3ddb-41ab-8438-150e20619de1	iPSC-CVPC	1e030be8-3362-4f86-b15b-2aaaff1ef35b	NA	0.933741	0.0662594	0
UDID242	8039c171-beb7-40bb-adc7-3d915a97ea25	iPSC-CVPC	46c816d2-b3c7-40df-a1f2-3030a0fc525d	NA	0.858084	0.141916	0
UDID243	d6646110-a6f3-4176-bf1a-92a51ed6f4bc	iPSC-CVPC	2ae3db36-fbda-40fd-802a-1f06c14bf14b	NA	0.301995	0.698005	0
UDID248	fc1dff0a-6a95-42fe-9dc4-362e27330bf9	iPSC-CVPC	17891495-09c9-470f-a50d-244c4ae63ccd	NA	0.982536	0.0174641	0
UDID249	c9ef3edb-1bb1-4233-a6be-4efd897ac110	iPSC-CVPC	fb3d9eff-8c62-4146-9280-e2023080704e	NA	0.999582	0.0004	0
UDID250	aaf0f250-d1af-444f-941b-9d165e1bc2b6	iPSC-CVPC	7eed502e-12cb-4d0d-92f3-d0ee62fdd151	NA	0.929416	0.0705841	0
UDID251	90e8222f-2a97-4a3c-9517-fbd7626122fd	iPSC-CVPC	68e51562-48dc-4c84-a206-42c8f658ed08	NA	0.864775	0.135225	0
UDID252	b846beb8-f53c-4b69-bd2e-901dc53ce8bb	iPSC-CVPC	c8616b2f-2110-42b2-b017-c0c0621a12c7	NA	0.928761	0.0712387	0
UDID254	76db32e7-8830-4346-b3ee-ad0395cba242	iPSC-CVPC	9f376ce7-d59a-4855-8022-801ff74f5d52	NA	0.872859	0.127141	0
UDID256	9d988cb0-01b1-4d5d-bf4b-3fd3baf149a4	iPSC-CVPC	eb4ed764-04bc-4309-9288-1558e7070dbd	NA	0.887652	0.112348	0
UDID257	9d988cb0-01b1-4d5d-bf4b-3fd3baf149a4	iPSC-CVPC	5009e877-7534-412a-8e31-c687974b0b3c	NA	0.842266	0.157734	0
UDID263	27d69b74-d193-448c-91ac-2b7fb07a49ac	iPSC-CVPC	d666e508-443c-4400-9248-04b701b3c862	NA	0.981795	0.0182045	0
UDID264	60bd2a54-fecd-4c6e-8442-b13f66d869a6	iPSC-CVPC	5bb6a14e-6f4b-41b7-b645-f6955dc0e347	NA	0.935668	0.0643317	0
UDID270	10571d4e-c0e9-474b-80b6-75c59ebd1942	iPSC-CVPC	c6e37323-0e85-4d3c-8942-2bac6c563359	NA	0.38318	0.61682	0
UDID272	d4073658-c7fe-4f53-9e80-b95121a65475	iPSC-CVPC	0c025698-b29b-4f3f-adab-c41cffc53911	NA	0.821402	0.178598	0
UDID274	1c858ef3-c305-4c6e-a3ac-594e9b9b98b2	iPSC-CVPC	9e832763-ba93-4b80-9238-bd31ac210153	NA	0.857861	0.134356	0.00778217
UDID275	725e0255-424c-44da-86c9-bc0bc14a21a8	iPSC-CVPC	d0af51aa-8ade-4318-b2aa-29dac9c0ffec	NA	0.957472	0.0425276	0
UDID277	3bc3e7ee-9130-4da5-b8f1-52d38bfc3c70	iPSC-CVPC	42483bfd-fce7-409a-8f47-7a280a1d79a6	NA	0.869941	0.130059	0
UDID278	cd6dc660-550f-4a19-b9f7-f1bc9c893ca8	iPSC-CVPC	73fd62fe-8155-49c3-9738-2fa773807246	NA	0.239573	0.760427	0
UDID279	214ad59b-7245-4ca7-bf42-84cc2e09bbbe	iPSC-CVPC	f345e560-b4e4-41e1-b0cf-850b764b3f36	NA	0	1	0
UDID281	7df93333-f21c-4775-8679-c2518e05bce4	iPSC-CVPC	e467ed60-660d-4d5f-89a5-056758f534bd	NA	0.059664	0.940336	0
UDID282	bd126642-2257-4857-b3da-b72305e5c095	iPSC-CVPC	ba084bcb-6349-4c8d-bfe1-037a534b0856	NA	0.0460212	0.953979	0
UDID283	e0793a72-9694-4711-a2c6-d2ff9071d05f	iPSC-CVPC	78630dfe-722a-4b57-a261-723206dde649	NA	0.598035	0.401965	0
UDID288	a77d48d0-a1a9-4f2c-ae14-ed6a952163bc	iPSC-CVPC	c8591209-4b35-4395-b48b-9ab31cf74c90	NA	0.950878	0.0491217	0
UDID289	6740411e-0edd-4097-9880-dbcdceb087ea	iPSC-CVPC	b5f0c53a-97ce-4d99-b771-987c47072bee	0ac88a09-2027-4396-87a3-d02d05d84594	0.867469	0.132531	0
UDID310	9d988cb0-01b1-4d5d-bf4b-3fd3baf149a4	iPSC-CVPC	649bc9a3-4394-4cd7-8bea-b20c3a70febf	NA	0.581995	0.418005	0
