## Supplementary material for "Human iPSC gene signatures and X chromosome dosage impact response to WNT inhibition and cardiac differentiation fate": Table S11

### Sheet: Table_S11
Gene Name	Gene ID	Chromosome	Start	End	Expression Difference	p-value (t-test)	Storey q-value	PMID	Information
PRCC	ENSG00000143294.10	chr1	156720401	156770607	0.618529	2.88315e-06	0.0120586	8872474	Chromosomal translocations (X;1)(p11;q21)
								28753789	Pathways enriched in PRCC include WNT, Hedgehog, and Notch signaling, thus likely involved in embryonic development.
FOS	ENSG00000170345.5	chr14	75745476	75748933	0.558407	6.66777e-06	0.0139438	11988758	Contributes to AP-1 complex, which is implicated as a regulator of cell proliferation, differentiation, and transformation, and death
								28388429	Passage-associated CpGs were enriched for JUN/FOS binding sites, which consistently showed decreased methylation between passage 9 and 20.
								22944199	In non-canonical WNT signaling, JNK can be activated, which induces JUN and binds FOS to form AP-1.
WRNIP1	ENSG00000124535.11	chr6	2765647	2787186	0.51368	5.86873e-06	0.0139438	28118071	Involved in translesion DNA synthesis after UV irradiation, maintenance of replication forks, and checkpoint activation following DNA replication stress
CDK13	ENSG00000065883.10	chr7	39989635	40136733	0.463222	0.000112617	0.0344646	28807008	De novo missense variants in CDK13 have been described as the cause of syndromic congenital heart defects.
								22512864	Involved in the regulation of many cellular processes, including the cell cycle, neuronal development, transcription, and posttranscriptional processing
								24999027	Expressed ubiquitously in the developing mouse embryo, except is absent from the developing heart.
CTNNBL1	ENSG00000132792.14	chr20	36322407	36500531	0.462866	4.51159e-05	0.02911	12659813	Homologous to β-catenin, a family of proteins containing armadillo repeats, suggesting similar biological functions. β-Catenin is involved in the Wnt/β-catenin-signaling pathway which contribute to maintaining the undifferentiated state
								26733379	Polymorphisms in wnt pathway gene, CTNNBL1, are associated bone mineral density
								18325910	Associated with obesity
TSHZ3	ENSG00000121297.6	chr19	31765850	31840453	0.461497	0.000286561	0.0642069	23671695	Required for initiation of smooth muscle differentiation from uncommitted mesenchymal precursor cells
SMARCE1	ENSG00000073584.14	chr17	38781213	38804760	0.459118	0.000110539	0.0344646	25656847	Suppresses EGFR expression
								28377514	Regulates the expression of secreted proteases that degrade basement membrane, an ECM barrier surrounding all epithelial tissues
RANBP9	ENSG00000010017.9	chr6	13621729	13711796	0.458788	3.33456e-05	0.0246118	23840553	Plays a role in neonatal brain development
								14500717	Negatively regulates Serine/Threonine Kinase Mirk/Dyrk1B (inhibitor of epithelial cell migration)
								22957307	Expression regulates transcriptional pathways involved in development and tumorigenesis. Also involved in down-regulation, including ERK1/2, Wnt, Notch, and PI3K/Akt pathways
TAF12	ENSG00000120656.7	chr1	28915834	28969597	0.449478	2.40306e-06	0.0120586	19217408	TAF12 recruits Gadd45a and the nucleotide excision repair complex to the promoter of rRNA genes leading to active DNA demethylation
DDX27	ENSG00000124228.10	chr20	47835883	47860614	0.448881	3.69067e-05	0.0257268	29518074	DDX27 regulates skeletal muscle growth and regeneration by modulation of translational processes
GSK3A	ENSG00000105723.7	chr19	42734337	42746777	0.444607	5.14478e-05	0.02911	23257984	GSK3 required for wnt activation during iPSC-CM differentiation
								22645348	GSK3 required for wnt activation during iPSC-CM differentiation
								29207259	Involved in differentiation
LRRC47	ENSG00000130764.5	chr1	3696783	3713068	0.438821	5.45254e-05	0.02911	NA	Not well understood
FAM32A	ENSG00000105058.7	chr19	16296190	16302857	0.434496	8.62057e-05	0.0311552	NA	Not well understood
EIF6	ENSG00000242372.2	chr20	33866713	33872788	0.429787	2.59267e-05	0.0246118	26395397	modulates myofibroblast differentiation at transforming growth factor-β1 transcription level via H2A.Z occupancy and Sp1 recruitment
KLF10	ENSG00000155090.10	chr8	103661006	103668130	0.414685	0.000616654	0.0925583	26922828	Plays a regulatory role in the TGFβ signal transduction pathway. Over-expression was shown to mimic the TGF-β actions in many cell types. Over expression results in myofibroblast-like conversion
								20087894	Implicated in cell differentiation, as a target gene for a variety of signaling pathways, and in serving as a potential marker for human diseases such as breast cancer, cardiac hypertrophy, and osteoporosis.
LENG1	ENSG00000105617.3	chr19	54658898	54663620	0.408203	0.000713826	0.0973548	NA	Not well understood
MCM6	ENSG00000076003.4	chr2	136597195	136633996	0.40197	0.000227921	0.0549963	29357919	Important role in cell proliferation
								17172856	Activated Notch downregulates MCM6
RNF31	ENSG00000092098.12	chr14	24615891	24629870	0.401277	0.00073254	0.0988329	27460922	Facilitates NFκB signaling transduction through linear ubiquitination on IKKγ(IκB kinase γ)
								26148235	By stabilizing MDM2, it promotes p53 degradation, leading to suppression of p53 target genes
FAF2	ENSG00000113194.8	chr5	175874628	175937075	0.383105	0.000473391	0.0834674	21115839	Sensor for unsaturated fatty acids and regulator of triclycerides synthesis
								24378746	A membrane protein of the endoplasmic reticulum (ER)
								28882874	Necessary for dislocation of ubiquitylated HMGCR (target of statins) from the endoplasmic reticulum membrane en route to proteasomal degradation
SMAP2	ENSG00000084070.7	chr1	40810521	40888998	0.376384	0.000253781	0.0600808	16571680	Regulates the clathrin-dependent endocytosis of transferrin receptors from the plasma membrane. SMAP2 is the first example of an ArfGAP that is located on the early endosome together with AP-1 and EpsinR
								26296315	Mice doubly-deficient in the Arf GAPs SMAP1 and SMAP2 exhibit embryonic lethality, thus support embryonic development
MED10	ENSG00000133398.3	chr5	6371993	6378707	0.370823	0.000102522	0.0338523	17208216	Depletion of Med10 enhances Wnt and suppresses Nodal signaling during zebrafish embryogenesis
HSPH1	ENSG00000120694.15	chr13	31710761	31736525	0.369955	0.000175825	0.0441229	25645927	Component of the β-catenin degradation complex. Required for Wnt signaling, as its depletion compromises β-catenin accumulation and target gene transcription upon Wnt stimulation.
OTUB1	ENSG00000167770.7	chr11	63753324	63769283	0.365142	0.000641798	0.0928172	24071738	Enhances TGFβ signalling by inhibiting the ubiquitylation and degradation of active SMAD2/3
								29559747	Promotes esophageal squamous cell carcinoma metastasis through modulating Snail stability. Snail is a key regulator of epithelial–mesenchymal transition (EMT)
FKBP15	ENSG00000119321.4	chr9	115923285	115983641	0.357407	0.000555377	0.0916912	19121306	Involved in regulation of early endocytic transport at the intersection of actin and microtubule dynamics.
GNAI2	ENSG00000114353.12	chr3	50263723	50296787	0.354846	0.000334199	0.0710732	24423449	Has a direct role in regulating cAMP response element-binding protein (CREB) function by decreasing intracellular cAMP through inhibiting adenylyl cyclase. Correlated to deregulation of CREB, Fos, Myc, cyclins, Arf, the transition from estrogen dependence to independence, and metastatic potential.
PIP5K1A	ENSG00000143398.15	chr1	151170424	151222012	0.33489	0.000713791	0.0973548	26365782	Mutagenesis study of PIP5K1A reveals two adjacent interfaces for the dimerization and interaction with the DIX domain of the Wnt signalling molecule dishevelled.
								20660631	Role in cell migration
RAB5B	ENSG00000111540.11	chr12	56367696	56388490	0.328345	0.000383614	0.071841	10403367	play a fundamental role in the regulation of membrane traffic and endocytosis
								19723633	Regulates the trafficking and degradation of epidermal growth factor receptors
GPR176	ENSG00000166073.4	chr15	40091232	40213093	0.321026	0.000347509	0.0712624	19458711	Cell surface receptor involved in responses to hormones, growth factors, and neurotransmitters
POLR3A	ENSG00000148606.8	chr10	79734906	79789303	0.316186	5.35787e-05	0.02911	28488757	AP-1 factors are novel regulators of Pol III-driven 5S rRNA and U6 snRNA expression with a potential role in cell proliferation
NCKIPSD	ENSG00000213672.3	chr3	48701363	48723797	0.308892	0.000650965	0.0928172	16253999	Participates in reorganization of the actin cytoskeleton and in actin-based cell motility
								11241789	Plays a role in signal transduction in the nucleus
								24340049	Attenuates the formation and movement of endosomal vesicles in the early stages of epidermal growth factor receptor endocytosis
								11278500	Developmentally regulated during cardiac myocyte differentiation
ZNF407	ENSG00000215421.5	chr18	72265105	72777627	0.306693	0.000368762	0.0718163	28300833	WDR5 shows a direct binding to the ZNF407 promoter on regulating cellular EMT process
UBN2	ENSG00000157741.10	chr7	138915101	138992982	0.296411	0.000394992	0.0722057	NA	Not well understood
TTI1	ENSG00000101407.8	chr20	36611408	36661870	0.294891	0.000619643	0.0925583	24657168	stablizes the kinases that phophorylate p53 during apoptosis
								20810650	regulators of DNA damage response
								26669894	required for GSC differentiation in Drosophila
PLRG1	ENSG00000171566.7	chr4	155456157	155471587	0.294561	0.000432973	0.0776097	19307306	Regulator of Cell Proliferation and Apoptosis during Vertebrate Development and Tissue Homeostasis
SNRNP200	ENSG00000144028.10	chr2	96940073	96971297	0.290958	5.93387e-05	0.02911	26137319	Autosomal-Dominant Retinitis Pigmentosa Caused by a Mutation in SNRNP200, a Gene Required for Unwinding of U4/U6 snRNAs. U6 snRNA expression is stimulated by AP-1
CSDE1	ENSG00000009307.11	chr1	115259534	115301297	0.282711	0.00089626	0.10507	27908735	Targets include VIM and RAC1
LMAN1	ENSG00000074695.5	chr18	56995054	57027194	-0.202369	0.000339866	0.0710738	10652252	Encodes ERGIC-53, which is a cargo receptor for the transport of glycoproteins from the ER to the ERGIC.
STT3B	ENSG00000163527.5	chr3	31574129	31679112	-0.234786	0.000478957	0.0834674	12887896	A catalytic subunit of a protein complex that transfers oligosaccharides onto asparagine residues
SYTL1	ENSG00000142765.13	chr1	27668512	27680421	-0.24218	0.000593076	0.0920043	12137562	ATPase
CALU	ENSG00000128595.12	chr7	128379345	128411861	-0.2533	2.2995e-05	0.0244131	24136234	Increases the transcription of growth differentiation factor-15 (GDF-15), a member of the TGF-β superfamily, via binding to its promoter region
FSTL3	ENSG00000070404.5	chr19	676391	683385	-0.271362	0.000260981	0.0606413	22915069	Follistatins are extracellular inhibitors of the TGF-β family ligands including activin A, myostatin and bone morphogenetic proteins. FSTL3 is an inhibitor of activin signalling and antagonises the cardioprotective role of activin A in the heart. Production of FSTL3 by cardiomyocytes contributes to the paracrine activation of cardiac fibroblasts, inducing changes in cell adhesion, promoting proli…
TMEM259	ENSG00000182087.8	chr19	1009646	1021117	-0.276599	0.000120441	0.0351446	NA	Not well understood
RABL6	ENSG00000196642.11	chr9	139702373	139735639	-0.278856	0.000499478	0.0858512	17962191	Regulator of protein transport and trafficking
								19433581	linked to cell growth and survival
TLE3	ENSG00000140332.11	chr15	70340129	70390515	-0.290777	0.00117173	0.11397	24444608	Regulated by canonical Wnt signaling
EXTL2	ENSG00000162694.9	chr1	101337942	101361554	-0.30668	1.49447e-05	0.0208353	24176719	Controls liver regeneration and aortic calcification
								23395820	Suppresses GAG biosynthesis, which might be a "quality control system" for proteoglycans
FBXO5	ENSG00000112029.5	chr6	153291663	153304714	-0.308185	5.95128e-05	0.02911	27065322	Cell cycle gene, where overexpression has shown to promote chromosome instability following delayed chromsome alignment and anaphase onset
								22910413	Enhances sumoylation of nuclear c-Myb, which is degraded in response to wnt-1 signaling
								26288249	Shown to be a putative variability marker for the 3-day and 8-day human embryo stages
B4GALNT4	ENSG00000182272.7	chr11	369795	382116	-0.308486	0.000129442	0.0369127	15044014	Glycosyltransferase
PIDD	ENSG00000177595.13	chr11	799178	809753	-0.309095	0.000381197	0.071841	26846109	Low expression of PIDD is associated with cell proliferation and apoptosis in hepatocellular carcinoma
ALDH1B1	ENSG00000137124.6	chr9	38392661	38398658	-0.317849	0.00110685	0.112	25950950	Modulated Wnt/B-Catenin and Notch pathways
RPS15	ENSG00000115268.5	chr19	1438357	1440583	-0.318386	0.000671838	0.0937843	2387471	Regulates the Mdm2-p53-MdmX network
APOE	ENSG00000130203.5	chr19	45409010	45412650	-0.319863	2.33481e-05	0.0244131	27277824	Role in cardiovascular disease
								16805831	ApoE4 behaves as an inhibitor of the canonical Wnt pathway in a context inderpendant manner. LRP5, the Dkk-1 receptor, can also bind APOE and LRP1, the ApoE receptor, can negatively modulate the Wnt pathway by interacting with Frizzled receptors
SCN4B	ENSG00000177098.4	chr11	118004092	118023630	-0.327868	0.000880088	0.10507	28655765	Role in cell-cell adhesion in extracellular domains
CLDN3	ENSG00000165215.5	chr7	73183327	73184600	-0.331815	0.000834927	0.10507	29511369	Role in EMT and WNT/B-catenin pathway
ATP5F1	ENSG00000116459.6	chr1	111991485	112005395	-0.332244	9.5479e-05	0.0332781	1831354	mitochondrial ATP synthase
WFS1	ENSG00000109501.9	chr4	6271575	6304992	-0.335605	0.000517693	0.0877797	16195229	Transmembrane protein in the ER and serves as an ER calcium channel, suggesting that this molecule may have a function in ER homeostasis. Inactivation of WFS1 may cause imbalances in ER homeostasis.
FGD5-AS1	ENSG00000225733.1	chr3	14961853	14989931	-0.340268	0.000541854	0.0906512	NA	Not well understood
RHPN1	ENSG00000158106.8	chr8	144451056	144466390	-0.344623	6.54403e-05	0.0295838	25071083	Key regulator of the podocyte cytoskeleton
								12221077	RHPN2 regulates actin cytoskeleton organization
PTPLAD1	ENSG00000074696.8	chr15	65822755	65870687	-0.353806	3.06771e-05	0.0246118	18554506	Catalyzes the third of the four reactions of the long-chain fatty acids elongation cycle. This endoplasmic reticulum-bound enzymatic process, allows the addition of two carbons to the chain of long- and very long-chain fatty acids/VLCFAs per cycle.
YES1	ENSG00000176105.9	chr18	721587	812547	-0.356807	8.45982e-06	0.0151641	2983418	involved in the regulation of cell growth and survival, apoptosis, cell-cell adhesion, cytoskeleton remodeling, and differentiation.
								23245941	YES1 regulates the activity of the β-catenin-YAP1-TBX5 complex
BTBD17	ENSG00000204347.3	chr17	72352554	72358085	-0.36103	0.000147429	0.0393585	25063185	a transcriptional repressor whose in vivo function has not been defined
DDX11	ENSG00000013573.12	chr12	31226778	31257725	-0.363962	0.000630168	0.0928172	26089203	The Warsaw breakage syndrome-related protein DDX11 is required for ribosomal RNA synthesis and embryonic development
FBXL15	ENSG00000107872.8	chr10	104178945	104182893	-0.364558	0.000601269	0.0920043	21572392	Regulates BMP signalling by directing the degradation of HECT-type ubiquitin ligase Smurf1
IKBIP	ENSG00000166130.10	chr12	99007182	99038891	-0.365222	0.000100393	0.0338523	15389287	Proapoptotic gene and is regulated by p53
RTN4R	ENSG00000040608.9	chr22	20228937	20270769	-0.367029	0.000272395	0.0621426	11201742	mediates axonal growth inhibition and may play a role in regulating axonal regeneration and plasticity in the adult central nervous system
CD4	ENSG00000010610.5	chr12	6896023	6929974	-0.377454	0.00039707	0.0722057	20192806	glycoprotein found on the surface of immune cells
RP11-486G15.2	ENSG00000271576.1	chr1	84542013	84543614	-0.377454	0.00036343	0.0718163	NA	Not well understood
B3GNT1	ENSG00000174684.6	chr11	66112842	66115163	-0.380959	0.000672697	0.0937843	25279697	involved in the initiation of the LARGE-dependent repeating disaccharide that is necessary for extracellular matrix protein binding to O-mannosylated alpha-dystroglycan.
ZNF219	ENSG00000165804.11	chr14	21558204	21572881	-0.383157	0.000372035	0.0718163	20940257	Znf219 plays an important role in the regulation of chondrocyte differentiation as a transcriptional partner of Sox9
MGAT1	ENSG00000131446.11	chr5	180217540	180242652	-0.386426	0.000141543	0.0386084	29386567	MGAT1 and Complex N-Glycans Regulate ERK Signaling During Spermatogenesis. EGFR and PDGFRA transcripts and ERK1/2 signaling were reduced in 22-day Mgat1 cKO germ cells
								29310626	MGAT1 is a novel transcriptional target of Wnt/β-catenin signaling pathway
FAM35A	ENSG00000122376.7	chr10	88853917	88951225	-0.390447	8.24649e-07	0.0103472	29615635	differential sex methylation
								29789392	Associated with REV7 and modulated DNA damage response
								29942023	Asscoated with gout and uric acid levels
ENPP5	ENSG00000112796.5	chr6	46126923	46138708	-0.393242	0.000333879	0.0710732	28898552	A key tyrosine substitution restricts nucleotide hydrolysis by the ectoenzyme NPP5
CMBL	ENSG00000164237.4	chr5	10275986	10308138	-0.405427	0.000352127	0.0712624	20177059	endogenous function has still not been reported, is a human homolog of Pseudomonas dienelactone hydrolase involved in the bacterial halocatechol degradation pathway
F2R	ENSG00000181104.6	chr5	76011867	76031606	-0.407691	7.54485e-05	0.0295838	22521721	Negative regulator during hematopoietic development. Involved in endothelial-to-hematopoietic transition.
CCBE1	ENSG00000183287.9	chr18	57098171	57364644	-0.408621	0.00134921	0.115953	30204931	Required for coronary vessel development and proper coronary artery stem formation
LRFN4	ENSG00000173621.8	chr11	66624117	66627946	-0.417677	3.2735e-05	0.0246118	21704618	A neuronal transmembrane protein LRFN4 induces monocyte/macrophage migration via actin cytoskeleton reorganization
MICALL2	ENSG00000164877.14	chr7	1468100	1499138	-0.42007	6.03201e-05	0.02911	16525024	Mediates the endocytic reculing of occludin and formation of functional tight junctions, which are essential for epithelial-mesenchymal transition
WFIKKN1	ENSG00000127578.6	chr16	679238	684116	-0.426111	0.000112023	0.0344646	18596030	Both WFIKKN1 and WFIKKN2 have high affinity for growth and differentiation factors 8 and 11
								27782377	WFIKKN1 influences BMP1-mediated activation of latent myostatin
C18orf56	ENSG00000176912.3	chr18	641319	658340	-0.426784	7.84803e-05	0.0298401	NA	Not well understood
ZNF670	ENSG00000135747.7	chr1	247108848	247242113	-0.432013	2.76217e-05	0.0246118	NA	Not well understood
GDF1	ENSG00000130283.7	chr19	18979360	19006905	-0.432534	5.02791e-06	0.0139438	26656983	Association of GDF1 rs4808863 with fetal congenital heart defects
								18079174	Long-range action of Nodal requires interaction with GDF1. Nodal encodes a secreted ligand of the TGF-beta (transforming growth factor-beta) superfamily of proteins.
								24798330	Nodal·Gdf1 heterodimers with bound prodomains enable serum-independent nodal signaling and endoderm differentiation
C19orf60	ENSG00000006015.13	chr19	18699494	18703146	-0.434593	0.00019482	0.047931	NA	Not well understood
PURG	ENSG00000172733.10	chr8	30853320	30891231	-0.43608	0.000643584	0.0928172	NA	Not well understood
LRFN1	ENSG00000128011.4	chr19	39797207	39805976	-0.440493	0.000135821	0.0378712	16828986	Lrfn proteins are neuronal components with a role in the developing or mature vertebrate nervous system
CYB5R1	ENSG00000159348.8	chr1	202930996	202936408	-0.443132	0.000600015	0.0920043	27120783	CYB5R1 links epithelial-mesenchymal transition
C11orf31	ENSG00000211450.5	chr11	57508824	57510986	-0.443214	7.1169e-05	0.0295838	25336634	Selenoprotein H suppresses cellular senescence through genome maintenance and redox regulation
RP3-449O17.1	ENSG00000244627.1	chr22	38731766	38794934	-0.452125	2.2184e-05	0.0244131	NA	Not well understood
TGFBI	ENSG00000120708.12	chr5	135364584	135399507	-0.452163	0.00130865	0.114535	23246513	Required for embryogenesis through regulation of canonical Wnt signaling
AC024560.3	ENSG00000214135.4	chr3	197305083	197354777	-0.468758	0.000585005	0.0920043	NA	Not well understood
NPTX2	ENSG00000106236.3	chr7	98246608	98259180	-0.492895	7.37228e-05	0.0295838	8530029	Plays important roles in the uptake of extracellular material
COL8A2	ENSG00000171812.6	chr1	36560836	36590821	-0.498154	6.87877e-05	0.0295838	11689488	Component of the endothelia of blood vessels. Necessary for migration and proliferation of vascular smooth muscle cells and thus, has a potential role in the maintenance of vessel wall integrity and structure, in particular in atherogenesis
								22617290	encodes the α2 chain of type VIII collagen, is necessary for mesangial matrix expansion
CD82	ENSG00000085117.7	chr11	44585976	44641913	-0.527263	1.09329e-05	0.0171474	29320747	CD82+ almost exclusively differentiate into CMs. CD82 involved in CM-fate restriction through exosome-mediated Wnt inhibition
								23076981	CD82 inhibits canonical Wnt signalling by controlling the cellular distribution of β-catenin in carcinoma cells
