## Supplementary material for "Human iPSC gene signatures and X chromosome dosage impact response to WNT inhibition and cardiac differentiation fate": Table S12

### Sheet: Table_S12
Gene ID	Gene name	Regression estimate	Regression standard error	p-value
ENSG00000120656.7	TAF12	1.04122	0.229168	1.00547e-05
ENSG00000144028.10	SNRNP200	1.01953	0.291901	0.00060019
ENSG00000171566.7	PLRG1	0.89254	0.2428	0.000311572
ENSG00000133398.3	MED10	0.891196	0.224783	0.000105497
ENSG00000010017.9	RANBP9	0.816891	0.188951	2.52748e-05
ENSG00000215421.5	ZNF407	0.779807	0.242969	0.00157176
ENSG00000111540.11	RAB5B	0.775044	0.237364	0.00130693
ENSG00000130764.5	LRRC47	0.774938	0.19647	0.000114116
ENSG00000242372.2	EIF6	0.733338	0.204227	0.000423953
ENSG00000113194.8	FAF2	0.731676	0.201162	0.000358669
ENSG00000166073.4	GPR176	0.720492	0.214598	0.00095801
ENSG00000148606.8	POLR3A	0.71725	0.251071	0.00477804
ENSG00000143398.15	PIP5K1A	0.698485	0.206551	0.000881914
ENSG00000114353.12	GNAI2	0.692696	0.212187	0.00130981
ENSG00000167770.7	OTUB1	0.690605	0.198972	0.000647863
ENSG00000124535.11	WRNIP1	0.676795	0.181839	0.000263355
ENSG00000213672.3	NCKIPSD	0.662385	0.226978	0.00396368
ENSG00000105058.7	FAM32A	0.659063	0.181052	0.000354902
ENSG00000170345.5	FOS	0.656031	0.165525	0.000106055
ENSG00000132792.14	CTNNBL1	0.651127	0.177806	0.000327884
ENSG00000157741.10	UBN2	0.644765	0.23579	0.00686521
ENSG00000084070.7	SMAP2	0.639877	0.187655	0.000800484
ENSG00000101407.8	TTI1	0.636758	0.220507	0.00435106
ENSG00000121297.6	TSHZ3	0.632042	0.168073	0.000228375
ENSG00000065883.10	CDK13	0.598503	0.166119	0.00040601
ENSG00000105723.7	GSK3A	0.595113	0.187075	0.00172485
ENSG00000092098.12	RNF31	0.58333	0.177969	0.00125356
ENSG00000105617.3	LENG1	0.582017	0.167575	0.000642673
ENSG00000120694.15	HSPH1	0.577794	0.198657	0.00408412
ENSG00000009307.11	CSDE1	0.577727	0.230904	0.0132304
ENSG00000124228.10	DDX27	0.557983	0.183734	0.00274132
ENSG00000076003.4	MCM6	0.548691	0.175424	0.00205106
ENSG00000143294.10	PRCC	0.537136	0.150167	0.000445511
ENSG00000073584.14	SMARCE1	0.481213	0.167772	0.00461518
ENSG00000155090.10	KLF10	0.470568	0.166641	0.00527396
ENSG00000119321.4	FKBP15	0.46457	0.185029	0.0129172
ENSG00000214135.4	AC024560.3	-0.329112	0.141764	0.021365
ENSG00000120708.12	TGFBI	-0.388643	0.146632	0.00874608
ENSG00000172733.10	PURG	-0.408049	0.143247	0.00489728
ENSG00000159348.8	CYB5R1	-0.462356	0.157097	0.00367239
ENSG00000271576.1	RP11-486G15.2	-0.497668	0.187644	0.00870333
ENSG00000112796.5	ENPP5	-0.504566	0.177484	0.00498176
ENSG00000165804.11	ZNF219	-0.549354	0.181891	0.002889
ENSG00000106236.3	NPTX2	-0.551976	0.163834	0.000920481
ENSG00000225733.1	FGD5-AS1	-0.556516	0.203045	0.00673897
ENSG00000164877.14	MICALL2	-0.557655	0.18251	0.00258491
ENSG00000006015.13	C19orf60	-0.561606	0.17001	0.00115016
ENSG00000171812.6	COL8A2	-0.573141	0.154285	0.000270349
ENSG00000010610.5	CD4	-0.575154	0.186155	0.00231853
ENSG00000164237.4	CMBL	-0.575766	0.172018	0.000992061
ENSG00000183287.9	CCBE1	-0.583193	0.162792	0.000436801
ENSG00000181104.6	F2R	-0.589749	0.18259	0.00146939
ENSG00000177098.4	SCN4B	-0.59411	0.198977	0.00321738
ENSG00000109501.9	WFS1	-0.597033	0.210061	0.00499206
ENSG00000085117.7	CD82	-0.597408	0.1682	0.000487259
ENSG00000128011.4	LRFN1	-0.60496	0.172501	0.000570839
ENSG00000013573.12	DDX11	-0.609271	0.201094	0.00280349
ENSG00000176912.3	C18orf56	-0.622308	0.178029	0.000594272
ENSG00000115268.5	RPS15	-0.623757	0.202874	0.00243253
ENSG00000040608.9	RTN4R	-0.627334	0.18968	0.00113498
ENSG00000174684.6	B3GNT1	-0.639885	0.178307	0.000427198
ENSG00000137124.6	ALDH1B1	-0.641275	0.208488	0.0024229
ENSG00000244627.1	RP3-449O17.1	-0.654267	0.18196	0.000416617
ENSG00000204347.3	BTBD17	-0.665112	0.21285	0.00207111
ENSG00000135747.7	ZNF670	-0.668702	0.18584	0.000412734
ENSG00000158106.8	RHPN1	-0.669068	0.225053	0.00334897
ENSG00000211450.5	C11orf31	-0.671971	0.180062	0.000253887
ENSG00000107872.8	FBXL15	-0.68205	0.18873	0.0003902
ENSG00000131446.11	MGAT1	-0.705571	0.201552	0.000583603
ENSG00000116459.6	ATP5F1	-0.706996	0.231232	0.00256826
ENSG00000127578.6	WFIKKN1	-0.708551	0.185596	0.00018452
ENSG00000177595.13	PIDD	-0.741832	0.225542	0.00120657
ENSG00000140332.11	TLE3	-0.76441	0.229272	0.00103696
ENSG00000182272.7	B4GALNT4	-0.775385	0.243158	0.00168215
ENSG00000165215.5	CLDN3	-0.783589	0.205877	0.000192727
ENSG00000166130.10	IKBIP	-0.804561	0.207857	0.000151087
ENSG00000173621.8	LRFN4	-0.825879	0.203406	7.27409e-05
ENSG00000182087.8	TMEM259	-0.839354	0.259997	0.00147713
ENSG00000142765.13	SYTL1	-0.851128	0.280639	0.00277676
ENSG00000112029.5	FBXO5	-0.879203	0.248071	0.0005006
ENSG00000130283.7	GDF1	-0.909991	0.215032	3.6694e-05
ENSG00000074695.5	LMAN1	-0.949663	0.344637	0.00645544
ENSG00000163527.5	STT3B	-0.954213	0.284298	0.000961343
ENSG00000196642.11	RABL6	-0.957382	0.274547	0.000612041
ENSG00000074696.8	PTPLAD1	-0.980502	0.244773	8.99899e-05
ENSG00000176105.9	YES1	-1.05177	0.244129	2.68841e-05
ENSG00000070404.5	FSTL3	-1.05277	0.266687	0.000112683
ENSG00000122376.7	FAM35A	-1.08093	0.239024	1.10041e-05
ENSG00000162694.9	EXTL2	-1.14647	0.271638	3.84108e-05
ENSG00000130203.5	APOE	-1.29597	0.294386	1.82271e-05
ENSG00000128595.12	CALU	-1.36342	0.361508	0.000219283
