## Supplementary material for "Human iPSC gene signatures and X chromosome dosage impact response to WNT inhibition and cardiac differentiation fate": Table S13

### Sheet: Table_S13
Gene ID	Gene Name	R^2
ENSG00000171812.6	COL8A2	0.0897311
ENSG00000244627.1	RP3-449O17.1	0.0853065
ENSG00000128011.4	LRFN1	0.0767636
ENSG00000172733.10	PURG	0.0722764
ENSG00000013573.12	DDX11	0.0712408
ENSG00000183287.9	CCBE1	0.0687445
ENSG00000010610.5	CD4	0.066639
ENSG00000135747.7	ZNF670	0.064685
ENSG00000120656.7	TAF12	0.0627282
ENSG00000173621.8	LRFN4	0.0524536
ENSG00000140332.11	TLE3	0.0520942
ENSG00000214135.4	AC024560.3	0.0519386
ENSG00000164877.14	MICALL2	0.0507978
ENSG00000165804.11	ZNF219	0.0494735
ENSG00000159348.8	CYB5R1	0.0492557
ENSG00000174684.6	B3GNT1	0.0492474
ENSG00000006015.13	C19orf60	0.0458212
ENSG00000106236.3	NPTX2	0.0456196
ENSG00000127578.6	WFIKKN1	0.0451751
ENSG00000211450.5	C11orf31	0.0451396
ENSG00000177595.13	PIDD	0.0449889
ENSG00000196642.11	RABL6	0.0437828
ENSG00000120708.12	TGFBI	0.0430625
ENSG00000107872.8	FBXL15	0.0425032
ENSG00000122376.7	FAM35A	0.042152
ENSG00000182087.8	TMEM259	0.0404903
ENSG00000112796.5	ENPP5	0.0402555
ENSG00000225733.1	FGD5-AS1	0.0390845
ENSG00000131446.11	MGAT1	0.0383117
ENSG00000105617.3	LENG1	0.035614
ENSG00000181104.6	F2R	0.0352542
ENSG00000162694.9	EXTL2	0.0347126
ENSG00000085117.7	CD82	0.0336814
ENSG00000124535.11	WRNIP1	0.0335518
ENSG00000133398.3	MED10	0.0334279
ENSG00000112029.5	FBXO5	0.0333072
ENSG00000204347.3	BTBD17	0.0319376
ENSG00000271576.1	RP11-486G15.2	0.0314642
ENSG00000109501.9	WFS1	0.0289678
ENSG00000070404.5	FSTL3	0.0287676
ENSG00000177098.4	SCN4B	0.0279704
ENSG00000163527.5	STT3B	0.0276009
ENSG00000074696.8	PTPLAD1	0.0275438
ENSG00000158106.8	RHPN1	0.0270928
ENSG00000040608.9	RTN4R	0.0266376
ENSG00000182272.7	B4GALNT4	0.0260343
ENSG00000121297.6	TSHZ3	0.0260105
ENSG00000242372.2	EIF6	0.0245229
ENSG00000132792.14	CTNNBL1	0.0243516
ENSG00000130283.7	GDF1	0.0241529
ENSG00000170345.5	FOS	0.0238696
ENSG00000165215.5	CLDN3	0.0234137
ENSG00000176912.3	C18orf56	0.0222426
ENSG00000164237.4	CMBL	0.0221526
ENSG00000137124.6	ALDH1B1	0.0219146
ENSG00000176105.9	YES1	0.0213102
ENSG00000167770.7	OTUB1	0.0197056
ENSG00000105058.7	FAM32A	0.0181441
ENSG00000155090.10	KLF10	0.0166403
ENSG00000166130.10	IKBIP	0.0160873
ENSG00000073584.14	SMARCE1	0.015808
ENSG00000166073.4	GPR176	0.0152597
ENSG00000120694.15	HSPH1	0.0151818
ENSG00000105723.7	GSK3A	0.0134055
ENSG00000130203.5	APOE	0.0128731
ENSG00000143294.10	PRCC	0.0100647
ENSG00000074695.5	LMAN1	0.00875674
ENSG00000084070.7	SMAP2	0.00571272
ENSG00000010017.9	RANBP9	0.00541109
ENSG00000142765.13	SYTL1	0.00526295
ENSG00000128595.12	CALU	0.0048233
ENSG00000171566.7	PLRG1	0.00444827
ENSG00000130764.5	LRRC47	0.00439958
ENSG00000114353.12	GNAI2	0.00439818
ENSG00000092098.12	RNF31	0.0039811
ENSG00000115268.5	RPS15	0.00336224
ENSG00000157741.10	UBN2	0.00207117
ENSG00000113194.8	FAF2	0.00205508
ENSG00000116459.6	ATP5F1	0.00170368
ENSG00000065883.10	CDK13	0.00139946
ENSG00000076003.4	MCM6	0.00124784
ENSG00000119321.4	FKBP15	0.00122587
ENSG00000009307.11	CSDE1	0.000819364
ENSG00000124228.10	DDX27	0.000587229
ENSG00000215421.5	ZNF407	0.000316342
ENSG00000144028.10	SNRNP200	0.000306564
ENSG00000148606.8	POLR3A	0.000239523
ENSG00000111540.11	RAB5B	0.000110776
ENSG00000101407.8	TTI1	7.56286e-05
ENSG00000143398.15	PIP5K1A	3.25571e-05
ENSG00000213672.3	NCKIPSD	1.72841e-05
