## Supplementary material for "Human iPSC gene signatures and X chromosome dosage impact response to WNT inhibition and cardiac differentiation fate": Table S14

### Sheet: Table S14
Gene ID	Gene Name	Coefficient	Median TPM	Median Contribution	Absolute Median Contribution
ENSG00000162694.9	EXTL2	-0.0637238	34.095	-2.17266	2.17266
ENSG00000130764.5	LRRC47	0.028523	60.05	1.7128	1.7128
ENSG00000135747.7	ZNF670	-0.11216	13.75	-1.54221	1.54221
ENSG00000111540.11	RAB5B	0.0318703	45.135	1.43846	1.43846
ENSG00000211450.5	C11orf31	-0.00678506	170.32	-1.15563	1.15563
ENSG00000112029.5	FBXO5	-0.0313774	34.99	-1.09789	1.09789
ENSG00000101407.8	TTI1	0.029057	34.675	1.00755	1.00755
ENSG00000166073.4	GPR176	0.00657737	150.195	0.987888	0.987888
ENSG00000244627.1	RP3-449O17.1	-0.0872593	10.935	-0.954181	0.954181
ENSG00000105058.7	FAM32A	0.00954167	90.09	0.859609	0.859609
ENSG00000106236.3	NPTX2	-0.0601484	13.22	-0.795162	0.795162
ENSG00000105617.3	LENG1	0.181433	4.33	0.785604	0.785604
ENSG00000171566.7	PLRG1	0.0131497	57.59	0.757293	0.757293
ENSG00000140332.11	TLE3	-0.0262084	28.455	-0.74576	0.74576
ENSG00000113194.8	FAF2	0.0259026	27.425	0.71038	0.71038
ENSG00000159348.8	CYB5R1	-0.0512781	13.59	-0.696869	0.696869
ENSG00000131446.11	MGAT1	-0.00954906	55.915	-0.533936	0.533936
ENSG00000070404.5	FSTL3	-0.105786	4.565	-0.482911	0.482911
ENSG00000128011.4	LRFN1	-0.186408	2.59	-0.482797	0.482797
ENSG00000010017.9	RANBP9	0.0162842	28.255	0.460109	0.460109
ENSG00000006015.13	C19orf60	-0.0136073	33.025	-0.449379	0.449379
ENSG00000174684.6	B3GNT1	-0.0158169	24.015	-0.379844	0.379844
ENSG00000171812.6	COL8A2	-0.19014	1.745	-0.331794	0.331794
ENSG00000010610.5	CD4	-0.133568	2.4	-0.320563	0.320563
ENSG00000120656.7	TAF12	0.0098613	29.63	0.29219	0.29219
ENSG00000084070.7	SMAP2	0.054129	3.89	0.210562	0.210562
ENSG00000196642.11	RABL6	-0.00256276	80.575	-0.206494	0.206494
ENSG00000122376.7	FAM35A	-0.0100643	19.58	-0.197059	0.197059
ENSG00000120708.12	TGFBI	-0.024379	7.78	-0.189669	0.189669
ENSG00000167770.7	OTUB1	0.00147946	110.965	0.164168	0.164168
ENSG00000013573.12	DDX11	-0.00217167	62.305	-0.135306	0.135306
ENSG00000120694.15	HSPH1	0.00184109	69.095	0.12721	0.12721
ENSG00000172733.10	PURG	-0.0287539	3.745	-0.107684	0.107684
ENSG00000166130.10	IKBIP	-0.00701689	12.165	-0.0853604	0.0853604
ENSG00000170345.5	FOS	0.00324321	7.075	0.0229457	0.0229457
