## Supplementary material for "Human iPSC gene signatures and X chromosome dosage impact response to WNT inhibition and cardiac differentiation fate": Table S17

### Sheet: Table_S17
Factor	Estimate	Standard Error	z-value	p-value
age	-0.00569	0.0077	-0.74	0.46
sex_male	-1.17	0.277	-4.21	2.57e-05
ethnicity_AMR	-16.3	1020	-0.0161	0.987
ethnicity_EAS	-16.2	1020	-0.016	0.987
ethnicity_EUR	-16.6	1020	-0.0163	0.987
ethnicity_SAS	-16	1020	-0.0157	0.987
passage	0.0563	0.0309	1.82	0.0686
