## Supplementary material for "Human iPSC gene signatures and X chromosome dosage impact response to WNT inhibition and cardiac differentiation fate": Table S19

### Sheet: Table_19
Sample	Sex	Outcome	%cTnT	iPSC RNA-seq ID	iPSC-CM RNA-seq ID
NA18852	Female	Completed	75.4	SRR6355964	SRR6356011
NA19098	Male	Completed	96.9	SRR6355977	SRR6356015
NA18520	Female	Completed	93.5	SRR6355962	SRR6356010
NA19116	Female	Completed	82.9	SRR6355983	SRR6356018
NA19101	Male	Completed	47.9	SRR6355979	SRR6356016
NA18511	Female	Completed	76	SRR6355959	SRR6356009
NA18855	Female	Completed	85	SRR6355966	SRR6356012
NA19128	Male	Completed	40	SRR6355986	SRR6356019
NA18912	Female	Completed	90	SRR6355974	SRR6356014
NA18505	Female	Completed	89.7	SRR6355955	SRR6356008
NA19108	Female	Completed	81.4	SRR6355981	SRR6356017
NA18870	Female	Completed	87.1	SRR6355972	SRR6356013
NA19160	Male	Completed	79.8	SRR6355995	SRR6356020
NA18499	Female	Completed	80.6	NA	NA
NA18858	Female	Completed	88	SRR6355968	NA
NA19127	Female	Failure	Aborted	SRR6355985	NA
NA19102	Female	Failure	Aborted	SRR6355980	NA
NA18913	Male	Failure	Aborted	SRR6355975	NA
NA19239	Male	Failure	Aborted	SRR6356006	NA
NA19093	Female	Failure	Aborted	SRR6355976	NA
NA19138	Male	Failure	Aborted	SRR6355988	NA
NA18501	Male	Failure	Aborted	SRR6355953	NA
NA18489	Female	Failure	Aborted	SRR6355951	NA
NA19209	Female	Failure	Aborted	SRR6356002	NA
NA19144	Male	Failure	Aborted	SRR6355991	NA
NA19140	Female	Failure	Aborted	SRR6355989	NA
NA18916	Female	Failure	Aborted	NA	NA
NA18498	Male	Failure	Aborted	SRR6355952	NA
NA18859	Male	Failure	Aborted	SRR6355969	NA
NA19210	Male	Failure	Aborted	SRR6356003	NA
NA19192	Male	Failure	Aborted	SRR6355997	NA
NA18504	Male	Failure	Aborted	NA	NA
NA19225	Female	Failure	Aborted	SRR6356004	NA
NA18516	Male	Failure	Aborted	NA	NA
NA19159	Female	Failure	Aborted	SRR6355994	NA
NA18907	Female	Failure	Aborted	SRR6355973	NA
NA19092	Male	Failure	Aborted	NA	NA
NA19153	Male	Failure	Aborted	SRR6355993	NA
NA19130	Male	Failure	Aborted	SRR6355987	NA
