## Supplementary material for "Human iPSC gene signatures and X chromosome dosage impact response to WNT inhibition and cardiac differentiation fate": Table S20

### Sheet: Table_S20
UDID	Beat Score	Structure Score
UDID001	1.5	1.5
UDID002	2.5	2.5
UDID003	3	3
UDID004	2.5	2.5
UDID005	2.5	2.5
UDID006	2.5	2.5
UDID007	0	1.5
UDID008	2.5	2.5
UDID009	3	3
UDID010	3	2.5
UDID011	3	3
UDID013	3	3
UDID014	0	2.5
UDID015	2	3
UDID016	3	3
UDID017	0	1
UDID018	0	1
UDID019	0	0
UDID020	0	0
UDID021	3	3
UDID022	1	1.5
UDID024	0.5	0.5
UDID026	2.5	2.5
UDID027	0	1.5
UDID028	0	2.5
UDID029	2	2
UDID030	2.5	2.5
UDID031	3	3
UDID032	0	0
UDID033	3	3
UDID034	2	NA
UDID036	0	0.5
UDID37	2.5	2.5
UDID38	3	3
UDID40	1.5	2
UDID41	2.5	2.5
UDID43	3	3
UDID44	2.5	2.5
UDID45	2.5	2.5
UDID46	0	0.5
UDID47	3	2.5
UDID48	3	3
UDID49	2	2.5
UDID50	0	1
UDID51	0.5	1
UDID52	0	0.5
UDID53	0	2
UDID54	0	0.5
UDID55	2.5	2.5
UDID56	0	0.5
UDID57	0	0
UDID58	2	2.5
UDID59	0	0.5
UDID60	0	0
UDID61	1	1
UDID62	0	0
UDID63	3	3
UDID64	0.5	0.5
UDID65	0.5	0.5
UDID66	0	0
UDID67	1.5	1.5
UDID68	3	3
UDID69	0	0
UDID70	0	0
UDID71	0	2
UDID72	0	0
UDID73	0	0
UDID75	0	0.5
UDID76	3	3
UDID77	0	1
UDID78	0	1
UDID79	0	0.5
UDID80	1	1
UDID81	0	0
UDID86	0.5	0.5
UDID88	0.5	0.5
UDID89	0	0.5
UDID90	0	0
UDID91	1	0.5
UDID92	2	2
UDID93	0	1
UDID94	0	1
UDID95	0	0
UDID96	2	2
UDID97	3	3
UDID98	2.5	2.5
UDID99	0	0.5
UDID100	0	0
UDID101	2	2
UDID103	2.5	1.5
UDID104	3	3
UDID105	3	3
UDID106	2.5	2
UDID107	2	2
UDID108	0	0.5
UDID109	0	2
UDID110	1	2
UDID111	2	2
UDID112	0	1
UDID113	2	2
UDID114	0	0
UDID115	0.5	0.5
UDID116	3	3
UDID117	0.5	0.5
UDID118	0	1
UDID119	0.5	0.5
UDID120	2	2
UDID122	2	2
UDID123	0	0.5
UDID124	1	1
UDID125	1	1
UDID126	3	3
UDID127	0	0
UDID129	0	0
UDID130	0	2
UDID131	0.5	1
UDID132	0	1
UDID134	2	2
UDID135	3	3
UDID136	3	3
UDID138	0	1
UDID139	0	2
UDID140	2	2
UDID141	1	1
UDID142	0	2
UDID143	0	0
UDID144	2	2
UDID145	0	1
UDID146	3	3
UDID148	3	3
UDID149	0	1
UDID150	2	2
UDID151	0	0.5
UDID152	2.5	2.5
UDID153	1	1
UDID154	3	3
UDID155	0	0.5
UDID156	0	0.5
UDID157	3	2.5
UDID158	0	1
UDID159	0	1
UDID160	0	0.5
UDID161	0	0.5
UDID162	2	2
UDID163	0	1
UDID164	0.5	1
UDID165	2	2
UDID167	0	0.5
UDID169	0	0.5
UDID170	2	2
UDID171	3	3
UDID175	3	3
UDID176	0	0.5
UDID178	3	3
UDID184	3	3
UDID185	3	3
UDID186	3	3
UDID188	2.5	2.5
UDID190	0	0.5
UDID191	0	1
UDID192	1	1
UDID199	0	2
UDID201	2.5	2.5
UDID238	3	3
UDID239	3	3
UDID240	3	3
UDID256	3	3
UDID257	3	3
